# A diverse family of protein antibiotics inhibits the BAM complex by β-signal mimicry

**DOI:** 10.64898/2026.09.25.754295

**Authors:** Fabian Munder, Chunxiao Wang, Luis Jimenez, Matthew T. Doyle, James P. R. Connolly, Gavin J. Knott, Rhys Grinter

## Abstract

Lectin-like protein antibiotics (Llps) kill *Pseudomonas* by inhibiting BamA, the essential core of the β-barrel assembly machinery (BAM). Llps are composed of one or two β-lectin domains and a C-terminal peptide, with characterisation to date centred on the two-domain L-type pyocins of *P. aeruginosa*, which bind BamA extracellular loop 6 and inhibit by delivering the C-terminal peptide to BamA β-strand 1. Whether this mechanism is general, and how Llps contend with BamA sequence differences across species, remained unknown. We screened 238 *Pseudomonas* Llps against 101 genome-sequenced isolates, showing susceptibility across the family is set by BamA extracellular loop 6. Loop 6 length varies, and Llps fall into three targeting modes: short-loop and long-loop specialists and broad-range dual targeters, which have arisen repeatedly. We determine the 2.66 Å cryo-electron microscopy structure of a two-domain LlpA bound to BAM, showing recognition has been relocated relative to the L-type pyocins, with loop 6 bound by a single face of the N-terminal β-lectin domain rather than the inter-domain cleft. This explains how single-domain LlpBs retain BamA targeting and why the second lectin domain has been lost at least twice. We show that the BamA inhibition mechanism is shared across Llps, with a hypervariable C-terminal peptide binding BamA β-strand 1, inhibiting the BAM insertase by mimicking the β-signal of BamA substrates. Together, these data provide an atlas of Llp diversity and the mechanistic principles for engineering it, identifying Llps as a tuneable, multi-interface scaffold for BAM-directed precision antibacterials against pathogenic *Pseudomonas*, including economically important plant pathogens.
