## Supplementary material for "A diverse family of protein antibiotics inhibits the BAM complex by β-signal mimicry": Table S1

### Sheet: Mantel_loop_vs_susc
BamA loop sequence vs Llp susceptibility — Mantel and partial Mantel tests
Test	Mantel r	p-value	n	Interpretation
Loop 6 ~ susceptibility	0.475	< 0.001	101	Loop 6 sequence tracks susceptibility
Loop 7 ~ susceptibility	0.315	< 0.001	101	Loop 7 sequence tracks susceptibility
Loop 6 ~ Loop 7 (sequence)	0.628	< 0.001	101	The two loops strongly co-vary in sequence
Loop 7 ~ susceptibility | Loop 6	0.025	0.51 (ns)	101	No independent loop-7 signal once loop 6 controlled
Loop 6 ~ susceptibility | Loop 7	0.375	< 0.001	101	Loop 6 retains full signal controlling for loop 7
Family breakdown (raw Mantel vs susceptibility)
Panel	Loop 6 r	Loop 7 r	n
LlpA pyocins	0.44	0.289	101
LlpB pyocins	0.255	0.092	101
Mantel and partial Mantel tests, Spearman rank correlation, 9,999 permutations; n = 101 strains.
Susceptibility distance: Jaccard over the 238-Llp binary panel (x/X treated as missing, excluded pairwise).
Loop distance: fraction of differing positions in the ClustalO alignment. ns, not significant (P > 0.05).
This test does not use the genome phylogeny and therefore runs on the full 101-strain panel.
