## Supplementary material for "A diverse family of protein antibiotics inhibits the BAM complex by β-signal mimicry": All supplementary data files: Supplementary Data 2 - Pseudomonas strains.xlsx

### Sheet: Sheet1
Loop 6 group	Test ID	Genome ID	GTDB Classification	Collection	Accession No	IdeQualifiedName_tab	Determiner: (Identification Details)	Collectors: (Collection Details)	Collection Date: (Collection Details)	State/Territory: (Locality Details)	Country: (Locality Details)	City/Town: (Locality Details)	Host Identity: (Host Details)
1	26712	13-26712-LFA6258_L2_chromosome	d__Bacteria;p__Pseudomonadota;c__Gammaproteobacteria;o__Pseudomonadales;f__Pseudomonadaceae;g__Pseudomonas_E;s__Pseudomonas_E atacamensis	DAR	26712	Pseudomonas fluorescens (Trevisan) Migula	Sands, Donald Peter Andrew	Unknown	1969	South Australia	Australia		Triticum aestivum L. : Poaceae : Poales : Equisetopsida : Charophyta
1	76125	7-76125-LFA6252_L2_chromosome	d__Bacteria;p__Pseudomonadota;c__Gammaproteobacteria;o__Pseudomonadales;f__Pseudomonadaceae;g__Pseudomonas_E;s__Pseudomonas_E atacamensis	DAR	76125	Pseudomonas chlororaphis (Guignard & Sauvageau 1894) Bergey, Harrison et al	Noble, Dorothy	Richardson, H	10 Oct 2001	New South Wales	Australia	Greenethorpe	Triticum aestivum L. : Poaceae : Poales : Equisetopsida : Charophyta
1	85048	8-85048-LFA6253_L2_chromosome	d__Bacteria;p__Pseudomonadota;c__Gammaproteobacteria;o__Pseudomonadales;f__Pseudomonadaceae;g__Pseudomonas_E;s__	DAR	85048	Pseudomonas granadensis	Orchard, David - Charles Sturt University	Orchard, David - Charles Sturt University	Nov 2016	New South Wales	Australia		Astragalus pelecinus : Fabaceae : Fabales : Equisetopsida : Charophyta
2	26767	26767-LGD13054_L1_chromosome	d__Bacteria;p__Pseudomonadota;c__Gammaproteobacteria;o__Pseudomonadales;f__Pseudomonadaceae;g__Pseudomonas_E;s__Pseudomonas_E kribbensis	DAR	26767	Pseudomonas fluorescens (Trevisan) Migula	Fahy, Dr Peter Christopher	Nair, N G	1970	New South Wales	Australia	Kellyville	Agaricus bisporus (Lange) Imbach : Agaricaceae : Agaricales : : Basidiomycota
2	76124	76124-LGD13133_L1_chromosome	d__Bacteria;p__Pseudomonadota;c__Gammaproteobacteria;o__Pseudomonadales;f__Pseudomonadaceae;g__Pseudomonas_E;s__Pseudomonas_E putida_A	DAR	76124	Pseudomonas chlororaphis (Guignard & Sauvageau 1894) Bergey, Harrison et al	Noble, Dorothy	Richardson, H	10 Oct 2001	New South Wales	Australia	Greenethorpe	Brassica napus var. napus L. : Brassicaceae : Brassicales : Equisetopsida : Charophyta
2	82168	82168-LGD13150_L1_chromosome	d__Bacteria;p__Pseudomonadota;c__Gammaproteobacteria;o__Pseudomonadales;f__Pseudomonadaceae;g__Pseudomonas_E;s__Pseudomonas_E fluorescens_AO	DAR	82168	Pseudomonas fuscovaginae (ex Tanii et al. 1976) Miyajima et al. 1983	Hall, S.	Hall, S.	2008	New South Wales	Australia	Griffith	Vitis vinifera L. : Vitaceae : Vitales : Equisetopsida : Charophyta
2	76129	3-76129-LFA6248_L2_chromosome	d__Bacteria;p__Pseudomonadota;c__Gammaproteobacteria;o__Pseudomonadales;f__Pseudomonadaceae;g__Pseudomonas_E;s__Pseudomonas_E fluorescens_AO	DAR	76129	Pseudomonas putida (Trevisan 1889) Migula 1895	Noble, Dorothy	Richardson, H	10 Oct 2001	New South Wales	Australia	Grenfell	Triticum aestivum L. : Poaceae : Poales : Equisetopsida : Charophyta
3	34898	34898-LGD13074_L1_chromosome	d__Bacteria;p__Pseudomonadota;c__Gammaproteobacteria;o__Pseudomonadales;f__Pseudomonadaceae;g__Pseudomonas_E;s__Pseudomonas_E reactans	DAR	34898	Pseudomonas fluorescens (Trevisan) Migula	Fahy, Dr Peter Christopher	Fahy, Dr Peter Christopher	1973	Victoria	Australia	Melbourne	Agaricus bisporus (Lange) Imbach : Agaricaceae : Agaricales : : Basidiomycota
3	35674	35674-LGD13077_L1_chromosome	d__Bacteria;p__Pseudomonadota;c__Gammaproteobacteria;o__Pseudomonadales;f__Pseudomonadaceae;g__Pseudomonas_E;s__Pseudomonas_E azotoformans_A	DAR	35674	Pseudomonas tolaasii Paine 1919	Fahy, Dr Peter Christopher	Unknown	Sep 1981	New South Wales	Australia	Ebenezer	Agaricus bisporus (Lange) Imbach : Agaricaceae : Agaricales : : Basidiomycota
3	41326	41326-LGD13083_L1_chromosome	d__Bacteria;p__Pseudomonadota;c__Gammaproteobacteria;o__Pseudomonadales;f__Pseudomonadaceae;g__Pseudomonas_E;s__	DAR	41326	Pseudomonas tolaasii Paine 1919	Cutri, S S	Cutri, S S	25 Jun 1983	Victoria	Australia	Melbourne	Agaricus bisporus (Lange) Imbach : Agaricaceae : Agaricales : : Basidiomycota
3	41351	41351-LGD13084_L1_chromosome	d__Bacteria;p__Pseudomonadota;c__Gammaproteobacteria;o__Pseudomonadales;f__Pseudomonadaceae;g__Pseudomonas_E;s__Pseudomonas_E tolaasii	DAR	41351	Pseudomonas tolaasii Paine 1919	Fahy, Dr Peter Christopher	Clift, Alan	May 1983	New South Wales	Australia	Parramatta	Histiostoma feroniarum Dufour : Histiostomatidae : Sarcoptiformes : Arachnida : Arthropoda
3	56682	56682-LGD13091_L1_chromosome	d__Bacteria;p__Pseudomonadota;c__Gammaproteobacteria;o__Pseudomonadales;f__Pseudomonadaceae;g__Pseudomonas_E;s__Pseudomonas_E pergaminensis	DAR	56682	Pseudomonas fluorescens (Trevisan) Migula	Fahy, Dr Peter Christopher	Parsons, D.	Feb 1986	New South Wales	Australia	Moree	Vigna radiata 'Berken' (L.) R.Wilczek : Fabaceae : Fabales : Equisetopsida : Charophyta
3	61437	61437-LGD13094_L1_chromosome	d__Bacteria;p__Pseudomonadota;c__Gammaproteobacteria;o__Pseudomonadales;f__Pseudomonadaceae;g__Pseudomonas_E;s__Pseudomonas_E trivialis	DAR	61437	Pseudomonas sp.	Pascoe, Ian G, Wimalajeewa, Satish	Pascoe, Ian G_x000D_ Williams, R	11 Jan 1988	Victoria	Australia	Falls Creek	Poa costiniana Vickery : Poaceae : Poales : Equisetopsida : Charophyta
3	64871	64871-LGD13102_L1_chromosome	d__Bacteria;p__Pseudomonadota;c__Gammaproteobacteria;o__Pseudomonadales;f__Pseudomonadaceae;g__Pseudomonas_E;s__Pseudomonas_E azotoformans_A	DAR	64871	Pseudomonas sp.	Ophel-Keller, Kathy	Ophel-Keller, Kathy	Dec 1989	New South Wales	Australia	Griffith	Vitis vinifera 'Cabernet Sauvignon' : Vitaceae : Vitales : Equisetopsida : Charophyta
3	65802	65802-LGD13103_L1_chromosome	d__Bacteria;p__Pseudomonadota;c__Gammaproteobacteria;o__Pseudomonadales;f__Pseudomonadaceae;g__Pseudomonas_E;s__Pseudomonas_E fulgida	DAR	65802	Pseudomonas aureofaciens Kluyver 1956	Fahy, Dr Peter Christopher	Barkley, Patricia	12 Sep 1990	New South Wales	Australia	Griffith	Citrus paradisi Macfad. cv Marsh : Rutaceae : Sapindales : Equisetopsida : Charophyta
3	65811	65811-LGD13104_L1_chromosome	d__Bacteria;p__Pseudomonadota;c__Gammaproteobacteria;o__Pseudomonadales;f__Pseudomonadaceae;g__Pseudomonas_E;s__Pseudomonas_E azotoformans_A	DAR	65811	Pseudomonas putida (Trevisan 1889) Migula 1895	Fahy, Dr Peter Christopher	Unknown		New South Wales	Australia	Mittagong	Agaricus sp. : Agaricaceae : Agaricales : : Basidiomycota
3	73898	73898-LGD13123_L1_chromosome	d__Bacteria;p__Pseudomonadota;c__Gammaproteobacteria;o__Pseudomonadales;f__Pseudomonadaceae;g__Pseudomonas_E;s__Pseudomonas_E protegens	DAR	73898	Pseudomonas chlororaphis (Guignard & Sauvageau 1894) Bergey, Harrison et al	Unknown	Simpfendorfer, Steven	05 Jul 1999	New South Wales	Australia	Temora	Triticum aestivum 'Diamondbird' : Poaceae : Poales : Equisetopsida : Charophyta
3	73902	73902-LGD13124_L1_chromosome	d__Bacteria;p__Pseudomonadota;c__Gammaproteobacteria;o__Pseudomonadales;f__Pseudomonadaceae;g__Pseudomonas_E;s__Pseudomonas_E pergaminensis	DAR	73902	Pseudomonas putida (Trevisan 1889) Migula 1895	Cother, Eric J	Simpfendorfer, Steven	01 Jul 1997	New South Wales	Australia	Lockhart	Triticum aestivum 'Janz' L. : Poaceae : Poales : Equisetopsida : Charophyta
3	77318	77318-LGD13145_L1_chromosome	d__Bacteria;p__Pseudomonadota;c__Gammaproteobacteria;o__Pseudomonadales;f__Pseudomonadaceae;g__Pseudomonas_E;s__Pseudomonas_E asplenii	DAR	77318	Pseudomonas putida (Trevisan 1889) Migula 1895	Cother, Eric J	Reinke, R.	Feb 2005	New South Wales	Australia	Leeton	Oryza sativa L. : Poaceae : Poales : Equisetopsida : Charophyta
3	65820	65820-LGD13105_L1_chromosome	d__Bacteria;p__Pseudomonadota;c__Gammaproteobacteria;o__Pseudomonadales;f__Pseudomonadaceae;g__Pseudomonas_E;s__Pseudomonas_E azotoformans_A	DAR	65802	Pseudomonas aureofaciens Kluyver 1956	Fahy, Dr Peter Christopher	Barkley, Patricia	12 Sep 1990	New South Wales	Australia	Griffith	Citrus paradisi Macfad. cv Marsh : Rutaceae : Sapindales : Equisetopsida : Charophyta
3	77321	1-77321-LFA6246_L2_chromosome	d__Bacteria;p__Pseudomonadota;c__Gammaproteobacteria;o__Pseudomonadales;f__Pseudomonadaceae;g__Pseudomonas_E;s__Pseudomonas_E asplenii	DAR	77321	Pseudomonas fuscovaginae (ex Tanii et al. 1976) Miyajima et al. 1983	Cother, Eric J	Reinke, R.	Feb 2005	New South Wales	Australia	Leeton	Oryza sativa L. : Poaceae : Poales : Equisetopsida : Charophyta
3	41334	10-41334-LFA6255_L2_chromosome	d__Bacteria;p__Pseudomonadota;c__Gammaproteobacteria;o__Pseudomonadales;f__Pseudomonadaceae;g__Pseudomonas_E;s__Pseudomonas_E paracarnis	DAR	41334	Pseudomonas marginalis (Brown 1918) Stevens 1925 pv. pastinacae (Burkholder) Young, Dye & Wilkie 1978	Fahy, Dr Peter Christopher	Beckingham, C. T	15 Jul 1983	New South Wales	Australia	Dubbo	Brassica oleracea L. : Brassicaceae : Brassicales : Equisetopsida : Charophyta
3	77248	2-77248-LFA6247_L2_chromosome	d__Bacteria;p__Pseudomonadota;c__Gammaproteobacteria;o__Pseudomonadales;f__Pseudomonadaceae;g__Pseudomonas_E;s__Pseudomonas_E asplenii	DAR	77248	Pseudomonas syringae van Hall 1902 pv. undetermined	Noble, Dorothy	Mead, A.	08 Mar 2005	New South Wales	Australia	Carcoar Dam	Fagopyrum esculentum Moench : Polygonaceae : Caryophyllales : Equisetopsida : Charophyta
3	61726	5-61726-LFA6250_L2_chromosome	d__Bacteria;p__Pseudomonadota;c__Gammaproteobacteria;o__Pseudomonadales;f__Pseudomonadaceae;g__Pseudomonas_E;s__Pseudomonas_E chlororaphis_G	DAR	61726	Pseudomonas syringae pv. pisi (Sackett) J M.Young et al.	Fahy, Dr Peter Christopher	Elliott, E.	11 Oct 1988	New South Wales	Australia	Barmedman	Pisum sativum L. s. lat. cv. Wirrega : Fabaceae : Fabales : Equisetopsida : Charophyta
4	26683	26683-LGD13051_L1_chromosome	d__Bacteria;p__Pseudomonadota;c__Gammaproteobacteria;o__Pseudomonadales;f__Pseudomonadaceae;g__Pseudomonas_E;s__Pseudomonas_E amygdali	DAR	26683	Pseudomonas savastanoi pv. glycinea (Coerper) Fr.	Fahy, Dr Peter Christopher	Moffett, Melda L	May 1970	Queensland	Australia		Glycine max (L.) Merr. : Fabaceae : Fabales : Equisetopsida : Charophyta
4	26686	26686-LGD13052_L1_chromosome	d__Bacteria;p__Pseudomonadota;c__Gammaproteobacteria;o__Pseudomonadales;f__Pseudomonadaceae;g__Pseudomonas_E;s__Pseudomonas_E amygdali	DAR	26686	Pseudomonas savastanoi pv. phaseolicola (Burkh.) Fr.	Fahy, Dr Peter Christopher	Unknown	May 1970	New South Wales	Australia	Wollongbar	Glycine javanica L. : Fabaceae : Fabales : Equisetopsida : Charophyta
4	26797	26797-LGD13161_L1_chromosome	d__Bacteria;p__Pseudomonadota;c__Gammaproteobacteria;o__Pseudomonadales;f__Pseudomonadaceae;g__Pseudomonas_E;s__Pseudomonas_E amygdali	DAR	26797	Pseudomonas savastanoi pv. phaseolicola (Burkh.) Fr.	Fahy, Dr Peter Christopher	Unknown	Mar 1978	New South Wales	Australia	Delungra	Vigna radiata (L.) R.Wilczek : Fabaceae : Fabales : Equisetopsida : Charophyta
4	26804	26804-LGD13056_L1_chromosome	d__Bacteria;p__Pseudomonadota;c__Gammaproteobacteria;o__Pseudomonadales;f__Pseudomonadaceae;g__Pseudomonas_E;s__Pseudomonas_E cerasi	DAR	26804	Pseudomonas syringae pv. syringae	Fahy, Dr Peter Christopher	Unknown	1970	New South Wales	Australia	Orange	Prunus avium (L.) L. : Rosaceae : Rosales : Equisetopsida : Charophyta
4	30475	30475-LGD13058_L1_chromosome	d__Bacteria;p__Pseudomonadota;c__Gammaproteobacteria;o__Pseudomonadales;f__Pseudomonadaceae;g__Pseudomonas_E;s__Pseudomonas_E amygdali	DAR	30475	Pseudomonas savastanoi pv. phaseolicola (Burkh.) Fr.	Fahy, Dr Peter Christopher	Lamont, D G	Jan 1967	New South Wales	Australia	Bathurst	Phaseolus vulgaris L. cv. Tendergreen : Fabaceae : Fabales : Equisetopsida : Charophyta
4	30481	30481-LGD13059_L1_chromosome	d__Bacteria;p__Pseudomonadota;c__Gammaproteobacteria;o__Pseudomonadales;f__Pseudomonadaceae;g__Pseudomonas_E;s__Pseudomonas_E amygdali	DAR	30481	Pseudomonas savastanoi pv. phaseolicola (Burkh.) Fr.	Fahy, Dr Peter Christopher	Allen, R	Nov 1966	New South Wales	Australia	Richmond Valley	Glycine wightii (R.Grah.exWight&Arn.)Verdc. cv. Tinaroo : Fabaceae : Fabales : Equisetopsida : Charophyta
4	30490	30490-LGD13060_L1_chromosome	d__Bacteria;p__Pseudomonadota;c__Gammaproteobacteria;o__Pseudomonadales;f__Pseudomonadaceae;g__Pseudomonas_E;s__Pseudomonas_E amygdali	DAR	30490	Pseudomonas savastanoi pv. phaseolicola (Burkh.) Fr.	Ballantyne, Barbara J	Leonard	Nov 1970	New South Wales	Australia	Grafton	Phaseolus vulgaris L. : Fabaceae : Fabales : Equisetopsida : Charophyta
4	30502	30502-LGD13061_L1_chromosome	d__Bacteria;p__Pseudomonadota;c__Gammaproteobacteria;o__Pseudomonadales;f__Pseudomonadaceae;g__Pseudomonas_E;s__Pseudomonas_E amygdali	DAR	30502	Pseudomonas syringae pv. tabaci (F.A.Wolf & A.C.Foster) J M.Young et al.	Fahy, Dr Peter Christopher	Unknown	19 Apr 1979	New South Wales	Australia	Carroll	Glycine max (L.) Merr. : Fabaceae : Fabales : Equisetopsida : Charophyta
4	33357	33357-LGD13065_L2_chromosome	d__Bacteria;p__Pseudomonadota;c__Gammaproteobacteria;o__Pseudomonadales;f__Pseudomonadaceae;g__Pseudomonas_E;s__Pseudomonas_E amygdali	DAR	33357	Pseudomonas savastanoi pv. phaseolicola (Burkh.) Fr.	Unknown	Unknown	1971	Queensland	Australia		Phaseolus vulgaris L. : Fabaceae : Fabales : Equisetopsida : Charophyta
4	33379	33379-LGD13066_L1_chromosome	d__Bacteria;p__Pseudomonadota;c__Gammaproteobacteria;o__Pseudomonadales;f__Pseudomonadaceae;g__Pseudomonas_E;s__Pseudomonas_E syringae_M	DAR	33379	Pseudomonas syringae pv. pisi (Sackett) J M.Young et al.	Fahy, Dr Peter Christopher	McDonald, W	05 Oct 1979	New South Wales	Australia	Canowindra	Pisum sativum L. cv. Early Dun : Fabaceae : Fabales : Equisetopsida : Charophyta
4	33417	33417-LGD13068_L1_chromosome	d__Bacteria;p__Pseudomonadota;c__Gammaproteobacteria;o__Pseudomonadales;f__Pseudomonadaceae;g__Pseudomonas_E;s__Pseudomonas_E amygdali	DAR	33417	Pseudomonas syringae pv. morsprunorum (Wormald) J M.Young et al.	Fahy, Dr Peter Christopher	Foulkes, J	1979	New South Wales	Australia	Armidale	Prunus avium (L.) L. : Rosaceae : Rosales : Equisetopsida : Charophyta
4	35631	35631-LGD13075_L1_chromosome	d__Bacteria;p__Pseudomonadota;c__Gammaproteobacteria;o__Pseudomonadales;f__Pseudomonadaceae;g__Pseudomonas_E;s__Pseudomonas_E amygdali	DAR	35631	Pseudomonas sp.	Cain, P.	Fahy, Dr Peter Christopher	17 Feb 1981	New South Wales	Australia	Kellyville	Cucumis sativus L. : Cucurbitaceae : Cucurbitales : Equisetopsida : Charophyta
4	35713	35713-LGD13080_L1_chromosome	d__Bacteria;p__Pseudomonadota;c__Gammaproteobacteria;o__Pseudomonadales;f__Pseudomonadaceae;g__Pseudomonas_E;s__Pseudomonas_E syringae_M	DAR	35713	Pseudomonas viridiflava (Burkholder 1930) Dowson 1939	Bates, J.	Unknown	30 Nov 1981	New South Wales	Australia	Young	Prunus avium 'Van' L. : Rosaceae : Rosales : Equisetopsida : Charophyta
4	49867	49867-LGD13090_L2_chromosome	d__Bacteria;p__Pseudomonadota;c__Gammaproteobacteria;o__Pseudomonadales;f__Pseudomonadaceae;g__Pseudomonas_E;s__Pseudomonas_E syringae_M	DAR	49867	Pseudomonas syringae pv. syringae	Bradley, Mr Jeffrey K	Ridley, D	09 Oct 1985	New South Wales	Australia	Tumbarumba	Prunus persica 'Coronet' (L.) Batsch : Rosaceae : Rosales : Equisetopsida : Charophyta
4	58725	58725-LGD13093_L1_chromosome	d__Bacteria;p__Pseudomonadota;c__Gammaproteobacteria;o__Pseudomonadales;f__Pseudomonadaceae;g__Pseudomonas_E;s__Pseudomonas_E syringae_M	DAR	58725	Pseudomonas syringae pv. syringae	Fahy, Dr Peter Christopher	Condon, T.	13 Aug 1987	New South Wales	Australia	Temora	Pisum sativum L. cv. Dundale : Fabaceae : Fabales : Equisetopsida : Charophyta
4	58728	58728-LGD13156_L1_chromosome	d__Bacteria;p__Pseudomonadota;c__Gammaproteobacteria;o__Pseudomonadales;f__Pseudomonadaceae;g__Pseudomonas_E;s__Pseudomonas_E syringae_M	DAR	58728	Pseudomonas syringae pv. coronafaciens (J.A.Elliott) J M.Young et al.	Fahy, Dr Peter Christopher	Shortis, T.	28 Sep 1987	New South Wales	Australia	Condobolin	Avena sativa L. : Poaceae : Poales : Equisetopsida : Charophyta
4	64822	64822-LGD13099_L1_chromosome	d__Bacteria;p__Pseudomonadota;c__Gammaproteobacteria;o__Pseudomonadales;f__Pseudomonadaceae;g__Pseudomonas_E;s__Pseudomonas_E cerasi	DAR	64822	Pseudomonas syringae van Hall 1902 pv. undetermined	Wood, P M	Emery, D._x000D_ Wood, P M	1989	Western Australia	Australia	Victoria Park	Aglaomorpha meyeniana Schott : Polypodiaceae : Polypodiales : Equisetopsida : Charophyta
4	64825	64825-LGD13100_L1_chromosome	d__Bacteria;p__Pseudomonadota;c__Gammaproteobacteria;o__Pseudomonadales;f__Pseudomonadaceae;g__Pseudomonas_E;s__Pseudomonas_E syringae	DAR	64825	Pseudomonas putida (Trevisan 1889) Migula 1895	Fahy, Dr Peter Christopher	Grice, S. C	1989	Tasmania	Australia	Kings Meadows	Allium cepa var. cepa L. : Alliaceae : Asparagales : Equisetopsida : Charophyta
4	64829	64829231-LGD13101_L1_chromosome	d__Bacteria;p__Pseudomonadota;c__Gammaproteobacteria;o__Pseudomonadales;f__Pseudomonadaceae;g__Pseudomonas_E;s__Pseudomonas_E syringae	DAR	64829	Pseudomonas syringae van Hall 1902 pv. undetermined	Penrose, Leslie J	Penrose, Leslie J	30 Dec 1989	New South Wales	Australia	Nashdale	Malus x domestica 'Delicious' Borkh. : Rosaceae : Rosales : Equisetopsida : Charophyta
4	65882	65882-LGD13108_L1_chromosome	d__Bacteria;p__Pseudomonadota;c__Gammaproteobacteria;o__Pseudomonadales;f__Pseudomonadaceae;g__Pseudomonas_E;s__Pseudomonas_E syringae	DAR	65882	Pseudomonas syringae pv. pisi (Sackett) J M.Young et al.	Hollaway, Grant	Forbes, C.	1989	Victoria	Australia	Horsham	Pisum sativum L. s. lat. : Fabaceae : Fabales : Equisetopsida : Charophyta
4	65962	65962-LGD13110_L1_chromosome	d__Bacteria;p__Pseudomonadota;c__Gammaproteobacteria;o__Pseudomonadales;f__Pseudomonadaceae;g__Pseudomonas_E;s__Pseudomonas_E amygdali	DAR	65962	Pseudomonas syringae pv. mori (C.S.Boyer & Lambert) J M.Young et al.	Brewster, Cheryl M	Russell, I A	18 Dec 1992	New South Wales	Australia	Tocumwal	Morus nigra L. : Moraceae : Rosales : Equisetopsida : Charophyta
4	69869	69869-LGD13113_L1_chromosome	d__Bacteria;p__Pseudomonadota;c__Gammaproteobacteria;o__Pseudomonadales;f__Pseudomonadaceae;g__Pseudomonas_E;s__Pseudomonas_E syringae	DAR	69869	Pseudomonas syringae pv. pisi (Sackett) J M.Young et al.	Hollaway, Grant	Hollaway, Grant	1992	South Australia	Australia	Clare	Pisum sativum L. s. lat. cv. Dundale : Fabaceae : Fabales : Equisetopsida : Charophyta
4	69873	69873-LGD13114_L1_chromosome	d__Bacteria;p__Pseudomonadota;c__Gammaproteobacteria;o__Pseudomonadales;f__Pseudomonadaceae;g__Pseudomonas_E;s__Pseudomonas_E syringae	DAR	69873	Pseudomonas syringae pv. pisi (Sackett) J M.Young et al.	Hollaway, Grant	Hollaway, Grant	1992	Victoria	Australia	Murtoa	Pisum sativum L. s. lat. cv. Dun : Fabaceae : Fabales : Equisetopsida : Charophyta
4	69882	69882-LGD13116_L1_chromosome	d__Bacteria;p__Pseudomonadota;c__Gammaproteobacteria;o__Pseudomonadales;f__Pseudomonadaceae;g__Pseudomonas_E;s__Pseudomonas_E syringae_M	DAR	69882	Pseudomonas syringae pv. syringae	Bradley, Mr Jeffrey K	Unknown		New South Wales	Australia	Marulan	Pyrus ussuriensis Maxim. : Rosaceae : Rosales : Equisetopsida : Charophyta
4	69896	69896a-LGD13117_L1_chromosome	d__Bacteria;p__Pseudomonadota;c__Gammaproteobacteria;o__Pseudomonadales;f__Pseudomonadaceae;g__Pseudomonas_E;s__Pseudomonas_E amygdali	DAR	69896	Pseudomonas syringae van Hall 1902 pv. undetermined	Brewster, Cheryl M	Talerico, Robert	28 Apr 1995	New South Wales	Australia	Arcadia	Lavandula sp. : Lamiaceae : Lamiales : Equisetopsida : Charophyta
4	73893	73893-LGD13122_L1_chromosome	d__Bacteria;p__Pseudomonadota;c__Gammaproteobacteria;o__Pseudomonadales;f__Pseudomonadaceae;g__Pseudomonas_E;s__Pseudomonas_E syringae	DAR	73893	Pseudomonas syringae van Hall 1902 pv. undetermined	Noble, Dorothy	Pitt, Wayne M	Jan 1999	New South Wales	Australia	Wagga Wagga	Sagittaria montevidensis Cham. & Schltdl. : Alismataceae : Alismatales : Equisetopsida : Charophyta
4	75282	75282-LGD13127_L1_chromosome	d__Bacteria;p__Pseudomonadota;c__Gammaproteobacteria;o__Pseudomonadales;f__Pseudomonadaceae;g__Pseudomonas_E;s__Pseudomonas_E amygdali	DAR	75282	Pseudomonas syringae van Hall 1902 pv. undetermined	Noble, Dorothy	Hall, B.	09 Apr 2001	South Australia	Australia	Mypolonga	Olea sp. : Oleaceae : Lamiales : Equisetopsida : Charophyta
4	75530	75530-LGD13129_L1_chromosome	d__Bacteria;p__Pseudomonadota;c__Gammaproteobacteria;o__Pseudomonadales;f__Pseudomonadaceae;g__Pseudomonas_E;s__Pseudomonas_E syringae	DAR	75530	Pseudomonas syringae pv. syringae	Noble, Dorothy	Hall, B.	Dec 2001	South Australia	Australia	Carey Gully	Vitis vinifera L. : Vitaceae : Vitales : Equisetopsida : Charophyta
4	75551	75551-LGD13130_L1_chromosome	d__Bacteria;p__Pseudomonadota;c__Gammaproteobacteria;o__Pseudomonadales;f__Pseudomonadaceae;g__Pseudomonas_E;s__Pseudomonas_E syringae	DAR	75551	Pseudomonas syringae van Hall 1902 pv. undetermined	Noble, Dorothy	Minchinton, E.	Feb 2002	Victoria	Australia	Preston	Echinochloa crus-galli (L.) Beauv. : Poaceae : Poales : Equisetopsida : Charophyta
4	76116	76116-LGD13132_L1_chromosome	d__Bacteria;p__Pseudomonadota;c__Gammaproteobacteria;o__Pseudomonadales;f__Pseudomonadaceae;g__Pseudomonas_E;s__Pseudomonas_E amygdali	DAR	76116	Pseudomonas savastanoi pv. phaseolicola (Burkh.) Fr.	Noble, Dorothy	Southwell, Ron J	26 Mar 2003	New South Wales	Australia	Breeza	Vigna radiata (L.) R.Wilczek : Fabaceae : Fabales : Equisetopsida : Charophyta
4	76135	76135-LGD13134_L1_chromosome	d__Bacteria;p__Pseudomonadota;c__Gammaproteobacteria;o__Pseudomonadales;f__Pseudomonadaceae;g__Pseudomonas_E;s__Pseudomonas_E amygdali	DAR	76135	Pseudomonas savastanoi pv. savastanoi (E.F.Sm.) Fr.	Noble, Dorothy	Hall, B.	Jun 2003	South Australia	Australia	Ward Belt	Olea europaea L. : Oleaceae : Lamiales : Equisetopsida : Charophyta
4	76139	76139-LGD13135_L1_chromosome	d__Bacteria;p__Pseudomonadota;c__Gammaproteobacteria;o__Pseudomonadales;f__Pseudomonadaceae;g__Pseudomonas_E;s__Pseudomonas_E syringae_M	DAR	76139	Pseudomonas syringae pv. syringae	Hetherington, Shane	Menzies, A.	07 Nov 2003	New South Wales	Australia	Bathurst	Pyrus communis L. : Rosaceae : Rosales : Equisetopsida : Charophyta
4	76151	76151-LGD13136_L1_chromosome	d__Bacteria;p__Pseudomonadota;c__Gammaproteobacteria;o__Pseudomonadales;f__Pseudomonadaceae;g__Pseudomonas_E;s__Pseudomonas_E cerasi	DAR	76151	Pseudomonas syringae pv. lachrymans (E.F.Sm. & Bryan) J M.Young et al.	Noble, Dorothy	Unknown	Oct 2003	Queensland	Australia	Bundaberg	Cucumis melo L. : Cucurbitaceae : Cucurbitales : Equisetopsida : Charophyta
4	77787	77787-LGD13147_L1_chromosome	d__Bacteria;p__Pseudomonadota;c__Gammaproteobacteria;o__Pseudomonadales;f__Pseudomonadaceae;g__Pseudomonas_E;s__Pseudomonas_E cerasi	DAR	77787	Pseudomonas syringae pv. syringae	Noble, Dorothy	Young, A	19 Oct 2007	New South Wales	Australia	Casino	Mangifera indica L. : Anacardiaceae : Sapindales : Equisetopsida : Charophyta
4	82440	82440-LGD13151_L1_chromosome	d__Bacteria;p__Pseudomonadota;c__Gammaproteobacteria;o__Pseudomonadales;f__Pseudomonadaceae;g__Pseudomonas_E;s__Pseudomonas_E syringae_M	DAR	82440	Pseudomonas syringae pv. syringae	Hall, S.	Weckert, Melanie	09 Jan 2014	Australian Capital Territory	Australia	Canberra	Vitis vinifera L. : Vitaceae : Vitales : Equisetopsida : Charophyta
4	82444	82444-LGD13153_L1_chromosome	d__Bacteria;p__Pseudomonadota;c__Gammaproteobacteria;o__Pseudomonadales;f__Pseudomonadaceae;g__Pseudomonas_E;s__Pseudomonas_E syringae	DAR	82444	Pseudomonas syringae pv. syringae	Hall, S.	Weckert, Melanie	19 Nov 2013	New South Wales	Australia	Tumbarumba	Vitis vinifera L. : Vitaceae : Vitales : Equisetopsida : Charophyta
4	72046	72046-LGD13119_L1_chromosome	d__Bacteria;p__Pseudomonadota;c__Gammaproteobacteria;o__Pseudomonadales;f__Pseudomonadaceae;g__Pseudomonas_E;s__Pseudomonas_E cerasi	DAR	72046	Pseudomonas syringae van Hall 1902 pv. undetermined	Noble, Dorothy	Azzi, C.	1998	New South Wales	Australia	Thirlmere	Lycopersicon esculentum Mill. : Solanaceae : Solanales : Equisetopsida : Charophyta
4	82162	15-82162-LFA6260_L2_chromosome	d__Bacteria;p__Pseudomonadota;c__Gammaproteobacteria;o__Pseudomonadales;f__Pseudomonadaceae;g__Pseudomonas_E;s__Pseudomonas_E congelans	DAR	82162	Pseudomonas syringae pv. syringae	Hall, S.	Hall, S.	2011	New South Wales	Australia	Tumbarumba	Vitis vinifera L. : Vitaceae : Vitales : Equisetopsida : Charophyta
4	30470	4-30470-LFA6249_L2_chromosome	d__Bacteria;p__Pseudomonadota;c__Gammaproteobacteria;o__Pseudomonadales;f__Pseudomonadaceae;g__Pseudomonas_E;s__Pseudomonas_E amygdali	DAR	30470	Pseudomonas savastanoi pv. phaseolicola (Burkh.) Fr.	Ballantyne, Barbara J	Gilbank, P.	Jan 1966	Victoria	Australia	Linden	Phaseolus vulgaris L. cv Tender crop : Fabaceae : Fabales : Equisetopsida : Charophyta
4	65893	9-65893-LFA6254_L2_chromosome	d__Bacteria;p__Pseudomonadota;c__Gammaproteobacteria;o__Pseudomonadales;f__Pseudomonadaceae;g__Pseudomonas_E;s__Pseudomonas_E amygdali	DAR	65893	Pseudomonas syringae pv. tabaci (F.A.Wolf & A.C.Foster) J M.Young et al.	Fahy, Dr Peter Christopher	McGufficke, Bob	24 Sep 1991	New South Wales	Australia	Ashford	Nicotiana tabacum 'NC2326' L. : Solanaceae : Solanales : Equisetopsida : Charophyta
5	34838	34838-LGD13073_L1_chromosome	d__Bacteria;p__Pseudomonadota;c__Gammaproteobacteria;o__Pseudomonadales;f__Pseudomonadaceae;g__Pseudomonas_E;s__Pseudomonas_E syringae	DAR	34838	Pseudomonas sp.	Fahy, Dr Peter Christopher	Trimboli, Dan S	07 Jul 1980	New South Wales	Australia	Dubbo	Beta vulgaris var. cicla L. : Chenopodiaceae : Caryophyllales : Equisetopsida : Charophyta
5	35664	35664b-LGD13076_L1_chromosome	d__Bacteria;p__Pseudomonadota;c__Gammaproteobacteria;o__Pseudomonadales;f__Pseudomonadaceae;g__Pseudomonas_E;s__Pseudomonas_E syringae	DAR	35664	Pseudomonas syringae pv. tomato (Okabe) J M.Young et al.	Fahy, Dr Peter Christopher	Trimboli, Dan S	27 Mar 1981	Victoria	Australia	Orbost	Capsicum annuum L. : Solanaceae : Solanales : Equisetopsida : Charophyta
5	61731	61731-LGD13096_L1_chromosome	d__Bacteria;p__Pseudomonadota;c__Gammaproteobacteria;o__Pseudomonadales;f__Pseudomonadaceae;g__Pseudomonas_E;s__Pseudomonas_E syringae	DAR	61731	Pseudomonas syringae pv. lachrymans (E.F.Sm. & Bryan) J M.Young et al.	Fahy, Dr Peter Christopher	Barnier, N.	07 Feb 1989	New South Wales	Australia	Griffith	Cucumis melo L. s.lat. : Cucurbitaceae : Cucurbitales : Equisetopsida : Charophyta
5	69857	69857-LGD13112_L1_chromosome	d__Bacteria;p__Pseudomonadota;c__Gammaproteobacteria;o__Pseudomonadales;f__Pseudomonadaceae;g__Pseudomonas_E;s__Pseudomonas_E syringae	DAR	69857	Pseudomonas syringae van Hall 1902 pv. undetermined	Penrose, Leslie J	Gordon, R.	20 May 1994	New South Wales	Australia	Harefield	Pistacia vera 'Siro' L. : Anacardiaceae : Sapindales : Equisetopsida : Charophyta
5	75283	75283-LGD13128_L1_chromosome	d__Bacteria;p__Pseudomonadota;c__Gammaproteobacteria;o__Pseudomonadales;f__Pseudomonadaceae;g__Pseudomonas_E;s__Pseudomonas_E tremae	DAR	75283	Pseudomonas syringae pv. porri Samson et al.	Noble, Dorothy	Oxspring, L.	18 May 2001	South Australia	Australia	Nairne	Allium ampeloprasum var. porrum (L.) J.Gay : Alliaceae : Asparagales : Equisetopsida : Charophyta
5	75556	75556-LGD13131_L1_chromosome	d__Bacteria;p__Pseudomonadota;c__Gammaproteobacteria;o__Pseudomonadales;f__Pseudomonadaceae;g__Pseudomonas_E;s__Pseudomonas_E tremae	DAR	75556	Pseudomonas syringae pv. porri Samson et al.	Noble, Dorothy	Oxspring, L.	Apr 2002	South Australia	Australia	Langhorne Creek	Allium ampeloprasum var. porrum (L.) J.Gay : Alliaceae : Asparagales : Equisetopsida : Charophyta
5	82441	82441-LGD13152_L1_chromosome	d__Bacteria;p__Pseudomonadota;c__Gammaproteobacteria;o__Pseudomonadales;f__Pseudomonadaceae;g__Pseudomonas_E;s__Pseudomonas_E syringae	DAR	82441	Pseudomonas syringae pv. syringae	Hall, S.	Waite, H.	09 Dec 2013	Victoria	Australia	Hanging Rock	Vitis vinifera L. : Vitaceae : Vitales : Equisetopsida : Charophyta
6	26794	26794-LGD13055_L1_chromosome	d__Bacteria;p__Pseudomonadota;c__Gammaproteobacteria;o__Pseudomonadales;f__Pseudomonadaceae;g__Pseudomonas_E;s__Pseudomonas_E avellanae	DAR	26794	Pseudomonas syringae pv. tomato (Okabe) J M.Young et al.	Fahy, Dr Peter Christopher	Unknown	Jun 1977	New South Wales	Australia	Port Macquarie	Lycopersicon esculentum Mill. : Solanaceae : Solanales : Equisetopsida : Charophyta
6	26830	26830-LGD13057_L1_chromosome	d__Bacteria;p__Pseudomonadota;c__Gammaproteobacteria;o__Pseudomonadales;f__Pseudomonadaceae;g__Pseudomonas_E;s__Pseudomonas_E caricapapayae	DAR	26830	Pseudomonas syringae pv. syringae	Fahy, Dr Peter Christopher	Collett, I J	12 Nov 1976	New South Wales	Australia	Bombala	Helianthus annuus L. : Asteraceae : Asterales : Equisetopsida : Charophyta
6	30545	30545-LGD13063_L1_chromosome	d__Bacteria;p__Pseudomonadota;c__Gammaproteobacteria;o__Pseudomonadales;f__Pseudomonadaceae;g__Pseudomonas_E;s__Pseudomonas_E avellanae	DAR	30545	Pseudomonas syringae pv. tomato (Okabe) J M.Young et al.	Fahy, Dr Peter Christopher	Letham, David B	17 Mar 1980	New South Wales	Australia	Matcham	Lycopersicon esculentum Mill. : Solanaceae : Solanales : Equisetopsida : Charophyta
6	34150	34150-LGD13071_L1_chromosome	d__Bacteria;p__Pseudomonadota;c__Gammaproteobacteria;o__Pseudomonadales;f__Pseudomonadaceae;g__Pseudomonas_E;s__Pseudomonas_E avellanae	DAR	34150	Pseudomonas syringae van Hall 1902 pv. undetermined	Fahy, Dr Peter Christopher	Nuzum, Caroline	04 Nov 1979	Victoria	Australia	Burwood	Magnolia soulangiana 'Alexandrina' Fr. : Magnoliaceae : Magnoliales : Equisetopsida : Charophyta
6	76588	76588-LGD13139_L1_chromosome	d__Bacteria;p__Pseudomonadota;c__Gammaproteobacteria;o__Pseudomonadales;f__Pseudomonadaceae;g__Pseudomonas_E;s__Pseudomonas_E avellanae	DAR	76588	Pseudomonas syringae pv. maculicola (L.McCulloch) J M.Young et al.	Noble, Dorothy	Tesoriero, Dr Len A	Aug 2004	New South Wales	Australia	Leppington	Brassica oleracea L. : Brassicaceae : Brassicales : Equisetopsida : Charophyta
6	77338	77338-LGD13146_L1_chromosome	d__Bacteria;p__Pseudomonadota;c__Gammaproteobacteria;o__Pseudomonadales;f__Pseudomonadaceae;g__Pseudomonas_E;s__Pseudomonas_E avellanae	DAR	77338	Pseudomonas syringae pv. maculicola (L.McCulloch) J M.Young et al.	Noble, Dorothy	Azzopardi, Stacey	May 2006	New South Wales	Australia	Cobbitty	Raphanus sp. : Brassicaceae : Brassicales : Equisetopsida : Charophyta
7	34835	34835a-LGD13072_L1_chromosome	d__Bacteria;p__Pseudomonadota;c__Gammaproteobacteria;o__Pseudomonadales;f__Pseudomonadaceae;g__Pseudomonas_E;s__Pseudomonas_E syringae	DAR	34835	Pseudomonas sp.	Fahy, Dr Peter Christopher	Unknown	Jun 1980	New South Wales	Australia	Blakehurst	Beta vulgaris var. cicla L. : Chenopodiaceae : Caryophyllales : Equisetopsida : Charophyta
7	35709	35709-LGD13079_L1_chromosome	d__Bacteria;p__Pseudomonadota;c__Gammaproteobacteria;o__Pseudomonadales;f__Pseudomonadaceae;g__Pseudomonas_E;s__Pseudomonas_E syringae	DAR	35709	Pseudomonas syringae pv. syringae	Fahy, Dr Peter Christopher	Penrose, Leslie J	10 Sep 1981	New South Wales	Australia	Orange	Pyrus communis 'Packham's Triumph' L. : Rosaceae : Rosales : Equisetopsida : Charophyta
7	35717	35717-LGD13081_L1_chromosome	d__Bacteria;p__Pseudomonadota;c__Gammaproteobacteria;o__Pseudomonadales;f__Pseudomonadaceae;g__Pseudomonas_E;s__Pseudomonas_E syringae	DAR	35717	Pseudomonas sp.	Moffett, Melda L	Unknown	26 Jun 1981	Queensland	Australia	Jimboomba	Beta vulgaris subsp. cicla L. : Chenopodiaceae : Caryophyllales : Equisetopsida : Charophyta
7	58709	58709a-LGD13092_L1_chromosome	d__Bacteria;p__Pseudomonadota;c__Gammaproteobacteria;o__Pseudomonadales;f__Pseudomonadaceae;g__Pseudomonas_E;s__Pseudomonas_E cerasi	DAR	58709	Pseudomonas syringae van Hall 1902 pv. undetermined	Bradley, Mr Jeffrey K	Wood, P M	Mar 1987	Western Australia	Australia	Manjimup	Malus x domestica 'Granny Smith' Borkh. : Rosaceae : Rosales : Equisetopsida : Charophyta
7	72042	72042-LGD13120_L1_chromosome	d__Bacteria;p__Pseudomonadota;c__Gammaproteobacteria;o__Pseudomonadales;f__Pseudomonadaceae;g__Pseudomonas_E;s__Pseudomonas_E syringae	DAR	72042	Pseudomonas syringae pv. syringae	Noble, Dorothy, Bradley, Mr Jeffrey K	O'malley, K.	12 Nov 1997	New South Wales	Australia	Batlow	Malus domestica 'Royal gala' Borkh. : Rosaceae : Rosales : Equisetopsida : Charophyta
7	77316	77316-LGD13144_L1_chromosome	d__Bacteria;p__Pseudomonadota;c__Gammaproteobacteria;o__Pseudomonadales;f__Pseudomonadaceae;g__Pseudomonas_E;s__Pseudomonas_E syringae	DAR	77316	Pseudomonas syringae pv. aptata (N.A.Br. & Jamieson) J M.Young et al.	Noble, Dorothy	Tesoriero, Dr Len A	Jun 2005	New South Wales	Australia	Mangrove Mountain	Beta vulgaris L. : Chenopodiaceae : Caryophyllales : Equisetopsida : Charophyta
8	80443	80443-LGD13149_L1_chromosome	d__Bacteria;p__Pseudomonadota;c__Gammaproteobacteria;o__Pseudomonadales;f__Pseudomonadaceae;g__Pseudomonas_E;s__Pseudomonas_E syringae_Q	DAR	80443	Pseudomonas syringae pv. lachrymans (E.F.Sm. & Bryan) J M.Young et al.	Terras, Dr Mary Ann - EMAI	Platts, Michael	17 Aug 2010	New South Wales	Australia	Bombala	Pinus radiata D.Don : Pinaceae : Pinales : Equisetopsida : Charophyta
9	33406	33406-LGD13067_L1_chromosome	d__Bacteria;p__Pseudomonadota;c__Gammaproteobacteria;o__Pseudomonadales;f__Pseudomonadaceae;g__Pseudomonas_E;s__Pseudomonas_E cannabina	DAR	33406	Pseudomonas syringae pv. maculicola (L.McCulloch) J M.Young et al.	Fahy, Dr Peter Christopher	Stovold, Mr Gordon E	23 Jun 1979	New South Wales	Australia	Armatree	Brassica napus var. napus L. : Brassicaceae : Brassicales : Equisetopsida : Charophyta
9	72050	72050-LGD13121_L1_chromosome	d__Bacteria;p__Pseudomonadota;c__Gammaproteobacteria;o__Pseudomonadales;f__Pseudomonadaceae;g__Pseudomonas_E;s__Pseudomonas_E syringae_P	DAR	72050	Pseudomonas syringae pv. coriandricola Toben & Rudolphi	Noble, Dorothy	Dempster, Max	1998	New South Wales	Australia	Berrigan	Coriandrum sativum L. : Apiaceae : Apiales : Equisetopsida : Charophyta
9	77212	77212-LGD13141_L1_chromosome	d__Bacteria;p__Pseudomonadota;c__Gammaproteobacteria;o__Pseudomonadales;f__Pseudomonadaceae;g__Pseudomonas_E;s__Pseudomonas_E cannabina	DAR	77212	Pseudomonas syringae van Hall 1902 pv. undetermined	Noble, Dorothy	Noble, Dorothy	Oct 2004	New South Wales	Australia	Rossmore	Eruca sativa Mill. : Brassicaceae : Brassicales : Equisetopsida : Charophyta
10	33433	33433219-LGD13070_L1_chromosome	d__Bacteria;p__Pseudomonadota;c__Gammaproteobacteria;o__Pseudomonadales;f__Pseudomonadaceae;g__Pseudomonas_E;s__Pseudomonas_E viridiflava	DAR	33433	Pseudomonas sp.	Fahy, Dr Peter Christopher	Gollnow, Bettina I	Apr 1980	New South Wales	Australia	Rydalmere	Cucumis sativus L. : Cucurbitaceae : Cucurbitales : Equisetopsida : Charophyta
10	49858	49858138-LGD13088_L1_chromosome	d__Bacteria;p__Pseudomonadota;c__Gammaproteobacteria;o__Pseudomonadales;f__Pseudomonadaceae;g__Pseudomonas_E;s__Pseudomonas_E viridiflava	DAR	49858	Pseudomonas viridiflava (Burkholder 1930) Dowson 1939	Bradley, Mr Jeffrey K	Letham, David B	20 May 1985	New South Wales	Australia	South Maroota	Ocimum basilicum L. : Lamiaceae : Lamiales : Equisetopsida : Charophyta
10	49862	49862-LGD13089_L1_chromosome	d__Bacteria;p__Pseudomonadota;c__Gammaproteobacteria;o__Pseudomonadales;f__Pseudomonadaceae;g__Pseudomonas_E;s__Pseudomonas_E viridiflava	DAR	49862	Pseudomonas viridiflava (Burkholder 1930) Dowson 1939	Dobereiner, Johanna Liesbeth Kubelka	Eccles, J.	21 Jun 1985	New South Wales	Australia	Glenorie	Lycopersicon esculentum 'Carriso' Mill. : Solanaceae : Solanales : Equisetopsida : Charophyta
10	61738	61738-LGD13097_L1_chromosome	d__Bacteria;p__Pseudomonadota;c__Gammaproteobacteria;o__Pseudomonadales;f__Pseudomonadaceae;g__Pseudomonas_E;s__Pseudomonas_E viridiflava	DAR	61738	Pseudomonas viridiflava (Burkholder 1930) Dowson 1939	Fahy, Dr Peter Christopher	Black, R.	11 Jul 1989	New South Wales	Australia	Windsor	Grevillea banksii R.Br. x Grevillea sp. : Proteaceae : Proteales : Equisetopsida : Charophyta
10	77791	77791-LGD13148_L1_chromosome	d__Bacteria;p__Pseudomonadota;c__Gammaproteobacteria;o__Pseudomonadales;f__Pseudomonadaceae;g__Pseudomonas_E;s__Pseudomonas_E viridiflava	DAR	77791	Pseudomonas viridiflava (Burkholder 1930) Dowson 1939	Noble, Dorothy	Cother, N.	Dec 2007	New South Wales	Australia	Orange	Prunus armeniaca L. : Rosaceae : Rosales : Equisetopsida : Charophyta
11	26710	26710-LGD13053_L1_chromosome	d__Bacteria;p__Pseudomonadota;c__Gammaproteobacteria;o__Pseudomonadales;f__Pseudomonadaceae;g__Pseudomonas_E;s__Pseudomonas_E viridiflava	DAR	26710	Pseudomonas cichorii (Swingle) Stapp	Fahy, Dr Peter Christopher	Trimboli, Dan S	06 Sep 1977	New South Wales	Australia	Rogans Hill	Papaver nudicaule L. : Papaveraceae : Ranunculales : Equisetopsida : Charophyta
11	30531	30531-LGD13062_L1_chromosome	d__Bacteria;p__Pseudomonadota;c__Gammaproteobacteria;o__Pseudomonadales;f__Pseudomonadaceae;g__Pseudomonas_E;s__Pseudomonas_E viridiflava	DAR	30531	Pseudomonas viridiflava (Burkholder 1930) Dowson 1939	Fahy, Dr Peter Christopher	Bertus, Dr Anthony L	Jul 1978	New South Wales	Australia	Blakehurst	Tagetes sp. : Asteraceae : Asterales : Equisetopsida : Charophyta
11	30553	30553-LGD13064_L1_chromosome	d__Bacteria;p__Pseudomonadota;c__Gammaproteobacteria;o__Pseudomonadales;f__Pseudomonadaceae;g__Pseudomonas_E;s__Pseudomonas_E viridiflava	DAR	30553	Pseudomonas syringae pv. maculicola (L.McCulloch) J M.Young et al.	Fahy, Dr Peter Christopher	Wratten, Neil	Sep 1978	New South Wales	Australia	Wagga Wagga	Brassica rapa var. sylvestris L. : Brassicaceae : Brassicales : Equisetopsida : Charophyta
11	49324	49324-LGD13087_L1_chromosome	d__Bacteria;p__Pseudomonadota;c__Gammaproteobacteria;o__Pseudomonadales;f__Pseudomonadaceae;g__Pseudomonas_E;s__Pseudomonas_E viridiflava	DAR	49324	Pseudomonas viridiflava (Burkholder 1930) Dowson 1939_x000D_ Pseudomonas sp.	Wong, J A L_x000D_ *	Morris, Dennis Ivor	08 Oct 1984	Tasmania	Australia	New Town	Ranunculus repens L. : Ranunculaceae : Ranunculales : Equisetopsida : Charophyta
11	72014	72014-LGD13118_L1_chromosome	d__Bacteria;p__Pseudomonadota;c__Gammaproteobacteria;o__Pseudomonadales;f__Pseudomonadaceae;g__Pseudomonas_E;s__Pseudomonas_E viridiflava	DAR	72014	Pseudomonas cichorii (Swingle) Stapp	Fahy, Dr Peter Christopher	Villagren, K.	30 Oct 1996	New South Wales	Australia	Glenorie	Ocimum basilicum L. : Lamiaceae : Lamiales : Equisetopsida : Charophyta
11	77242	77242-LGD13142_L1_chromosome	d__Bacteria;p__Pseudomonadota;c__Gammaproteobacteria;o__Pseudomonadales;f__Pseudomonadaceae;g__Pseudomonas_E;s__Pseudomonas_E viridiflava	DAR	77242	Pseudomonas viridiflava (Burkholder 1930) Dowson 1939	Noble, Dorothy	Scanes, M.	27 Jan 2005	New South Wales	Australia	Orangeville	Ocimum basilicum L. : Lamiaceae : Lamiales : Equisetopsida : Charophyta
11	73279	73279-LGD13126_L1_chromosome	d__Bacteria;p__Pseudomonadota;c__Gammaproteobacteria;o__Pseudomonadales;f__Pseudomonadaceae;g__Pseudomonas_E;s__Pseudomonas_E viridiflava	DAR	75279	Pseudomonas syringae pv. maculicola (L.McCulloch) J M.Young et al.	Cother, Eric J	Ash, Gavin James	Nov 2000	New South Wales	Australia	Junee	Brassica x juncea (L.) Czern. : Brassicaceae : Brassicales : Equisetopsida : Charophyta
12	61469	61469-LGD13095_L1_chromosome	d__Bacteria;p__Pseudomonadota;c__Gammaproteobacteria;o__Pseudomonadales;f__Pseudomonadaceae;g__Pseudomonas_E;s__Pseudomonas_E cichorii	DAR	61469	Pseudomonas cichorii (Swingle) Stapp	Fahy, Dr Peter Christopher	Maddock, E.	05 May 1988	New South Wales	Australia	Wyee	Origanum vulgare L. : Lamiaceae : Lamiales : Equisetopsida : Charophyta
12	61741	61741-LGD13098_L1_chromosome	d__Bacteria;p__Pseudomonadota;c__Gammaproteobacteria;o__Pseudomonadales;f__Pseudomonadaceae;g__Pseudomonas_E;s__Pseudomonas_E capsici	DAR	61741	Pseudomonas cichorii (Swingle) Stapp_x000D_ Pseudomonas sp.	Fahy, Dr Peter Christopher_x000D_ *	Duff, John	21 Jun 1989	Northern Territory	Australia	Humpty Doo	Ficus oinkenowenensis : Moraceae : Rosales : Equisetopsida : Charophyta
12	65835	65835-LGD13106_L1_chromosome	d__Bacteria;p__Pseudomonadota;c__Gammaproteobacteria;o__Pseudomonadales;f__Pseudomonadaceae;g__Pseudomonas_E;s__Pseudomonas_E sp002699985	DAR	65835	Pseudomonas syringae pv. actinidiae Fr.	Chapman, J.	Floyd, R.	Oct 1990	Western Australia	Australia	Manjimup	Actinidia chinensis Planch. : Actinidiaceae : Ericales : Equisetopsida : Charophyta
12	76585	76585-LGD13137_L1_chromosome	d__Bacteria;p__Pseudomonadota;c__Gammaproteobacteria;o__Pseudomonadales;f__Pseudomonadaceae;g__Pseudomonas_E;s__Pseudomonas_E caspiana	DAR	76585	Pseudomonas syringae pv. syringae	Noble, Dorothy	Lang, M.	2004	Tasmania	Australia	Leith	Juglans regia Linnaeus, 1753 : Juglandaceae : Fagales : Equisetopsida : Charophyta
12	77207	77207-LGD13140_L1_chromosome	d__Bacteria;p__Pseudomonadota;c__Gammaproteobacteria;o__Pseudomonadales;f__Pseudomonadaceae;g__Pseudomonas_E;s__Pseudomonas_E cichorii_D	DAR	77207	Pseudomonas cichorii (Swingle) Stapp	Noble, Dorothy	Watson, Andrew	Oct 2004	New South Wales	Australia	Cowra	Lactuca sativa L. : Asteraceae : Asterales : Equisetopsida : Charophyta
12	69818	11-69818-LFA6256_L2_chromosome	d__Bacteria;p__Pseudomonadota;c__Gammaproteobacteria;o__Pseudomonadales;f__Pseudomonadaceae;g__Pseudomonas_E;s__Pseudomonas_E sp002699985	DAR	69818	Pseudomonas cichorii (Swingle) Stapp	Bradley, Mr Jeffrey K	Lee, J	10 Apr 1994	New South Wales	Australia	Merriwa	Lavandula sp. : Lamiaceae : Lamiales : Equisetopsida : Charophyta
13	69851	69851a-LGD13111_L1_chromosome	d__Bacteria;p__Pseudomonadota;c__Gammaproteobacteria;o__Pseudomonadales;f__Pseudomonadaceae;g__Pseudomonas_E;s__Pseudomonas_E shirazensis	DAR	69851	Pseudomonas fluorescens (Trevisan) Migula	Bradley, Mr Jeffrey K	Kemp, H.	12 May 1994	New South Wales	Australia	Bega	Lavandula sp. : Lamiaceae : Lamiales : Equisetopsida : Charophyta
13	69878	69878-LGD13115_L1_chromosome	d__Bacteria;p__Pseudomonadota;c__Gammaproteobacteria;o__Pseudomonadales;f__Pseudomonadaceae;g__Pseudomonas_E;s__	DAR	69878	Pseudomonas sp.	Bradley, Mr Jeffrey K	Heaton, John B	09 Feb 1994	New South Wales	Australia	Bookookoorara	Brassica oleracea L. : Brassicaceae : Brassicales : Equisetopsida : Charophyta
14	77244	77244-LGD13143_L1_chromosome	d__Bacteria;p__Pseudomonadota;c__Gammaproteobacteria;o__Pseudomonadales;f__Pseudomonadaceae;g__Pseudomonas_E;s__Pseudomonas_E sp001945445	DAR	77244	Pseudomonas mendocina Palleroni 1970	Noble, Dorothy	Sonter, G.	14 Feb 2006	New South Wales	Australia	Winmalee	Doodia sp. : Blechnaceae : Polypodiales : Equisetopsida : Charophyta
15	35696	35696-LGD13078_L1_chromosome	d__Bacteria;p__Pseudomonadota;c__Gammaproteobacteria;o__Pseudomonadales;f__Pseudomonadaceae;g__Pseudomonas_B;s__Pseudomonas_B oryzihabitans_E	DAR	35696	Pseudomonas flectens Johnson 1956	Unknown	Unknown		Queensland	Australia		Phaseolus vulgaris L. : Fabaceae : Fabales : Equisetopsida : Charophyta
15	41296	41296-LGD13082_L1_chromosome	d__Bacteria;p__Pseudomonadota;c__Gammaproteobacteria;o__Pseudomonadales;f__Pseudomonadaceae;g__Pseudomonas;s__Pseudomonas aeruginosa	DAR	41296	Pseudomonas aeruginosa (Schroeter 1872) Migula 1900	Tesoriero, Dr Len A, Fahy, Dr Peter Christopher	Letham, David B	10 Feb 1982	New South Wales	Australia	Jerilderie	Allium cepa var. cepa L. : Alliaceae : Asparagales : Equisetopsida : Charophyta
15	41357	41357-LGD13085_L1_chromosome	d__Bacteria;p__Pseudomonadota;c__Gammaproteobacteria;o__Pseudomonadales;f__Pseudomonadaceae;g__Pseudomonas;s__Pseudomonas aeruginosa	DAR	41357	Pseudomonas aeruginosa (Schroeter 1872) Migula 1900	Cother, Eric J	Unknown	13 May 1982	New South Wales	Australia	Yanco	Allium cepa var. cepa L. : Alliaceae : Asparagales : Equisetopsida : Charophyta
