## Supplementary material for "A diverse family of protein antibiotics inhibits the BAM complex by β-signal mimicry": All supplementary data files: Supplementary Data 3 - Llp Screening inventory.xlsx

### Sheet: Sheet1
COUNTER	Llp Number	Plate Number	Well Location	Name
1	Llp_A00	1	A1	WP_152954817.1
2	Llp_A01	1	A2	PLV19419.1
3	Llp_A02	1	A3	WP_227233767.1
4	Llp_A03	1	A4	WP_203419826.1
5	Llp_A04	1	A5	WP_099775734.1
6	Llp_A05	1	A6	WP_231668202.1
7	Llp_A06	1	A7	WP_258712488.1
8	Llp_A07	1	A8	WP_223589722.1
9	Llp_A08	1	A9	WP_150706394.1
10	Llp_A09	1	A10	WP_256578361.1
11	Llp_A10	1	A11	WP_121104121.1
12	Llp_A11	1	A12	WP_092442773.1
13	Llp_A12	1	B1	AXM96362.1
14	Llp_A13	1	B2	WP_252868415.1
15	Llp_A14	1	B3	WP_234206088.1
16	Llp_A15	1	B4	WP_201236459.1
17	Llp_A16	1	B5	WP_186616162.1
18	Llp_A17	1	B6	WP_126367263.1
19	Llp_A18	1	B7	WP_255879350.1
20	Llp_A19	1	B8	WP_241150542.1
21	Llp_A20	1	B9	WP_110660523.1
22	Llp_A21	1	B10	WP_082303449.1
23	Llp_A22	1	B11	AVU78197.1
24	Llp_A23	1	B12	WP_153330871.1
25	Llp_A24	1	C1	WP_196170335.1
26	Llp_A25	1	C2	WP_123443777.1
27	Llp_A26	1	C3	WP_224794648.1
28	Llp_A27	1	C4	AZO85023.1
29	Llp_A28	1	C5	WP_102619713.1
30	Llp_A29	1	C6	WP_095195996.1
31	Llp_A30	1	C7	WP_240890710.1
32	Llp_A31	1	C8	WP_122596563.1
33	Llp_A32	1	C9	WP_219062281.1
34	Llp_A33	1	C10	SIR48560.1
35	Llp_A34	1	C11	VVN46443.1
36	Llp_A35	1	C12	WP_265031849.1
37	Llp_A36	1	D1	WP_196144476.1
38	Llp_A37	1	D2	WP_186569299.1
39	Llp_A38	1	D3	WP_220557111.1
40	Llp_A39	1	D4	WP_242207805.1
41	Llp_A40	1	D5	WP_150785786.1
42	Llp_A41	1	D6	WP_010209501.1
43	Llp_A42	1	D7	WP_252997404.1
44	Llp_A43	1	D8	WP_231671639.1
45	Llp_A44	1	D9	WP_128604833.1
46	Llp_A45	1	D10	WP_175387451.1
47	Llp_A46	1	D11	WP_207984207.1
48	Llp_A47	1	D12	WP_259645043.1
49	Llp_A48	1	E1	WP_241105981.1
50	Llp_A49	1	E2	WP_133209503.1
51	Llp_A50	1	E3	WP_186612032.1
52	Llp_A51	1	E4	WP_123593615.1
53	Llp_A52	1	E5	WP_160059743.1
54	Llp_A53	1	E6	SCX48278.1
55	Llp_A54	1	E7	WP_149416401.1
56	Llp_A55	1	E8	WP_223027606.1
57	Llp_A56	1	E9	SDV10522.1
58	Llp_A57	1	E10	WP_102672874.1
59	Llp_A58	1	E11	WP_150718914.1
60	Llp_A59	1	E12	SDB62934.1
61	Llp_A60	1	F1	QCI10846.1
62	Llp_A61	1	F2	WP_093097506.1
63	Llp_A62	1	F3	WP_236482571.1
64	Llp_A63	1	F4	WP_085723900.1
65	Llp_A64	1	F5	WP_253470138.1
66	Llp_A65	1	F6	WP_224792355.1
67	Llp_A66	1	F7	VVM35921.1
68	Llp_A67	1	F8	WP_122277058.1
69	Llp_A68	1	F9	WP_261741223.1
70	Llp_A69	1	F10	WP_163856309.1
71	Llp_A70	1	F11	WP_221528991.1
72	Llp_A71	1	F12	WP_217871930.1
73	Llp_A72	1	G1	TYO70277.1
74	Llp_A73	1	G2	WP_212617341.1
75	Llp_A74	1	G3	MBC3775990.1
76	Llp_A75	1	G4	WP_246376050.1
77	Llp_A76	1	G5	WP_255880942.1
78	Llp_A77	1	G6	WP_186634157.1
79	Llp_A78	1	G7	WP_218481189.1
80	Llp_A79	1	G8	WP_213941736.1
81	Llp_A80	1	G9	WP_122807551.1
82	Llp_A81	1	G10	WP_095964177.1
83	Llp_A82	1	G11	WP_053188873.1
84	Llp_A83	1	G12	WP_092474637.1
85	Llp_A84	1	H1	TDJ75502.1
86	Llp_A85	1	H2	WP_191831052.1
87	Llp_A86	1	H3	WP_201231604.1
88	Llp_A87	1	H4	WP_015097182.1
89	Llp_A88	1	H5	WP_087264871.1
90	Llp_A89	1	H6	WP_083454196.1
91	Llp_A90	1	H7	WP_072390111.1
92	Llp_A91	1	H8	WP_203479495.1
93	Llp_A92	1	H9	WP_095057426.1
94	Llp_A93	1	H10	WP_242485727.1
95	Llp_A94	1	H11	WP_122708217.1
96	Llp_A95	1	H12	WP_074871603.1
97	Llp_A96	2	A1	WP_095155654.1
98	Llp_A97	2	A2	WP_160104882.1
99	Llp_A98	2	A3	WP_240635726.1
100	Llp_A99	2	A4	WP_240998759.1
101	Llp_B00	2	A5	WP_259502536.1
102	Llp_B01	2	A6	WP_084322299.1
103	Llp_B02	2	A7	WP_169875189.1
104	Llp_B03	2	A8	WP_237403123.1
105	Llp_B04	2	A9	WP_190542738.1
106	Llp_B05	2	A10	WP_152643704.1
107	Llp_B06	2	A11	WP_212625087.1
108	Llp_B07	2	A12	WP_134658320.1
109	Llp_B08	2	B1	WP_149628287.1
110	Llp_B09	2	B2	WP_150582883.1
111	Llp_B10	2	B3	MCD5985278.1
112	Llp_B11	2	B4	WP_201135680.1
113	Llp_B12	2	B5	RMQ10126.1
114	Llp_B13	2	B6	WP_052966381.1
115	Llp_B14	2	B7	WP_025127712.1
116	Llp_B15	2	B8	WP_187625859.1
117	Llp_B16	2	B9	WP_060708345.1
118	Llp_B17	2	B10	WP_096513141.1
119	Llp_B18	2	B11	WP_009042406.1
120	Llp_B19	2	B12	WP_161468471.1
121	Llp_B20	2	C1	WP_175653612.1
122	Llp_B21	2	C2	WP_248692245.1
123	Llp_B22	2	C3	WP_244697727.1
124	Llp_B23	2	C4	WP_083374905.1
125	Llp_B24	2	C5	WP_192053243.1
126	Llp_B25	2	C6	WP_236186970.1
127	Llp_B26	2	C7	WP_169366801.1
128	Llp_B27	2	C8	WP_068581085.1
129	Llp_B28	2	C9	WP_184742060.1
130	Llp_B29	2	C10	WP_017336737.1
131	Llp_B30	2	C11	WP_248688397.1
132	Llp_B31	2	C12	WP_083184427.1
133	Llp_B32	2	D1	WP_019827390.1
134	Llp_B33	2	D2	WP_076029453.1
135	Llp_B34	2	D3	WP_042557906.1
136	Llp_B35	2	D4	WP_253139698.1
137	Llp_B36	2	D5	WP_103326182.1
138	Llp_B37	2	D6	WP_161777916.1
139	Llp_B38	2	D7	WP_123727704.1
140	Llp_B39	2	D8	WP_125915832.1
141	Llp_B40	2	D9	WP_200431614.1
142	Llp_B41	2	D10	WP_149657360.1
143	Llp_B42	2	D11	WP_217666042.1
144	Llp_B43	2	D12	WP_110604901.1
145	Llp_B44	2	E1	WP_240350578.1
146	Llp_B45	2	E2	WP_260957512.1
147	Llp_B46	2	E3	WP_065615275.1
148	Llp_B47	2	E4	WP_071550570.1
149	Llp_B48	2	E5	WP_074595032.1
150	Llp_B49	2	E6	WP_063030592.1
151	Llp_B50	2	E7	HAC66489.1
152	Llp_B51	2	E8	WP_109522175.1
153	Llp_B52	2	E9	WP_125926714.1
154	Llp_B53	2	E10	WP_187809562.1
155	Llp_B54	2	E11	WP_064588244.1
156	Llp_B55	2	E12	WP_124304717.1
157	Llp_B56	2	F1	WP_201198527.1
158	Llp_B57	2	F2	WP_207267578.1
159	Llp_B58	2	F3	WP_101157923.1
160	Llp_B59	2	F4	WP_122293702.1
161	Llp_B60	2	F5	WP_223435438.1
162	Llp_B61	2	F6	WP_060837808.1
163	Llp_B62	2	F7	WP_201140617.1
164	Llp_B63	2	F8	WP_123512694.1
165	Llp_B64	2	F9	WP_174376703.1
166	Llp_B65	2	F10	WP_122565438.1
167	Llp_B66	2	F11	WP_210701663.1
168	Llp_B67	2	F12	WP_025110103.1
169	Llp_B68	2	G1	WP_081794153.1
170	Llp_B69	2	G2	WP_103402775.1
171	Llp_B70	2	G3	WP_251962268.1
172	Llp_B71	2	G4	WP_161759219.1
173	Llp_B72	2	G5	WP_177071703.1
174	Llp_B73	2	G6	WP_169388675.1
175	Llp_B74	2	G7	WP_068581083.1
176	Llp_B75	2	G8	MCF5708963.1
177	Llp_B76	2	G9	CRM94451.1
178	Llp_B77	2	G10	WP_258606826.1
179	Llp_B78	2	G11	WP_124336295.1
180	Llp_B79	2	G12	WP_110697794.1
181	Llp_B80	2	H1	WP_235806213.1
182	Llp_B81	2	H2	WP_236066548.1
183	Llp_B82	2	H3	WP_025110860.1
184	Llp_B83	2	H4	KPX11750.1
185	Llp_B84	2	H5	WP_124348008.1
186	Llp_B85	2	H6	WP_011059577.1
187	Llp_B86	2	H7	WP_210069653.1
188	Llp_B87	2	H8	WP_122282719.1
189	Llp_B88	2	H9	WP_065989190.1
190	Llp_B89	2	H10	WP_186639171.1
191	Llp_B90	2	H11	WP_122428188.1
192	Llp_B91	2	H12	WP_198744648.1
193	Llp_B92	3	A1	WP_134689505.1
194	Llp_B93	3	A2	WP_065989185.1
195	Llp_B94	3	A3	WP_163005426.1
196	Llp_B95	3	A4	WP_176992373.1
197	Llp_C24	3	A5	WP_059764804.1
198	Llp_C32	3	A6	WP_133209503.1
199	Llp_C40	3	A7	WP_083456981.1
201	Llp_C40	3	A9	WP_083456981.1
205	Llp_B96	3	B1	WP_110738420.1
206	Llp_B97	3	B2	MCO3229119.1
207	Llp_B98	3	B3	AZE90234.1
208	Llp_B99	3	B4	WP_198712641.1
209	Llp_C25	3	B5	WP_100072055.1
210	Llp_C33	3	B6	WP_201131109.1
211	Llp_C41	3	B7	WP_226504246.1
213	Llp_C25	3	B9	WP_100072055.1
215	Llp_C36	3	B11	WP_163005783.1
217	Llp_C00	3	C1	WP_186600470.1
218	Llp_C01	3	C2	WP_023132521.1
219	Llp_C02	3	C3	WP_259502544.1
220	Llp_C03	3	C4	WP_139271882.1
221	Llp_C26	3	C5	WP_169366802.1
222	Llp_C34	3	C6	WP_074893633.1
223	Llp_C42	3	C7	WP_198701144.1
225	Llp_C27	3	C9	WP_123351158.1
228	Llp_C42	3	C12	WP_198701144.1
229	Llp_C04	3	D1	WP_217866938.1
230	Llp_C05	3	D2	WP_235175921.1
231	Llp_C06	3	D3	WP_057012140.1
232	Llp_C07	3	D4	WP_236371886.1
233	Llp_C27	3	D5	WP_123351158.1
234	Llp_C35	3	D6	MBB5989810.1
235	Llp_C43	3	D7	WP_079992224.1
238	Llp_C33	3	D10	WP_201131109.1
241	Llp_C08	3	E1	NIF16151.1
242	Llp_C09	3	E2	WP_023124434.1
243	Llp_C10	3	E3	WP_179451342.1
244	Llp_C11	3	E4	WP_143522852.1
245	Llp_C28	3	E5	WP_201228799.1
246	Llp_C36	3	E6	WP_163005783.1
253	Llp_C12	3	F1	WP_203651179.1
254	Llp_C13	3	F2	MBI8950017.1
255	Llp_C14	3	F3	WP_236265098.1
256	Llp_C15	3	F4	WP_236320589.1
257	Llp_C29	3	F5	MBM7399407.1
258	Llp_C37	3	F6	WP_008077106.1
265	Llp_C16	3	G1	WP_050704433.1
266	Llp_C17	3	G2	WP_236198454.1
267	Llp_C18	3	G3	WP_133257326.1
268	Llp_C19	3	G4	WP_166405612.1
269	Llp_C30	3	G5	WP_172611477.1
270	Llp_C38	3	G6	WP_134721314.1
277	Llp_C20	3	H1	WP_074893631.1
278	Llp_C21	3	H2	WP_205337542.1
279	Llp_C22	3	H3	WP_014717898.1
280	Llp_C23	3	H4	WP_236325981.1
281	Llp_C31	3	H5	PBP97012.1
282	Llp_C39	3	H6	WP_059314688.1
