## Supplementary material for "A diverse family of protein antibiotics inhibits the BAM complex by β-signal mimicry": All supplementary data files: Supplementary Data 8 - Llp loop preference summary.xlsx

### Sheet: Supplementary Data 8 - Llp loop
Llp_id	Family_group	Loop_preference	preference_code	total_hits	short_hits	short_tested	short_kill_fraction	long_hits	long_tested	long_kill_fraction	log2_ratio_of_kill_fractions_corrected	FDR_loop_vs_strain	log2OR_long_vs_short_haldane_anscombe	Loop_preference_script03
LlpA_C16	LlpA Group 1	Short-preferring	short	46	44	52	0.8462	2	46	0.0435	-4.013	0	-6.5421	Short-preferring
LlpA_B96	LlpA Group 1	Short-preferring	short	45	43	52	0.8269	2	46	0.0435	-3.98	0	-6.3488	Short-preferring
LlpA_B79	LlpA Group 1	Short-preferring	short	45	44	52	0.8462	1	46	0.0217	-4.717	0	-7.3111	Short-preferring
LlpA_C12	LlpA Group 1	Short-preferring	short	44	42	52	0.8077	2	46	0.0435	-3.948	0	-6.1709	Short-preferring
LlpB_A86	LlpB Group 2	Short-preferring	short	41	40	52	0.7692	1	46	0.0217	-4.582	0	-6.6188	Short-preferring
LlpB_A70	LlpB Group 2	Short-preferring	short	39	38	52	0.7308	1	46	0.0217	-4.508	0	-6.3316	Short-preferring
LlpB_B57	LlpB Group 2	Short-preferring	short	38	35	52	0.6731	3	46	0.0652	-3.169	0	-4.6561	Short-preferring
LlpA_B43	LlpA Group 1	Short-preferring	short	38	37	52	0.7115	1	45	0.0222	-4.439	0	-6.1654	Short-preferring
LlpB_A62	LlpB Group 2	Short-preferring	short	35	34	52	0.6538	1	46	0.0217	-4.35	0	-5.8219	Short-preferring
LlpB_A25	LlpB Group 2	Short-preferring	short	34	33	52	0.6346	1	46	0.0217	-4.308	0	-5.7035	Short-preferring
LlpB_A17	LlpB Group 2	Short-preferring	short	33	32	52	0.6154	1	45	0.0222	-4.233	0	-5.5556	Short-preferring
LlpB_A81	LlpB Group 2	Short-preferring	short	33	32	51	0.6275	1	46	0.0217	-4.292	0	-5.6598	Short-preferring
LlpA_C04	LlpA Group 1	Short-preferring	short	31	30	52	0.5769	1	46	0.0217	-4.172	0	-5.3617	Short-preferring
LlpA_C00	LlpA Group 1	Short-preferring	short	30	29	52	0.5577	1	46	0.0217	-4.124	0	-5.2509	Short-preferring
LlpA_B34	LlpA Group 1	Short-preferring	short	30	27	52	0.5192	3	46	0.0652	-2.801	7e-06	-3.7445	Short-preferring
LlpB_A54	LlpB Group 2	Short-preferring	short	29	28	51	0.549	1	46	0.0217	-4.102	0	-5.2011	Short-preferring
LlpA_B77	LlpA Group 1	Short-preferring	short	29	27	52	0.5192	2	46	0.0435	-3.286	1e-06	-4.2627	Short-preferring
LlpA_B92	LlpA Group 1	Short-preferring	short	29	27	52	0.5192	2	46	0.0435	-3.286	1e-06	-4.2627	Short-preferring
LlpB_A40	LlpB Group 2	Short-preferring	short	27	27	51	0.5294	0	46	0	-5.636	0	-6.7058	Short-preferring
LlpA_B58	LlpA Group 1	Short-preferring	short	27	25	52	0.4808	2	46	0.0435	-3.177	7e-06	-4.0449	Short-preferring
LlpB_A73	LlpB Group 2	Short-preferring	short	25	24	52	0.4615	1	46	0.0217	-3.856	3e-06	-4.7047	Short-preferring
LlpA_B82	LlpA Group 1	Short-preferring	short	25	23	52	0.4423	2	46	0.0435	-3.059	3.4e-05	-3.8258	Short-preferring
LlpA_B91	LlpA Group 1	Short-preferring	short	24	23	43	0.5349	1	41	0.0244	-3.903	1e-06	-4.9519	Short-preferring
LlpB_A00	LlpB Group 2	Short-preferring	short	23	22	52	0.4231	1	46	0.0217	-3.734	1.5e-05	-4.4839	Short-preferring
LlpB_A52	LlpB Group 2	Short-preferring	short	22	22	52	0.4231	0	45	0	-5.287	2e-06	-6.0689	Short-preferring
LlpA_B53	LlpA Group 1	Short-preferring	short	21	20	52	0.3846	1	46	0.0217	-3.599	6.5e-05	-4.258	Short-preferring
LlpA_B46	LlpA Group 1	Short-preferring	short	21	18	52	0.3462	3	46	0.0652	-2.229	0.004115	-2.7365	Short-preferring
LlpB_A67	LlpB Group 2	Short-preferring	short	20	19	52	0.3654	1	46	0.0217	-3.527	7.7e-05	-4.1421	Short-preferring
LlpA_C25	LlpA Group 1	Short-preferring	short	20	19	52	0.3654	1	46	0.0217	-3.599	6.5e-05	-4.1421	Short-preferring
LlpA_B59	LlpA Group 2	Broad	broad	20	15	52	0.2885	5	46	0.1087	-1.321	0.109068	-1.641	Broad
LlpB_A66	LlpB Group 2	Short-preferring	short	19	18	52	0.3462	1	46	0.0217	-3.451	0.000163	-4.0238	Short-preferring
LlpB_A28	LlpB Group 2	Short-preferring	short	19	19	52	0.3654	0	46	0	-5.112	9e-06	-5.7585	Short-preferring
LlpB_A41	LlpB Group 2	Short-preferring	short	19	17	52	0.3269	2	46	0.0435	-2.634	0.0025	-3.1333	Short-preferring
LlpA_C20	LlpA Group 2	Broad	broad	19	14	52	0.2692	5	46	0.1087	-1.225	0.165287	-1.5068	Broad
LlpB_A63	LlpB Group 2	Short-preferring	short	18	18	52	0.3462	0	46	0	-5.036	1.9e-05	-5.6401	Short-preferring
LlpB_A95	LlpB Group 2	Short-preferring	short	18	18	51	0.3529	0	45	0	-5.033	1.9e-05	-5.6512	Short-preferring
LlpA_B78	LlpA Group 1	Short-preferring	short	18	15	52	0.2885	3	46	0.0652	-1.974	0.023657	-2.361	Short-preferring
LlpB_A37	LlpB Group 2	Short-preferring	short	17	17	52	0.3269	0	46	0	-4.956	4e-05	-5.5187	Short-preferring
LlpB_A05	LlpB Group 2	Short-preferring	short	17	17	52	0.3269	0	45	0	-4.925	4.5e-05	-5.4873	Short-preferring
LlpB_A94	LlpB Group 2	Short-preferring	short	17	17	52	0.3269	0	46	0	-4.956	4e-05	-5.5187	Short-preferring
LlpA_B89	LlpA Group 1	Short-preferring	short	17	16	52	0.3077	1	46	0.0217	-3.286	0.000679	-3.7774	Short-preferring
LlpA_B65	LlpA Group 1	Short-preferring	short	17	16	52	0.3077	1	46	0.0217	-3.286	0.000679	-3.7774	Short-preferring
LlpA_B11	LlpA Group 1	Short-preferring	short	17	17	49	0.3469	0	45	0	-5.009	3.1e-05	-5.6147	Short-preferring
LlpB_B09	LlpB Group 2	Short-preferring	short	16	14	51	0.2745	2	43	0.0465	-2.295	0.01612	-2.6823	Short-preferring
LlpB_A48	LlpB Group 2	Short-preferring	short	16	16	52	0.3077	0	46	0	-4.871	7.9e-05	-5.3937	Short-preferring
LlpA_C24	LlpA Group 1	Short-preferring	short	16	15	52	0.2885	1	46	0.0217	-3.196	0.001304	-3.6482	Short-preferring
LlpB_A20	LlpB Group 2	Short-preferring	short	15	14	48	0.2917	1	41	0.0244	-3.051	0.002529	-3.5043	Short-preferring
LlpB_A19	LlpB Group 2	Short-preferring	short	15	14	49	0.2857	1	42	0.0238	-3.055	0.002529	-3.4983	Short-preferring
LlpA_B66	LlpA Group 1	Short-preferring	short	15	13	52	0.25	2	46	0.0435	-2.26	0.01612	-2.6049	Short-preferring
LlpA_B23	LlpA Group 1	Short-preferring	short	15	13	52	0.25	2	46	0.0435	-2.26	0.01612	-2.6049	Short-preferring
LlpB_A68	LlpB Group 2	Short-preferring	short	14	14	52	0.2692	0	46	0	-4.685	0.000366	-5.1304	Short-preferring
LlpB_A51	LlpB Group 2	Short-preferring	short	14	14	52	0.2692	0	46	0	-4.685	0.000366	-5.1304	Short-preferring
LlpB_A49	LlpB Group 2	Short-preferring	short	14	14	52	0.2692	0	46	0	-4.685	0.000366	-5.1304	Short-preferring
LlpA_B30	LlpA Group 1	Short-preferring	short	14	13	40	0.325	1	43	0.0233	-3.272	0.001211	-3.798	Short-preferring
LlpA_B29	LlpA Group 1	Short-preferring	short	14	13	51	0.2549	1	46	0.0217	-3.024	0.00413	-3.4109	Short-preferring
LlpA_B70	LlpA Group 1	Short-preferring	short	14	10	51	0.1961	4	46	0.087	-1.077	0.291035	-1.2567	Short-preferring
LlpB_A23	LlpB Group 2	Short-preferring	short	13	13	50	0.26	0	45	0	-4.606	0.000679	-5.0339	Short-preferring
LlpB_A06	LlpB Group 2	Short-preferring	short	13	13	52	0.25	0	46	0	-4.582	0.000725	-4.9903	Short-preferring
LlpB_B33	LlpB Group 2	Short-preferring	short	13	10	52	0.1923	3	46	0.0652	-1.412	0.17852	-1.6185	Short-preferring
LlpB_C32	LlpB Group 2	Short-preferring	short	13	12	51	0.2353	1	46	0.0217	-2.913	0.007871	-3.2629	Short-preferring
LlpA_B54	LlpA Group 1	Short-preferring	short	13	13	52	0.25	0	46	0	-4.582	0.000725	-4.9903	Short-preferring
LlpA_B17	LlpA Group 1	Short-preferring	short	13	12	50	0.24	1	44	0.0227	-2.878	0.008144	-3.2351	Short-preferring
LlpB_A38	LlpB Group 2	Short-preferring	short	12	12	51	0.2353	0	45	0	-4.467	0.001382	-4.8479	Short-preferring
LlpB_A96	LlpB Group 2	Short-preferring	short	12	10	52	0.1923	2	46	0.0435	-1.897	0.082089	-2.1367	Short-preferring
LlpB_B20	LlpB Group 2	Short-preferring	short	12	10	52	0.1923	2	46	0.0435	-1.897	0.082089	-2.1367	Short-preferring
LlpB_A29	LlpB Group 2	Short-preferring	short	12	12	52	0.2308	0	46	0	-4.471	0.001382	-4.8432	Short-preferring
LlpB_A58	LlpB Group 2	Short-preferring	short	12	12	52	0.2308	0	46	0	-4.471	0.001382	-4.8432	Short-preferring
LlpB_A50	LlpB Group 2	Short-preferring	short	12	12	52	0.2308	0	45	0	-4.439	0.001481	-4.8118	Short-preferring
LlpB_A64	LlpB Group 2	Short-preferring	short	12	12	52	0.2308	0	46	0	-4.471	0.001382	-4.8432	Short-preferring
LlpA_B88	LlpA Group 0	Short-preferring	short	12	9	51	0.1765	3	46	0.0652	-1.295	0.242032	-1.4741	Short-preferring
LlpA_B07	LlpA Group 1	Short-preferring	short	12	12	52	0.2308	0	46	0	-4.471	0.001382	-4.8432	Short-preferring
LlpB_A47	LlpB Group 2	Short-preferring	short	11	11	51	0.2157	0	46	0	-4.378	0.002559	-4.7229	Short-preferring
LlpA_B31	LlpA Group 2	Short-preferring	short	11	10	50	0.2	1	44	0.0227	-2.627	0.027448	-2.9104	Short-preferring
LlpB_B68	LlpB Group 2	Short-preferring	short	10	8	51	0.1569	2	46	0.0435	-1.62	0.213434	-1.7983	Short-preferring
LlpB_A02	LlpB Group 2	Short-preferring	short	10	10	52	0.1923	0	46	0	-4.219	0.005543	-4.5221	Short-preferring
LlpB_A14	LlpB Group 2	Short-preferring	short	10	10	52	0.1923	0	45	0	-4.188	0.00571	-4.4907	Short-preferring
LlpB_A18	LlpB Group 2	Short-preferring	short	10	10	50	0.2	0	43	0	-4.179	0.00571	-4.4954	Short-preferring
LlpB_B99	LlpB Group 1	Short-preferring	short	10	8	52	0.1538	2	46	0.0435	-1.592	0.215766	-1.7655	Short-preferring
LlpA_B12	LlpA Group 2	Short-preferring	short	10	8	51	0.1569	2	43	0.0465	-1.525	0.22355	-1.6976	Short-preferring
LlpA_B19	LlpA Group 2	Short-preferring	short	10	10	50	0.2	0	45	0	-4.243	0.005285	-4.5603	Short-preferring
LlpA_B90	LlpA Group 2	Short-preferring	short	10	9	51	0.1765	1	46	0.0217	-2.517	0.047984	-2.7614	Short-preferring
LlpB_B08	LlpB Group 2	Short-preferring	short	9	7	52	0.1346	2	44	0.0455	-1.349	0.314007	-1.4866	Short-preferring
LlpB_A57	LlpB Group 2	Short-preferring	short	9	9	52	0.1731	0	46	0	-4.075	0.010479	-4.3441	Short-preferring
LlpB_A80	LlpB Group 2	Short-preferring	short	9	9	51	0.1765	0	45	0	-4.071	0.010479	-4.3463	Short-preferring
LlpB_A74	LlpB Group 2	Short-preferring	short	8	8	52	0.1538	0	45	0	-3.883	0.020977	-4.1195	Short-preferring
LlpB_A13	LlpB Group 2	Short-preferring	short	8	8	50	0.16	0	46	0	-3.97	0.019351	-4.2172	Short-preferring
LlpB_A90	LlpB Group 2	Short-preferring	short	8	7	52	0.1346	1	46	0.0217	-2.149	0.147545	-2.3219	Short-preferring
LlpA_C08	LlpA Group 1	Short-preferring	short	8	6	52	0.1154	2	46	0.0435	-1.205	0.446952	-1.3151	Short-preferring
LlpA_B55	LlpA Group 1	Short-preferring	short	8	8	51	0.1569	0	46	0	-3.942	0.019711	-4.1837	Short-preferring
LlpB_B98	LlpB Group 1	Short-preferring	short	8	6	52	0.1154	2	46	0.0435	-1.205	0.446952	-1.3151	Short-preferring
LlpB_A03	LlpB Group 2	Short-preferring	short	7	7	52	0.1346	0	46	0	-3.734	0.038824	-3.9383	Short-preferring
LlpA_B67	LlpA Group 1	Short-preferring	short	7	7	52	0.1346	0	46	0	-3.734	0.038824	-3.9383	Short-preferring
LlpA_B41	LlpA Group 1	Short-preferring	short	7	7	52	0.1346	0	46	0	-3.734	0.038824	-3.9383	Short-preferring
LlpB_C26	LlpB Group 1	Short-preferring	short	7	6	37	0.1622	1	34	0.0294	-1.997	0.23294	-2.2043	Short-preferring
LlpB_B56	LlpB Group 2	Short-preferring	short	6	5	52	0.0962	1	45	0.0222	-1.67	0.364743	-1.7803	Short-preferring
LlpB_A77	LlpB Group 2	Short-preferring	short	6	6	52	0.1154	0	46	0	-3.527	0.076375	-3.7004	Short-preferring
LlpB_B45	LlpB Group 2	Short-preferring	short	6	5	52	0.0962	1	46	0.0217	-1.701	0.364743	-1.8124	Short-preferring
LlpB_A85	LlpB Group 2	Short-preferring	short	6	5	52	0.0962	1	45	0.0222	-1.67	0.364743	-1.7803	Short-preferring
LlpB_B80	LlpB Group 2	Short-preferring	short	6	5	51	0.098	1	46	0.0217	-0.992	0.646658	-1.8431	Short-preferring
LlpB_A88	LlpB Group 2	Short-preferring	short	6	6	24	0.25	0	35	0	-4.227	0.010479	-4.6407	Short-preferring
LlpA_B04	LlpA Group 0	Short-preferring	short	6	6	52	0.1154	0	45	0	-3.496	0.077135	-3.6691	Short-preferring
LlpA_B51	LlpA Group 1	Long-preferring	long	20	5	52	0.0962	15	46	0.3261	1.668	0.019266	2.0873	Long-preferring
LlpA_B63	LlpA Group 1	Long-preferring	long	19	5	52	0.0962	14	46	0.3043	1.572	0.03368	1.946	Long-preferring
LlpA_C27	LlpA Group 1	Long-preferring	long	19	4	52	0.0769	15	46	0.3261	1.958	0.007933	2.4069	Long-preferring
LlpA_C42	LlpA Group 1	Long-preferring	long	16	4	52	0.0769	12	46	0.2609	1.647	0.072457	1.9653	Long-preferring
LlpA_B27	LlpA Group 1	Long-preferring	long	15	4	52	0.0769	11	46	0.2391	1.527	0.115273	1.8038	Long-preferring
LlpA_B52	LlpA Group 1	Long-preferring	long	15	5	51	0.098	10	46	0.2174	1.079	0.291035	1.2822	Long-preferring
LlpA_B61	LlpA Group 1	Long-preferring	long	15	5	52	0.0962	10	46	0.2174	1.106	0.291035	1.3129	Long-preferring
LlpA_B85	LlpA Group 1	Long-preferring	long	15	4	52	0.0769	11	46	0.2391	1.527	0.115273	1.8038	Long-preferring
LlpA_B73	LlpA Group 1	Long-preferring	long	11	2	52	0.0385	9	46	0.1957	2.099	0.061833	2.3554	Long-preferring
LlpA_B14	LlpA Group 1	Long-preferring	long	10	2	51	0.0392	8	44	0.1818	1.974	0.105283	2.2051	Long-preferring
LlpA_B40	LlpA Group 1	Long-preferring	long	9	3	51	0.0588	6	46	0.1304	1.039	0.483709	1.1531	Long-preferring
LlpB_C14	LlpB Group 1	Long-preferring	long	9	1	52	0.0192	8	46	0.1739	2.676	0.034689	2.9222	Long-preferring
LlpA_B37	LlpA Group 1	Long-preferring	long	9	2	52	0.0385	7	46	0.1522	1.758	0.17852	1.9394	Long-preferring
LlpA_B38	LlpA Group 1	Long-preferring	long	8	2	52	0.0385	6	46	0.1304	1.552	0.268525	1.6969	Long-preferring
LlpA_C34	LlpA Group 2	Long-preferring	long	8	1	35	0.0286	7	34	0.2059	2.363	0.075243	2.6491	Long-preferring
LlpA_B84	LlpA Group 1	Long-preferring	long	7	2	52	0.0385	5	46	0.1087	1.311	0.406773	1.4207	Long-preferring
LlpA_C39	LlpA Group 2	Long-preferring	long	7	2	52	0.0385	5	45	0.1111	1.342	0.40511	1.4559	Long-preferring
LlpA_B36	LlpA Group 1	Long-preferring	long	6	1	52	0.0192	5	46	0.1087	2.048	0.213434	2.1859	Long-preferring
LlpA_B16	LlpA Group 1	Broad	broad	28	17	50	0.34	11	44	0.25	-0.425	0.556435	-0.6057	Broad
LlpA_B86	LlpA Group 2	Broad	broad	28	15	52	0.2885	13	46	0.2826	-0.026	1	-0.0366	Broad
LlpA_B15	LlpA Group 1	Broad	broad	24	14	49	0.2857	10	41	0.2439	-0.214	0.965563	-0.2932	Broad
LlpA_B87	LlpA Group 1	Broad	broad	20	11	52	0.2115	9	45	0.2	-0.071	1	-0.0904	Broad
LlpA_B75	LlpA Group 1	Broad	broad	19	12	52	0.2308	7	46	0.1522	-0.564	0.647873	-0.7009	Broad
LlpA_C36	LlpA Group 1	Broad	broad	18	10	52	0.1923	8	46	0.1739	-0.132	1	-0.1623	Broad
LlpA_C33	LlpA Group 1	Broad	broad	18	7	52	0.1346	11	46	0.2391	0.79	0.358971	0.9747	Broad
LlpA_B24	LlpA Group 2	Broad	broad	16	8	52	0.1538	8	46	0.1739	0.173	0.947498	0.2089	Broad
LlpA_B48	LlpA Group 2	Broad	broad	16	7	52	0.1346	9	46	0.1957	0.514	0.633759	0.62	Broad
LlpA_B74	LlpA Group 1	Broad	broad	13	5	52	0.0962	8	46	0.1739	0.801	0.556435	0.9311	Broad
LlpA_B62	LlpA Group 1	Broad	broad	12	6	52	0.1154	6	46	0.1304	0.173	1	0.1993	Broad
LlpA_B64	LlpA Group 1	Broad	broad	12	5	51	0.098	7	46	0.1522	0.593	0.735399	0.6828	Broad
LlpA_B25	LlpA Group 1	Broad	broad	12	5	51	0.098	7	45	0.1556	0.624	0.735399	0.7198	Broad
LlpA_B00	LlpA Group 1	Broad	broad	11	5	52	0.0962	6	46	0.1304	0.414	0.902638	0.471	Broad
LlpA_B39	LlpA Group 1	Broad	broad	11	4	52	0.0769	7	46	0.1522	0.91	0.530517	1.0331	Long-preferring
LlpA_C28	LlpA Group 1	Broad	broad	10	4	34	0.1176	6	38	0.1579	0.374	0.89344	0.4389	Broad
LlpB_C07	LlpB Group 1	Broad	broad	10	5	52	0.0962	5	46	0.1087	0.173	1	0.1948	Broad
LlpB_C10	LlpB Group 1	Broad	broad	9	5	52	0.0962	4	46	0.087	-0.116	1	-0.129	Broad
LlpA_B76	LlpA Group 1	Broad	broad	8	4	51	0.0784	4	46	0.087	0.146	1	0.1605	Broad
LlpB_C06	LlpB Group 1	Broad	broad	8	3	52	0.0577	5	46	0.1087	0.825	0.677056	0.9064	Broad
LlpB_C11	LlpB Group 1	Broad	broad	8	4	52	0.0769	4	46	0.087	0.173	1	0.1905	Broad
LlpA_C37	LlpA Group 1	Broad	broad	8	4	51	0.0784	4	46	0.087	0.146	1	0.1605	Broad
LlpA_B28	LlpA Group 1	Broad	broad	7	4	52	0.0769	3	46	0.0652	-0.189	1	-0.2056	Broad
LlpA_B49	LlpA Group 1	Broad	broad	7	3	52	0.0577	4	46	0.087	0.536	0.853574	0.5825	Broad
LlpA_B01	LlpA Group 1	Broad	broad	7	3	52	0.0577	4	45	0.0889	0.567	0.853574	0.6169	Broad
LlpA_B22	LlpA Group 1	Broad	broad	7	3	52	0.0577	4	46	0.087	0.536	0.853574	0.5825	Broad
LlpA_B35	LlpA Group 2	Broad	broad	7	3	52	0.0577	4	46	0.087	0.536	0.853574	0.5825	Broad
LlpB_C02	LlpB Group 1	Broad	broad	6	4	52	0.0769	2	46	0.0435	-0.675	0.844518	-0.7238	Broad
LlpB_C03	LlpB Group 1	Broad	broad	6	4	52	0.0769	2	46	0.0435	-0.675	0.844518	-0.7238	Broad
LlpB_A30	LlpB Group 2	Below threshold (<6 hits)	ns	5	4	52	0.0769	1	46	0.0217	-1.942	0.234395	-1.4928	Below threshold (<6 hits)
LlpB_A61	LlpB Group 2	Below threshold (<6 hits)	ns	5	5	52	0.0962	0	46	0	-3.286	0.139122	-3.4287	Below threshold (<6 hits)
LlpB_A31	LlpB Group 2	Below threshold (<6 hits)	ns	5	5	52	0.0962	0	46	0	-3.286	0.139122	-3.4287	Below threshold (<6 hits)
LlpB_A16	LlpB Group 2	Below threshold (<6 hits)	ns	5	5	52	0.0962	0	46	0	-3.286	0.139122	-3.4287	Below threshold (<6 hits)
LlpB_A93	LlpB Group 2	Below threshold (<6 hits)	ns	5	4	52	0.0769	1	46	0.0217	-1.412	0.552499	-1.4928	Below threshold (<6 hits)
LlpB_A69	LlpB Group 2	Below threshold (<6 hits)	ns	5	4	51	0.0784	1	46	0.0217	-1.439	0.552499	-1.5229	Below threshold (<6 hits)
LlpB_A42	LlpB Group 2	Below threshold (<6 hits)	ns	5	4	51	0.0784	1	45	0.0222	-1.408	0.552499	-1.4908	Below threshold (<6 hits)
LlpB_A36	LlpB Group 2	Below threshold (<6 hits)	ns	5	5	52	0.0962	0	46	0	-3.286	0.139122	-3.4287	Below threshold (<6 hits)
LlpB_B81	LlpB Group 2	Below threshold (<6 hits)	ns	5	4	51	0.0784	1	45	0.0222	-1.408	0.552499	-1.4908	Below threshold (<6 hits)
LlpA_B18	LlpA Group 1	Below threshold (<6 hits)	ns	5	5	51	0.098	0	44	0	-3.251	0.139704	-3.396	Below threshold (<6 hits)
LlpA_C41	LlpA Group 2	Below threshold (<6 hits)	ns	5	3	52	0.0577	2	46	0.0435	-0.312	1	-0.3318	Below threshold (<6 hits)
LlpA_C40	LlpA Group 1	Below threshold (<6 hits)	ns	5	4	46	0.087	1	43	0.0233	-1.49	0.552499	-1.585	Below threshold (<6 hits)
LlpB_C23	LlpB Group 1	Below threshold (<6 hits)	ns	5	2	52	0.0385	3	46	0.0652	0.659	0.83512	0.7007	Below threshold (<6 hits)
LlpB_C19	LlpB Group 1	Below threshold (<6 hits)	ns	5	3	52	0.0577	2	45	0.0444	-0.281	1	-0.299	Below threshold (<6 hits)
LlpB_C15	LlpB Group 1	Below threshold (<6 hits)	ns	5	3	52	0.0577	2	46	0.0435	-0.312	1	-0.3318	Below threshold (<6 hits)
LlpA_B47	LlpA Group 1	Below threshold (<6 hits)	ns	5	1	52	0.0192	4	46	0.087	1.758	0.328202	1.8621	Below threshold (<6 hits)
LlpA_B72	LlpA Group 1	Below threshold (<6 hits)	ns	5	2	52	0.0385	3	46	0.0652	0.659	0.83512	0.7007	Below threshold (<6 hits)
LlpA_B13	LlpA Group 1	Below threshold (<6 hits)	ns	5	2	50	0.04	3	43	0.0698	0.698	0.83512	0.7455	Below threshold (<6 hits)
LlpA_B42	LlpA Group 2	Below threshold (<6 hits)	ns	5	4	52	0.0769	1	46	0.0217	-1.412	0.552499	-1.4928	Below threshold (<6 hits)
LlpB_A26	LlpB Group 2	Below threshold (<6 hits)	ns	4	4	52	0.0769	0	46	0	-2.997	0.234395	-3.1092	Below threshold (<6 hits)
LlpB_A39	LlpB Group 2	Below threshold (<6 hits)	ns	4	4	52	0.0769	0	45	0	-2.966	0.234395	-3.0778	Below threshold (<6 hits)
LlpB_B69	LlpB Group 2	Below threshold (<6 hits)	ns	4	3	51	0.0588	1	46	0.0217	-1.077	0.802048	-1.1303	Below threshold (<6 hits)
LlpB_A82	LlpB Group 2	Below threshold (<6 hits)	ns	4	4	49	0.0816	0	46	0	-3.081	0.234395	-3.2013	Below threshold (<6 hits)
LlpB_A33	LlpB Group 2	Below threshold (<6 hits)	ns	4	4	52	0.0769	0	46	0	-2.997	0.234395	-3.1092	Below threshold (<6 hits)
LlpB_A27	LlpB Group 2	Below threshold (<6 hits)	ns	4	4	50	0.08	0	46	0	-3.052	0.234395	-3.1699	Below threshold (<6 hits)
LlpB_A53	LlpB Group 2	Below threshold (<6 hits)	ns	4	4	34	0.1176	0	39	0	-3.363	0.10904	-3.543	Below threshold (<6 hits)
LlpB_A11	LlpB Group 2	Below threshold (<6 hits)	ns	4	3	48	0.0625	1	43	0.0233	-1.067	0.802048	-1.124	Below threshold (<6 hits)
LlpB_A21	LlpB Group 2	Below threshold (<6 hits)	ns	4	3	49	0.0612	1	41	0.0244	-0.234	1	-1.0231	Below threshold (<6 hits)
LlpB_C22	LlpB Group 1	Below threshold (<6 hits)	ns	4	1	52	0.0192	3	46	0.0652	1.396	0.530517	1.4659	Below threshold (<6 hits)
LlpB_B95	LlpB Group 1	Below threshold (<6 hits)	ns	4	2	52	0.0385	2	46	0.0435	0.173	1	0.1825	Below threshold (<6 hits)
LlpA_B60	LlpA Group 1	Below threshold (<6 hits)	ns	4	3	51	0.0588	1	46	0.0217	-1.077	0.802048	-1.1303	Below threshold (<6 hits)
LlpA_B50	LlpA Group 2	Below threshold (<6 hits)	ns	4	4	52	0.0769	0	45	0	-2.966	0.234395	-3.0778	Below threshold (<6 hits)
LlpA_B93	LlpA Group 2	Below threshold (<6 hits)	ns	4	3	52	0.0577	1	46	0.0217	-1.049	0.802048	-1.1008	Below threshold (<6 hits)
LlpA_C31	LlpA Group 2	Below threshold (<6 hits)	ns	4	1	52	0.0192	3	46	0.0652	1.396	0.530517	1.4659	Below threshold (<6 hits)
LlpB_A92	LlpB Group 2	Below threshold (<6 hits)	ns	3	3	52	0.0577	0	46	0	-2.634	0.40511	-2.7172	Below threshold (<6 hits)
LlpB_A78	LlpB Group 2	Below threshold (<6 hits)	ns	3	2	52	0.0385	1	46	0.0217	-0.564	1	-0.5865	Below threshold (<6 hits)
LlpB_A89	LlpB Group 2	Below threshold (<6 hits)	ns	3	2	34	0.0588	1	41	0.0244	-1	0.789455	-1.0544	Below threshold (<6 hits)
LlpB_A04	LlpB Group 2	Below threshold (<6 hits)	ns	3	3	52	0.0577	0	46	0	-1.049	0.802048	-2.7172	Below threshold (<6 hits)
LlpB_A15	LlpB Group 2	Below threshold (<6 hits)	ns	2	2	28	0.0714	0	31	0	-2.949	0.220034	-2.5713	Below threshold (<6 hits)
LlpB_A79	LlpB Group 2	Below threshold (<6 hits)	ns	2	2	52	0.0385	0	46	0	-2.149	0.683375	-2.2029	Below threshold (<6 hits)
LlpB_A43	LlpB Group 2	Below threshold (<6 hits)	ns	2	2	52	0.0385	0	44	0	-2.934	0.234853	-2.1395	Below threshold (<6 hits)
LlpB_A44	LlpB Group 2	Below threshold (<6 hits)	ns	1	1	21	0.0476	0	31	0	-2.862	0.291035	-2.2047	Below threshold (<6 hits)
LlpB_A75	LlpB Group 2	Below threshold (<6 hits)	ns	1	1	23	0.0435	0	31	0	-2.737	0.318775	-2.0704	Below threshold (<6 hits)
LlpB_A87	LlpB Group 2	Below threshold (<6 hits)	ns	1	1	50	0.02	0	45	0	-2.63	0.40511	-1.4634	Below threshold (<6 hits)
LlpB_A83	LlpB Group 2	Below threshold (<6 hits)	ns	1	1	52	0.0192	0	45	0	-1.381	1	-1.4063	Below threshold (<6 hits)
LlpB_B44	LlpB Group 2	Below threshold (<6 hits)	ns	1	1	52	0.0192	0	46	0	-0.189	1	-1.4376	Below threshold (<6 hits)
LlpA_B03	LlpA Group 1	Below threshold (<6 hits)	ns	1	1	52	0.0192	0	45	0	-2.966	0.234395	-1.4063	Below threshold (<6 hits)
LlpA_B71	LlpA Group 1	Below threshold (<6 hits)	ns	1	0	50	0	1	45	0.0222	0.173	1	1.7674	Below threshold (<6 hits)
LlpB_A97	LlpB Group 2	Below threshold (<6 hits)	ns	0	0	52	0	0	46	0	0.173	1	0.1751	Below threshold (<6 hits)
LlpB_A10	LlpB Group 2	Below threshold (<6 hits)	ns	0	0	50	0	0	43	0	2.535	0.364743	0.2153	Below threshold (<6 hits)
LlpB_A65	LlpB Group 2	Below threshold (<6 hits)	ns	0	0	51	0	0	46	0	-2.176	0.683375	0.1473	Below threshold (<6 hits)
LlpB_A55	LlpB Group 2	Below threshold (<6 hits)	ns	0	0	52	0	0	46	0	-1.412	1	0.1751	Below threshold (<6 hits)
LlpB_A08	LlpB Group 2	Below threshold (<6 hits)	ns	0	0	52	0	0	45	0	0.204	1	0.2065	Below threshold (<6 hits)
LlpB_B32	LlpB Group 2	Below threshold (<6 hits)	ns	0	0	52	0	0	46	0	1.758	0.677056	0.1751	Below threshold (<6 hits)
LlpB_A46	LlpB Group 2	Below threshold (<6 hits)	ns	0	0	52	0	0	46	0	0.173	1	0.1751	Below threshold (<6 hits)
LlpB_A71	LlpB Group 2	Below threshold (<6 hits)	ns	0	0	51	0	0	46	0	-1.439	1	0.1473	Below threshold (<6 hits)
LlpB_B21	LlpB Group 2	Below threshold (<6 hits)	ns	0	0	52	0	0	46	0	-2.634	0.40511	0.1751	Below threshold (<6 hits)
LlpB_A45	LlpB Group 2	Below threshold (<6 hits)	ns	0	0	23	0	0	31	0	-0.415	1	-0.4227	Below threshold (<6 hits)
LlpB_A34	LlpB Group 2	Below threshold (<6 hits)	ns	0	0	50	0	0	46	0	0.118	1	0.1191	Below threshold (<6 hits)
LlpB_A07	LlpB Group 2	Below threshold (<6 hits)	ns	0	0	52	0	0	46	0	-2.149	0.683375	0.1751	Below threshold (<6 hits)
LlpB_A98	LlpB Group 2	Below threshold (<6 hits)	ns	0	0	52	0	0	46	0	-2.634	0.40511	0.1751	Below threshold (<6 hits)
LlpB_A22	LlpB Group 2	Below threshold (<6 hits)	ns	0	0	48	0	0	42	0	-1.397	1	0.1905	Below threshold (<6 hits)
LlpB_A56	LlpB Group 2	Below threshold (<6 hits)	ns	0	0	52	0	0	46	0	-2.149	0.683375	0.1751	Below threshold (<6 hits)
LlpB_A09	LlpB Group 2	Below threshold (<6 hits)	ns	0	0	52	0	0	46	0	0.91	0.800862	0.1751	Below threshold (<6 hits)
LlpB_A35	LlpB Group 2	Below threshold (<6 hits)	ns	0	0	50	0	0	45	0	-2.173	0.683375	0.1504	Below threshold (<6 hits)
LlpB_A59	LlpB Group 2	Below threshold (<6 hits)	ns	0	0	52	0	0	46	0	-1.412	1	0.1751	Below threshold (<6 hits)
LlpB_A24	LlpB Group 2	Below threshold (<6 hits)	ns	0	0	52	0	0	46	0	-2.997	0.234395	0.1751	Below threshold (<6 hits)
LlpB_C29	LlpB Group 2	Below threshold (<6 hits)	ns	0	0	52	0	0	46	0	-2.634	0.40511	0.1751	Below threshold (<6 hits)
LlpB_A12	LlpB Group 2	Below threshold (<6 hits)	ns	0	0	52	0	0	46	0	-2.997	0.234395	0.1751	Below threshold (<6 hits)
LlpB_A91	LlpB Group 2	Below threshold (<6 hits)	ns	0	0	52	0	0	44	0	0.204	1	0.2385	Below threshold (<6 hits)
LlpB_B10	LlpB Group 2	Below threshold (<6 hits)	ns	0	0	49	0	0	43	0	-1.038	0.802048	0.1864	Below threshold (<6 hits)
LlpB_A32	LlpB Group 2	Below threshold (<6 hits)	ns	0	0	51	0	0	46	0	-2.176	0.683375	0.1473	Below threshold (<6 hits)
LlpB_A76	LlpB Group 2	Below threshold (<6 hits)	ns	0	0	52	0	0	46	0	-2.997	0.234395	0.1751	Below threshold (<6 hits)
LlpA_B05	LlpA Group 1	Below threshold (<6 hits)	ns	0	0	52	0	0	46	0	-2.149	0.683375	0.1751	Below threshold (<6 hits)
LlpA_C09	L-type Pyocin	Below threshold (<6 hits)	ns	0	0	52	0	0	44	0	0.659	0.83512	0.2385	Below threshold (<6 hits)
LlpA_C01	L-type Pyocin	Below threshold (<6 hits)	ns	0	0	50	0	0	45	0	0.173	1	0.1504	Below threshold (<6 hits)
LlpA_C05	L-type Pyocin	Below threshold (<6 hits)	ns	0	0	52	0	0	45	0	0.659	0.83512	0.2065	Below threshold (<6 hits)
LlpA_C13	L-type Pyocin	Below threshold (<6 hits)	ns	0	0	52	0	0	46	0	0.173	1	0.1751	Below threshold (<6 hits)
LlpA_B06	LlpA Group 1	Below threshold (<6 hits)	ns	0	0	52	0	0	46	0	-1.412	1	0.1751	Below threshold (<6 hits)
LlpB_A72	LlpB Group 2	Below threshold (<6 hits)	ns	0	0	21	0	0	29	0	-1.184	0.764034	-0.4564	Below threshold (<6 hits)
LlpB_A60	LlpB Group 2	Below threshold (<6 hits)	ns	0	0	52	0	0	46	0	-2.997	0.234395	0.1751	Below threshold (<6 hits)
LlpB_A84	LlpB Group 2	Below threshold (<6 hits)	ns	0	0	50	0	0	45	0	-0.533	1	0.1504	Below threshold (<6 hits)
LlpB_B94	LlpB Group 1	Below threshold (<6 hits)	ns	0	0	49	0	0	46	0	-0.675	0.844518	0.0902	Below threshold (<6 hits)
LlpB_C18	LlpB Group 1	Below threshold (<6 hits)	ns	0	0	52	0	0	45	0	1.396	0.530517	0.2065	Below threshold (<6 hits)
LlpA_B02	LlpA Group 1	Below threshold (<6 hits)	ns	0	0	52	0	0	45	0	-0.533	1	0.2065	Below threshold (<6 hits)
LlpA_B26	LlpA Group 1	Below threshold (<6 hits)	ns	0	0	47	0	0	46	0	-0.707	1	0.0307	Below threshold (<6 hits)
LlpA_C38	LlpA Group 2	Below threshold (<6 hits)	ns	0	0	52	0	0	43	0	-1.316	1	0.2713	Below threshold (<6 hits)
LlpA_B83	LlpA Group 2	Below threshold (<6 hits)	ns	0	0	52	0	0	46	0	-0.564	1	0.1751	Below threshold (<6 hits)
LlpA_C30	LlpA Group 2	Below threshold (<6 hits)	ns	0	0	52	0	0	46	0	-0.564	1	0.1751	Below threshold (<6 hits)
LlpA_A99	LlpA Group 2	Below threshold (<6 hits)	ns	0	0	52	0	0	46	0	-2.149	0.683375	0.1751	Below threshold (<6 hits)

### Sheet: Notes
Supplementary Data 8 - changes made 2026-09-17 (original kept as Old/Supplementary_Data_8_Llp_loop_preference_summary_preV18.xlsx)
1. The column previously headed log2OR_long_vs_short_corrected was renamed to
log2_ratio_of_kill_fractions_corrected. It is log2 of ((long_hits+0.5)/(long_tested+1)) divided by
((short_hits+0.5)/(short_tested+1)), a continuity-corrected ratio of kill fractions, not an odds ratio.
No values were changed.
2. New column log2OR_long_vs_short_haldane_anscombe gives the statistic the Methods actually specify,
log2 of ((long_hits+0.5)/(long_tested-long_hits+0.5)) divided by ((short_hits+0.5)/(short_tested-short_hits+0.5)).
3. New column Loop_preference_script03 gives the classification produced by 03_classify_loop6_preference.py
in llp-bama-analysis_code v1.1, which implements the Methods rule including the dual-engagement
reclassification. Totals: 99 short-preferring, 19 long-preferring, 30 broad, 90 below threshold,
matching the manuscript text and Supplementary Data 12.
4. The two classifications differ for exactly one Llp. LlpA_B39 (4 of 52 short-loop strains, 7 of 46
long-loop strains) has a ratio of kill fractions of 0.91, below the two-fold threshold, but a
Haldane-Anscombe odds ratio of 1.03, above it. The Methods statistic makes it long-preferring, which
is how the manuscript and Supplementary Data 12 treat it. The Loop_preference column is unchanged so
nothing downstream silently moves; use Loop_preference_script03 as the definitive call.
