## Supplementary material for "A diverse family of protein antibiotics inhibits the BAM complex by β-signal mimicry": All supplementary data files: Supplementary Data 9 - Purified Llp activity.xlsx

### Sheet: Rescore July
Llp	26710	26830	61469	64825	69857	76125	77316	82441	Long_fraction	Short_fraction	odds_ratio_Long_vs_Short		activity_ratio_Long_vs_Short
Loop Length	S	L	S	S	L	S	L	L
Loop Group	11	6	12	4	5	1	7	5
pET29b-His6-Llp-A25	2	0	0	2	0	1	0	0	0.0217391	0.365385	0.0385965		0.0196078
pET29b-His6-Llp-A81	0	0	0	2	1	0	0	0	0.0217391	0.627451	0.0131944		0.52381
pET29b-His6-Llp-A86	1	0	1	2	1	1	0	1	0.0217391	0.769231	0.00666667		0.411765
pET29b-His6-Llp-A87	0	0	0	1	1	0	0	1	0	0.02	0		1.90909
pET29b-His6-Llp-A89	0	0	0	1	1	1	0	1	0.0243902	0.0588235	0.4		1
pET29b-His6-Llp-C20	0	0	0	5	4	0	1	1	0.108696	0.269231	0.33101		1.19608
pET29b-His6-LlpB-A93	0	0	0	3	4	0	1	4	0.0217391	0.0769231	0.266667		2.93548
pET29b-His6-Llp-B16	0	0	0	5	4	0	3	4	0.25	0.34	0.647059		2.17647
pET29b-His6-Llp-B34	0	0	0	3	1	3	0	0	0.0652174	0.519231	0.0645995		0.180328
pET29b-His6-Llp-B37	0	0	0	0	1	0	0	1	0.152174	0.0384615	4.48718		21
pET29b-His6-Llp-B43	2	0	1	5	1	4	0	1	0.0222222	0.711538	0.00921376		0.173554
pET29b-His6-Llp-B51	0	1	0	0	5	1	0	3	0.326087	0.0961538	4.54839		8.27273
pET29b-His6-Llp-B57	1	0	0	2	0	1	0	0	0.0652174	0.673077	0.033887		0.0243902
pET29b-His6-Llp-B59	0	0	0	2	2	0	0	1	0.108696	0.288462	0.300813		1.47619
pET29b-His6-Llp-C14	0	0	0	2	1	0	0	1	0.173913	0.0192308	10.7368		1
pET29b-His6-Llp-C16	2	0	1	5	1	4	0	1	0.0434783	0.846154	0.00826446		0.173554
pET29b-His6-Llp-C25	0	0	0	5	0	5	0	0	0.0217391	0.365385	0.0385965		0.00990099
pET29b-His6-Llp-C33	0	0	0	0	1	1	0	0	0.23913	0.134615	2.02041		1
pET29b-His6-Llp-C27	0	0	0	1	5	0	0	2	0.326087	0.0769231	5.80645		6.45455
pET29b-LlpA-C36	0	0	0	3	4	1	1	4	0.173913	0.192308	0.884211		2.21951
pET29b-His6-PutidacinL1	1	0	1	3	0	3	0	0					0.0123457

### Sheet: Rescore August
Llp	26710	26830	61469	64825	69857	76125	77316	82441	Long_fraction	Short_fraction	odds_ratio_Long_vs_Short		activity_ratio_Long_vs_Short
Loop Length	S	L	S	S	L	S	L	L
Loop Group
pET29b-His6-Llp-A25	2	0	0	0	0	1	0	0	0.0217391	0.365385	0.0385965		0.0322581
pET29b-His6-Llp-A81	0	0	0	0	0	0	0	0	0.0217391	0.627451	0.0131944		1
pET29b-His6-Llp-A86	2	0	0	1	1	2	0	0	0.0217391	0.769231	0.00666667		0.215686
pET29b-His6-Llp-A87	0	0	0	0	1	0	0	0	0	0.02	0		11
pET29b-His6-Llp-A89	0	0	0	0	1	0	0	0	0.0243902	0.0588235	0.4		11
pET29b-His6-Llp-C20	0	0	0	3	4	0	0	0	0.108696	0.269231	0.33101		1.32258
pET29b-His6-LlpB-A93	0	0	0	3	4	0	1	4	0.0217391	0.0769231	0.266667		2.93548
pET29b-His6-Llp-B16	0	0	0	4	4	1	3	4	0.0243902	0.0588235	0.4		2.17647
pET29b-His6-Llp-B34	0	0	0	3	0	4	0	0	0.0652174	0.519231	0.0645995		0.0140845
pET29b-His6-Llp-B37	0	0	0	1	0	0	0	0	0.152174	0.0384615	4.48718		0.0909091
pET29b-His6-Llp-B43	1	0	1	5	0	5	0	0	0.0222222	0.711538	0.00921376		0.00826446
pET29b-His6-Llp-B51	0	1	0	0	5	0	0	3	0.326087	0.0961538	4.54839		91
pET29b-His6-Llp-B57	1	0	0	2	0	1	0	0	0.0652174	0.673077	0.033887		0.0243902
pET29b-His6-Llp-B59	0	0	0	1	2	0	0	0	0.108696	0.288462	0.300813		1.90909
pET29b-His6-Llp-C14	0	0	0	1	0	0	0	0	0.173913	0.0192308	10.7368		0.0909091
pET29b-His6-Llp-C16	2	0	1	4	0	4	0	0	0.0434783	0.846154	0.00826446		0.00900901
pET29b-His6-Llp-C25	0	0	0	5	0	5	0	0	0.0217391	0.365385	0.0385965		0.00990099
pET29b-His6-Llp-C33	0	0	0	0	0	0	0	0	0.23913	0.134615	2.02041		1
pET29b-His6-Llp-C27	0	0	0	1	4	0	0	1	0.326087	0.0769231	5.80645		4.63636
pET29b-LlpA-C36	0	0	0	0	4	0	0	4	0.173913	0.192308	0.884211		81
pET29b-His6-PutidacinL1	1	0	0	4	0	4	0	0					0.010989

### Sheet: Rescore May
Llp	26710	26830	61469	64825	69857	76125	77316	82441	Long_fraction	Short_fraction	odds_ratio_Long_vs_Short		activity_ratio_Long_vs_Short
Loop Length	S	L	S	S	L	S	L	L
Loop Group
pET29b-His6-Llp-A25	2	0	0	2	1	2	0	0	0.0217391	0.365385	0.0385965		0.180328
pET29b-His6-Llp-A81	0	0	0	2	1	2	0	0	0.0217391	0.627451	0.0131944		0.268293
pET29b-His6-Llp-A86	1	0	1	2	1	2	0	1	0.0217391	0.769231	0.00666667		0.344262
pET29b-His6-Llp-A87	0	0	0	1	1	0	0	1	0	0.02	0		1.90909
pET29b-His6-Llp-A89	0	0	0	0	1	0	0	0	0.0243902	0.0588235	0.4		11
pET29b-His6-Llp-C20	0	0	0	4	4	0	0	1	0.108696	0.269231	0.33101		1.2439
pET29b-His6-LlpB-A93	0	0	0	3	4	0	1	4	0.0217391	0.0769231	0.266667		2.93548
pET29b-His6-Llp-B16	0	0	0	4	4	0	3	4	0.0243902	0.0588235	0.4		2.70732
pET29b-His6-Llp-B34	0	0	0	0	0	3	0	0	0.0652174	0.519231	0.0645995		0.0322581
pET29b-His6-Llp-B37	0	0	0	0	0	0	0	0	0.152174	0.0384615	4.48718		1
pET29b-His6-Llp-B43	3	0	2	5	1	4	0	0	0.0222222	0.711538	0.00921376		0.0780142
pET29b-His6-Llp-B51	0	1	0	0	5	0	0	3	0.326087	0.0961538	4.54839		91
pET29b-His6-Llp-B57	1	0	1	0	1	1	0	0	0.0652174	0.673077	0.033887		0.354839
pET29b-His6-Llp-B59	0	0	0	1	2	0	0	0	0.108696	0.288462	0.300813		1.90909
pET29b-His6-Llp-C14	1	0	0	0	1	0	0	0	0.173913	0.0192308	10.7368		1
pET29b-His6-Llp-C16	3	0	2	5	1	4	0	0	0.0434783	0.846154	0.00826446		0.0780142
pET29b-His6-Llp-C25	0	0	0	5	0	5	0	0	0.0217391	0.365385	0.0385965		0.00990099
pET29b-His6-Llp-C33	0	0	0	0	1	0	0	0	0.23913	0.134615	2.02041		11
pET29b-His6-Llp-C27	0	0	0	2	4	0	0	2	0.326087	0.0769231	5.80645		2.90476
pET29b-LlpA-C36	0	0	0	3	4	0	2	4	0.173913	0.192308	0.884211		3.25806
pET29b-His6-PutidacinL1	0	0	0	4	0	4	0	0					0.0123457

### Sheet: Average
Llp	26710	26830	61469	64825	69857	76125	77316	82441	Long_fraction	Short_fraction	odds_ratio_Long_vs_Short		activity_ratio_Long_vs_Short
Loop Length	S	L	S	S	L	S	L	L
Loop Group
pET29b-His6-Llp-A25	2	0	0	1.33333	0.333333	1.33333	0	0	0.0217391	0.365385	0.0385965		0.0909091
pET29b-His6-Llp-A81	0	0	0	1.33333	0.666667	0.666667	0	0	0.0217391	0.627451	0.0131944		0.365079
pET29b-His6-Llp-A86	1.33333	0	0.666667	1.66667	1	1.66667	0	0.666667	0.0217391	0.769231	0.00666667		0.325153
pET29b-His6-Llp-A87	0	0	0	0.666667	1	0	0	0.666667	0	0.02	0		2.30435
pET29b-His6-Llp-A89	0	0	0	0.333333	1	0.333333	0	0.333333	0.0243902	0.0588235	0.4		1.86957
pET29b-His6-Llp-C20	0	0	0	4	4	0	0.333333	0.666667	0.108696	0.269231	0.33101		1.2439
pET29b-His6-LlpB-A93	0	0	0	3	4	0	1	4	0.0217391	0.0769231	0.266667		2.93548
pET29b-His6-Llp-B16	0	0	0	4.33333	4	0.333333	3	4	0.25	0.34	0.647059		2.32867
pET29b-His6-Llp-B34	0	0	0	2	0.333333	3.33333	0	0	0.0652174	0.519231	0.0645995		0.0797546
pET29b-His6-Llp-B37	0	0	0	0.333333	0.333333	0	0	0.333333	0.152174	0.0384615	4.48718		1.76923
pET29b-His6-Llp-B43	2	0	1.33333	5	0.666667	4.33333	0	0.333333	0.0222222	0.711538	0.00921376		0.0861619
pET29b-His6-Llp-B51	0	1	0	0	5	0.333333	0	3	0.326087	0.0961538	4.54839		21
pET29b-His6-Llp-B57	1	0	0.333333	1.33333	0.333333	1	0	0	0.0652174	0.673077	0.033887		0.115044
pET29b-His6-Llp-B59	0	0	0	1.33333	2	0	0	0.333333	0.108696	0.288462	0.300813		1.69767
pET29b-His6-Llp-C14	0.333333	0	0	1	0.666667	0	0	0.333333	0.173913	0.0192308	10.7368		0.767442
pET29b-His6-Llp-C16	2.33333	0	1.33333	4.66667	0.666667	4	0	0.333333	0.0434783	0.846154	0.00826446		0.0884718
pET29b-His6-Llp-C25	0	0	0	5	0	5	0	0	0.0217391	0.365385	0.0385965		0.00990099
pET29b-His6-Llp-C33	0	0	0	0	0.666667	0.333333	0	0	0.23913	0.134615	2.02041		1.76923
pET29b-His6-Llp-C27	0	0	0	1.33333	4.33333	0	0	1.66667	0.326087	0.0769231	5.80645		4.25581
pET29b-LlpA-C36	0	0	0	2	4	0.333333	1	4	0.173913	0.192308	0.884211		3.73973
pET29b-His6-PutidacinL1	0.666667	0	0.333333	3.66667	0	3.66667	0	0
