## Supplementary material for "A diverse family of protein antibiotics inhibits the BAM complex by β-signal mimicry": All supplementary data files: Supplementary Data 10 - Environmental_NLlp_Screening_Rescored.xlsx

### Sheet: Rescore July
	26710	26830	56728	61469	64825	65962	69857	76125	77316	82441
Loop Length	S	L	L	S	S	S	L	S	L	L
Loop Group	11	6		12	4	4	5	1	7	5
LlpB-A25	2	0	0	0	2	1	0	1	0	0
LlpB-A81	0	0	0	0	2	0	1	0	0	0
LlpB-A86	1	0	0	1	2	1	1	1	0	1
LlpB-A87	0	0	0	0	1	0	1	0	0	1
LlpB-A89	0	0	0	0	1	0	1	1	0	1
LlpA-C20	0	0	0	0	5	2	4	0	1	1
LlpB-A93	0	0	0	0	3	1	4	0	1	4
LlpA-B16	0	0	0	0	5	0	4	0	3	4
LlpA-B34	0	0	0	0	3	0	1	3	0	0
LlpA-B37	0	0	0	0	0	0	1	0	0	1
LlpA-B43	2	0	0	1	5	2	1	4	0	1
LlpA-B51	0	1	0	0	0	0	5	1	0	3
LlpB-B57	1	0	0	0	2	1	0	1	0	0
LlpA-B59	0	0	0	0	2	0	2	0	0	1
LlpB-C14	0	0	0	0	2	0	1	0	0	1
LlpA-C16	2	0	0	1	5	2	1	4	0	1
LlpA-C25	0	0	0	0	5	1	0	5	0	0
LlpA-C33	0	0	0	0	0	0	1	1	0	0
LlpA-C27	0	0	0	0	1	0	5	0	0	2
LlpA-C36	0	0	0	0	3	0	4	1	1	4
PutidacinL1	1	0	0	1	3	1	0	3	0	0

### Sheet: Rescore August
	26710	26830	56728	61469	64825	65962	69857	76125	77316	82441
Loop Length	S	L	L	S	S	S	L	S	L	L
Loop Group	11	6		12	4	4	5	1	7	5
LlpB-A25	2	0	0	0	0	1	0	1	0	0
LlpB-A81	0	0	0	0	0	0	0	0	0	0
LlpB-A86	2	0	0	0	1	1	1	2	0	0
LlpB-A87	0	0	0	0	0	0	1	0	0	0
LlpB-A89	0	0	0	0	0	0	1	0	0	0
LlpA-C20	0	0	0	0	3	2	4	0	0	0
LlpB-A93	0	0	0	0	3	2	4	0	1	4
LlpA-B16	0	0	0	0	4	0	4	1	3	4
LlpA-B34	0	0	0	0	3	0	0	4	0	0
LlpA-B37	0	0	0	0	1	0	0	0	0	0
LlpA-B43	1	0	0	1	5	3	0	5	0	0
LlpA-B51	0	1	1	0	0	0	5	0	0	3
LlpB-B57	1	0	0	0	2	1	0	1	0	0
LlpA-B59	0	0	0	0	1	0	2	0	0	0
LlpB-C14	0	0	0	0	1	0	0	0	0	0
LlpA-C16	2	0	0	1	4	3	0	4	0	0
LlpA-C25	0	0	0	0	5	1	0	5	0	0
LlpA-C33	0	0	0	0	0	0	0	0	0	0
LlpA-C27	0	0	0	0	1	0	4	0	0	1
LlpA-C36	0	0	0	0	0	0	4	0	0	4
PutidacinL1	1	0	0	0	4	2	0	4	0	0

### Sheet: Rescore May
	26710	26830	56728	61469	64825	65962	69857	76125	77316	82441
Loop Length	S	L	L	S	S	S	L	S	L	L
Loop Group	11	6		12	4	4	5	1	7	5
LlpB-A25	2	0	0	0	2	2	1	2	0	0
LlpB-A81	0	0	0	0	2	0	1	2	0	0
LlpB-A86	1	0	0	1	2	2	1	2	0	1
LlpB-A87	0	0	0	0	1	0	1	0	0	1
LlpB-A89	0	0	0	0	0	0	1	0	0	0
LlpA-C20	0	0	0	0	4	3	4	0	0	1
LlpB-A93	0	0	0	0	3	2	4	0	1	4
LlpA-B16	0	0	1	0	4	1	4	0	3	4
LlpA-B34	0	0	0	0	0	0	0	3	0	0
LlpA-B37	0	0	0	0	0	0	0	0	0	0
LlpA-B43	3	0	0	2	5	3	1	4	0	0
LlpA-B51	0	1	1	0	0	0	5	0	0	3
LlpB-B57	1	0	0	1	0	0	1	1	0	0
LlpA-B59	0	0	0	0	1	0	2	0	0	0
LlpB-C14	1	0	0	0	0	0	1	0	0	0
LlpA-C16	3	0	0	2	5	3	1	4	0	0
LlpA-C25	0	0	0	0	5	1	0	5	0	0
LlpA-C33	0	0	0	0	0	0	1	0	0	0
LlpA-C27	0	0	0	0	2	0	4	0	0	2
LlpA-C36	0	0	0	0	3	0	4	0	2	4
PutidacinL1	0	0	0	0	4	2	0	4	0	0

### Sheet: Average
	26710	26830	56728	61469	64825	65962	69857	76125	77316	82441	Purified Screen - consensus activity		Broad Screen targeted fraction
Loop Length	S	L	L	S	S	S	L	S	L	L	Consensus long mean	Consensus short mean	Long fraction	Short fraction
Loop Group	11	6		12	4	4	5	1	7	5
LlpB-A25	2	0	0	0	1.33333	1.33333	0.333333	1.33333	0	0	0.07	1.2	0.0217391	0.365385	-0.889764	-0.887689
LlpB-A81	0	0	0	0	1.33333	0	0.666667	0.666667	0	0	0.13	0.4	0.0217391	0.627451	-0.509434	-0.933027
LlpB-A86	1.33333	0	0	0.666667	1.66667	1.33333	1	1.66667	0	0.666667	0.33	1.33	0.0217391	0.769231	-0.60241	-0.945032
LlpB-A87	0	0	0	0	0.666667	0	1	0	0	0.666667	0.33	0.13	0	0.02	0.434783	-1
LlpB-A89	0	0	0	0	0.333333	0	1	0.333333	0	0.333333	0.27	0.13	0.0243902	0.0588235	0.35	-0.413793
LlpA-C20	0	0	0	0	4	2.33333	4	0	0.333333	0.666667	1	1.27	0.108696	0.269231	-0.118943	-0.424779
LlpB-A93	0	0	0	0	3	1.66667	4	0	1	4	1.8	0.93	0.0217391	0.0769231	0.318681	-0.559322
LlpA-B16	0	0	0.333333	0	4.33333	0.333333	4	0.333333	3	4	2.27	1	0.25	0.34	0.388379	-0.152542
LlpA-B34	0	0	0	0	2	0	0.333333	3.33333	0	0	0.07	1.07	0.0652174	0.519231	-0.877193	-0.776824
LlpA-B37	0	0	0	0	0.333333	0	0.333333	0	0	0.333333	0.13	0.07	0.152174	0.0384615	0.3	0.596491
LlpA-B43	2	0	0	1.33333	5	2.66667	0.666667	4.33333	0	0.333333	0.2	3.07	0.0222222	0.711538	-0.877676	-0.939429
LlpA-B51	0	1	0.666667	0	0	0	5	0.333333	0	3	1.93	0.07	0.326087	0.0961538	0.93	0.544554
LlpB-B57	1	0	0	0.333333	1.33333	0.666667	0.333333	1	0	0	0.07	0.87	0.0652174	0.673077	-0.851064	-0.82333
LlpA-B59	0	0	0	0	1.33333	0	2	0	0	0.333333	0.47	0.27	0.108696	0.288462	0.27027	-0.452632
LlpB-C14	0.333333	0	0	0	1	0	0.666667	0	0	0.333333	0.2	0.27	0.173913	0.0192308	-0.148936	0.800866
LlpA-C16	2.33333	0	0	1.33333	4.66667	2.66667	0.666667	4	0	0.333333	0.2	3	0.0434783	0.846154	-0.875	-0.902256
LlpA-C25	0	0	0	0	5	1	0	5	0	0	0	2.2	0.0217391	0.365385	-1	-0.887689
LlpA-C33	0	0	0	0	0	0	0.666667	0.333333	0	0	0.13	0.07	0.23913	0.134615	0.3	0.279642
LlpA-C27	0	0	0	0	1.33333	0	4.33333	0	0	1.66667	1.2	0.27	0.326087	0.0769231	0.632653	0.618257
LlpA-C36	0	0	0	0	2	0	4	0.333333	1	4	1.8	0.47	0.173913	0.192308	0.585903	-0.0502283
PutidacinL1	0.666667	0	0	0.333333	3.66667	1.66667	0	3.66667	0	0	0	2
