## Supplementary material for "A diverse family of protein antibiotics inhibits the BAM complex by β-signal mimicry": All supplementary data files: Broad_targeter_interface_residues.xlsx

### Sheet: Broad_targeter_face
Llp_id	family	F19	F67	F70	F73	F79	F81	F85	F96	F102	F105	F108	anchor_status	short_hits	short_total	long_hits	long_total
LlpA_B28	LlpA	R	D	P	D	Y	Q	F	A	E	V	P	Phe85 only (Trp lost)	4	52	3	46
LlpB_C03	LlpB	R	D	V	N	Y	Q	F	A	Y	P	A	Phe85 only (Trp lost)	4	52	2	46
LlpB_C06	LlpB	R	D	P	D	Y	Q	F	I	Q	S	P	Phe85 only (Trp lost)	3	52	5	46
LlpB_C07	LlpB	R	D	P	D	Y	Q	F	A	V	N	A	Phe85 only (Trp lost)	5	52	5	46
LlpB_C10	LlpB	R	D	P	D	Y	Q	F	A	K	D	A	Phe85 only (Trp lost)	5	52	4	46
LlpB_C11	LlpB	R	D	P	D	Y	Q	F	A	I	D	A	Phe85 only (Trp lost)	4	52	4	46
LlpA_B24	LlpA	R	V	L	D	L	Y	Y	H	S	V	S	aromatic substitute at F85	8	52	8	46
LlpA_B35	LlpA	L	G	L	D	L	N	Y	Y	I	P	V	aromatic substitute at F85	3	52	4	46
LlpA_B48	LlpA	A	R	G	D	L	W	Y	L	T	Q	S	aromatic substitute at F85	7	52	9	46
LlpA_B59	LlpA	L	V	L	P	L	N	Y	S	-	-	I	aromatic substitute at F85	15	52	5	46
LlpA_B86	LlpA	A	G	G	D	L	W	Y	Y	T	D	A	aromatic substitute at F85	15	52	13	46
LlpA_C20	LlpA	K	L	H	I	Y	S	Y	M	A	N	W	aromatic substitute at F85	14	52	5	46
LlpA_B00	LlpA	R	I	W	V	S	N	V	Q	K	A	A	no aromatic anchor	5	52	6	46
LlpA_B01	LlpA	R	T	P	A	Y	Y	V	T	V	E	A	no aromatic anchor	3	52	4	45
LlpA_B15	LlpA	R	V	G	A	Y	N	G	G	F	Q	A	no aromatic anchor	14	49	10	41
LlpA_B16	LlpA	R	V	G	A	Y	N	S	G	F	Q	A	no aromatic anchor	17	50	11	44
LlpA_B22	LlpA	R	L	P	K	Y	F	V	S	V	G	A	no aromatic anchor	3	52	4	46
LlpA_B25	LlpA	R	S	G	K	F	N	V	S	R	E	S	no aromatic anchor	5	51	7	45
LlpA_B39	LlpA	K	G	V	N	Y	L	T	S	E	A	Y	no aromatic anchor	4	52	7	46
LlpA_B49	LlpA	R	M	W	V	F	N	V	Q	K	D	A	no aromatic anchor	3	52	4	46
LlpA_B62	LlpA	R	I	W	V	F	N	V	Q	K	D	A	no aromatic anchor	6	52	6	46
LlpA_B64	LlpA	K	G	V	N	Y	L	V	S	E	T	A	no aromatic anchor	5	51	7	46
LlpA_B74	LlpA	R	S	P	D	Y	H	I	M	K	-	A	no aromatic anchor	5	52	8	46
LlpA_B75	LlpA	R	V	G	A	Y	N	G	N	F	L	A	no aromatic anchor	12	52	7	46
LlpA_B76	LlpA	R	D	P	D	Y	Q	I	V	E	A	P	no aromatic anchor	4	51	4	46
LlpA_B87	LlpA	L	I	G	F	Y	N	V	Q	Q	A	A	no aromatic anchor	11	52	9	45
LlpA_C28	LlpA	R	D	P	D	Y	Q	I	I	E	E	P	no aromatic anchor	4	34	6	38
LlpA_C33	LlpA	R	S	G	K	F	N	V	S	R	E	S	no aromatic anchor	7	52	11	46
LlpA_C36	LlpA	R	V	G	A	Y	N	G	N	F	L	A	no aromatic anchor	10	52	8	46
LlpA_C37	LlpA	R	S	P	D	Y	H	I	M	K	-	A	no aromatic anchor	4	51	4	46
LlpB_C02	LlpB	R	D	P	N	Y	H	I	I	Q	A	P	no aromatic anchor	4	52	2	46

### Sheet: Legend
Broad-targeting Llps: interface residues at the 11 loop-6 face positions
Positions use LlpC16 (chain F) numbering; residues from the ClustalO alignment columns.
Anchor positions F85 and F108 (aromatic Phe/Trp pair) are shown in bold.
None of the 31 broad targeters carry the canonical Phe+Trp anchor pair.
anchor_status	meaning
Phe85 only (Trp lost)	retains Phe at F85, Trp position substituted (Ala/Pro)
aromatic substitute at F85	Tyr/His at F85 instead of Phe; no Trp at F108
no aromatic anchor	no aromatic residue at the anchor positions
Cell colours (residue class)	aromatic=purple, aliphatic=tan, +charge=blue, -charge=red, polar=teal, Gly/Pro=grey
hit columns	short/long strains inhibited and tested (broad = hits both classes)
