## Supplementary material for "A diverse family of protein antibiotics inhibits the BAM complex by β-signal mimicry": All supplementary data files: Long_targeter_interface_residues_by_group.xlsx

### Sheet: Group03_preferring
Llp_id	family	F19	F67	F70	F73	F79	F81	F85	F96	F102	F105	F108	F102_charge	top_long_groups	long_hits	long_total	short_hits	short_total
LlpA_B14	LlpA	R	S	G	K	F	N	V	S	R	E	S	+	g02(3), g03(2), g06(1)	8	44	2	51
LlpA_B36	LlpA	R	S	G	K	F	N	V	A	R	E	S	+	g02(3), g06(1), g03(1)	5	46	1	52
LlpA_B37	LlpA	R	S	G	K	F	N	V	S	R	E	S	+	g02(3), g03(3), g06(1)	7	46	2	52
LlpA_B38	LlpA	R	S	G	K	F	N	V	S	R	E	S	+	g02(3), g03(3)	6	46	2	52
LlpA_B61	LlpA	R	S	G	K	F	N	V	S	R	E	S	+	g03(4), g02(3), g06(2)	10	46	5	52
LlpA_B85	LlpA	R	S	G	K	F	N	V	S	R	E	S	+	g03(4), g02(3), g06(2)	11	46	4	52
LlpB_C14	LlpB	R	D	P	D	Y	Q	V	I	Q	K	A	neutral	g03(6), g06(1), g07(1)	8	46	1	52

### Sheet: Other_long_groups
Llp_id	family	F19	F67	F70	F73	F79	F81	F85	F96	F102	F105	F108	F102_charge	top_long_groups	long_hits	long_total	short_hits	short_total
LlpA_B27	LlpA	K	G	V	N	Y	L	V	S	E	T	A	-	g02(3), g10(3), g05(3)	11	46	4	52
LlpA_B40	LlpA	R	D	P	D	Y	Q	I	I	E	E	P	-	g02(2), g05(2), g06(1)	6	46	3	51
LlpA_B51	LlpA	K	G	V	N	Y	L	V	S	E	T	A	-	g10(4), g05(4), g09(3)	15	46	5	52
LlpA_B52	LlpA	K	G	V	N	Y	L	V	S	E	T	A	-	g10(3), g05(3), g09(2)	10	46	5	51
LlpA_B63	LlpA	K	G	V	N	Y	L	I	S	E	T	S	-	g10(4), g05(4), g09(3)	14	46	5	52
LlpA_B73	LlpA	R	L	W	V	F	N	V	Q	K	D	A	+	g05(3), g06(2), g02(1)	9	46	2	52
LlpA_B84	LlpA	R	T	G	K	Y	N	V	A	R	E	S	+	g02(2), g06(2), g07(1)	5	46	2	52
LlpA_C27	LlpA	K	G	V	N	Y	L	V	A	E	T	A	-	g05(4), g09(3), g02(3)	15	46	4	52
LlpA_C34	LlpA	L	S	L	G	Y	D	V	N	T	E	D	neutral	g07(2), g10(2), g09(1)	7	34	1	35
LlpA_C39	LlpA	F	I	L	G	Y	R	E	N	T	A	R	neutral	g07(3), g05(2)	5	45	2	52
LlpA_C42	LlpA	L	V	G	F	Y	Y	G	N	T	T	S	neutral	g05(3), g07(3), g02(2)	12	46	4	52

### Sheet: Legend
Long-targeting Llps split by loop-6 group preference
Group03_preferring (n=7): prefer the group-03 loop (D-Ser-D return).
Other_long_groups (n=11): prefer groups 05/09/10 etc. (D-Pro-D return).
Positions use LlpC16 (chain F) numbering; residues from the ClustalO alignment.
F85, F102, F108 are emphasised (green headers).
F102 is the discriminating position: Arg (+) in group-03 preferrers, Glu (-) in others.
No long targeter carries the Phe/Trp short-loop anchor (F85 and F108).
Cell colours (residue class)	aromatic=purple, aliphatic=tan, +charge=blue, -charge=red, polar=teal, Gly/Pro=grey
F102_charge	+ = Lys/Arg, - = Asp/Glu, neutral = other
top_long_groups	most-hit long loop-6 groups (hits in parentheses)
