## Supplementary material for "A diverse family of protein antibiotics inhibits the BAM complex by β-signal mimicry": All supplementary data files: Short_targeter_interface_residues.xlsx

### Sheet: Short_targeter_face
Llp_id	family	F19	F67	F70	F73	F79	F81	F85	F96	F102	F105	F108	anchor_status	short_hits	short_total
LlpA_B07	LlpA	Y	V	R	N	Y	Q	F	L	Y	E	W	canonical (F85+W108)	12	52
LlpA_B17	LlpA	Y	I	R	N	F	Q	F	L	F	E	W	canonical (F85+W108)	12	50
LlpA_B19	LlpA	N	H	N	Y	V	S	F	S	L	S	W	canonical (F85+W108)	10	50
LlpA_B29	LlpA	Y	I	R	N	F	Q	F	L	F	E	W	canonical (F85+W108)	13	51
LlpA_B30	LlpA	Y	L	R	N	Y	Q	F	I	F	D	W	canonical (F85+W108)	13	40
LlpA_B31	LlpA	N	L	N	F	Y	S	F	T	R	E	W	canonical (F85+W108)	10	50
LlpA_B41	LlpA	Y	V	R	N	Y	Q	F	L	F	E	W	canonical (F85+W108)	7	52
LlpA_B43	LlpA	Y	I	R	K	Y	Q	F	L	F	K	W	canonical (F85+W108)	37	52
LlpA_B53	LlpA	Y	L	R	N	Y	Q	F	I	F	D	W	canonical (F85+W108)	20	52
LlpA_B54	LlpA	Y	V	R	K	Y	Q	F	L	F	E	W	canonical (F85+W108)	13	52
LlpA_B55	LlpA	Y	I	R	K	Y	Q	F	L	F	E	W	canonical (F85+W108)	8	51
LlpA_B65	LlpA	Y	V	R	Q	Y	Q	F	L	F	D	W	canonical (F85+W108)	16	52
LlpA_B66	LlpA	Y	V	R	K	Y	Q	F	L	F	E	W	canonical (F85+W108)	13	52
LlpA_B67	LlpA	Y	V	R	Q	Y	Q	F	L	F	E	W	canonical (F85+W108)	7	52
LlpA_B77	LlpA	Y	T	R	K	Y	Q	F	L	F	K	W	canonical (F85+W108)	27	52
LlpA_B78	LlpA	Y	I	R	Q	Y	Q	F	L	F	E	W	canonical (F85+W108)	15	52
LlpA_B79	LlpA	Y	I	R	K	Y	Q	F	L	F	K	W	canonical (F85+W108)	44	52
LlpA_B89	LlpA	Y	V	R	K	Y	Q	F	L	F	N	W	canonical (F85+W108)	16	52
LlpA_B90	LlpA	N	L	N	F	Y	S	F	T	R	E	W	canonical (F85+W108)	9	51
LlpA_B91	LlpA	Y	I	R	K	Y	Q	F	L	F	N	W	canonical (F85+W108)	23	43
LlpA_B92	LlpA	Y	I	R	K	Y	Q	F	L	F	N	W	canonical (F85+W108)	27	52
LlpA_B96	LlpA	Y	I	R	K	Y	Q	F	L	F	N	W	canonical (F85+W108)	43	52
LlpA_C00	LlpA	Y	I	R	K	Y	Q	F	L	F	N	W	canonical (F85+W108)	29	52
LlpA_C04	LlpA	Y	V	R	K	Y	Q	F	L	F	N	W	canonical (F85+W108)	30	52
LlpA_C08	LlpA	Y	V	R	K	Y	Q	F	L	F	Q	W	canonical (F85+W108)	6	52
LlpA_C12	LlpA	Y	I	R	K	Y	Q	F	L	F	N	W	canonical (F85+W108)	42	52
LlpA_C16	LlpA	Y	I	R	K	Y	Q	F	L	F	N	W	canonical (F85+W108)	44	52
LlpA_C24	LlpA	Y	L	R	K	Y	Q	F	A	F	K	W	canonical (F85+W108)	15	52
LlpA_C25	LlpA	Y	L	R	N	Y	Q	F	I	F	D	W	canonical (F85+W108)	19	52
LlpB_A00	LlpB	N	F	-	R	V	S	F	S	T	R	W	canonical (F85+W108)	22	52
LlpB_A02	LlpB	N	L	-	R	V	S	F	I	S	K	W	canonical (F85+W108)	10	52
LlpB_A03	LlpB	N	L	-	R	V	S	F	I	S	K	W	canonical (F85+W108)	7	52
LlpB_A05	LlpB	N	L	-	R	V	S	F	T	T	K	W	canonical (F85+W108)	17	52
LlpB_A06	LlpB	N	L	-	R	V	S	F	I	S	K	W	canonical (F85+W108)	13	52
LlpB_A13	LlpB	N	L	-	R	V	S	F	I	S	K	W	canonical (F85+W108)	8	50
LlpB_A14	LlpB	N	L	-	R	V	S	F	I	S	K	W	canonical (F85+W108)	10	52
LlpB_A17	LlpB	N	L	-	R	V	S	F	I	S	K	W	canonical (F85+W108)	32	52
LlpB_A18	LlpB	N	L	-	R	V	S	F	V	T	K	W	canonical (F85+W108)	10	50
LlpB_A19	LlpB	N	L	-	V	V	S	F	I	T	K	W	canonical (F85+W108)	14	49
LlpB_A20	LlpB	N	L	-	N	V	S	F	I	S	K	W	canonical (F85+W108)	14	48
LlpB_A23	LlpB	N	L	-	R	V	S	F	I	S	K	W	canonical (F85+W108)	13	50
LlpB_A25	LlpB	N	L	-	R	V	S	F	I	S	K	W	canonical (F85+W108)	33	52
LlpB_A28	LlpB	N	L	-	H	V	S	F	I	S	K	W	canonical (F85+W108)	19	52
LlpB_A29	LlpB	N	L	-	G	V	S	F	I	S	K	W	canonical (F85+W108)	12	52
LlpB_A37	LlpB	N	L	-	R	V	S	F	I	T	K	W	canonical (F85+W108)	17	52
LlpB_A38	LlpB	N	L	-	R	V	S	F	I	T	K	W	canonical (F85+W108)	12	51
LlpB_A40	LlpB	N	L	-	R	V	S	F	I	S	K	W	canonical (F85+W108)	27	51
LlpB_A41	LlpB	N	L	-	S	V	S	F	I	T	K	W	canonical (F85+W108)	17	52
LlpB_A47	LlpB	N	L	-	R	V	S	F	I	T	T	W	canonical (F85+W108)	11	51
LlpB_A48	LlpB	N	L	-	R	V	S	F	A	T	R	W	canonical (F85+W108)	16	52
LlpB_A49	LlpB	N	I	-	R	L	S	F	I	T	K	W	canonical (F85+W108)	14	52
LlpB_A50	LlpB	N	L	-	R	V	S	F	I	S	K	W	canonical (F85+W108)	12	52
LlpB_A51	LlpB	N	L	-	R	V	S	F	I	S	K	W	canonical (F85+W108)	14	52
LlpB_A52	LlpB	N	L	-	R	V	S	F	I	S	K	W	canonical (F85+W108)	22	52
LlpB_A54	LlpB	N	L	-	-	V	S	F	I	S	K	W	canonical (F85+W108)	28	51
LlpB_A57	LlpB	N	L	-	N	V	S	F	I	S	K	W	canonical (F85+W108)	9	52
LlpB_A58	LlpB	N	L	-	N	V	S	F	I	S	K	W	canonical (F85+W108)	12	52
LlpB_A62	LlpB	N	L	-	R	V	S	F	I	S	K	W	canonical (F85+W108)	34	52
LlpB_A63	LlpB	N	T	-	R	V	S	F	V	T	K	W	canonical (F85+W108)	18	52
LlpB_A64	LlpB	N	L	-	R	V	S	F	I	S	K	W	canonical (F85+W108)	12	52
LlpB_A66	LlpB	N	L	-	R	V	S	F	I	S	K	W	canonical (F85+W108)	18	52
LlpB_A67	LlpB	N	L	-	S	V	S	F	I	T	K	W	canonical (F85+W108)	19	52
LlpB_A68	LlpB	N	L	-	R	V	S	F	I	S	K	W	canonical (F85+W108)	14	52
LlpB_A70	LlpB	N	L	-	K	V	S	F	V	T	K	W	canonical (F85+W108)	38	52
LlpB_A73	LlpB	N	L	-	R	V	S	F	I	S	K	W	canonical (F85+W108)	24	52
LlpB_A74	LlpB	N	L	-	R	V	S	F	I	S	K	W	canonical (F85+W108)	8	52
LlpB_A77	LlpB	N	L	-	R	V	S	F	I	S	K	W	canonical (F85+W108)	6	52
LlpB_A80	LlpB	N	L	-	R	V	S	F	I	T	K	W	canonical (F85+W108)	9	51
LlpB_A81	LlpB	N	L	-	R	V	S	F	I	S	K	W	canonical (F85+W108)	32	51
LlpB_A85	LlpB	N	I	-	R	V	S	F	I	T	K	W	canonical (F85+W108)	5	52
LlpB_A86	LlpB	N	L	-	R	V	S	F	I	S	K	W	canonical (F85+W108)	40	52
LlpB_A88	LlpB	N	L	-	R	V	S	F	T	T	K	W	canonical (F85+W108)	6	24
LlpB_A90	LlpB	N	L	-	R	V	S	F	I	S	K	W	canonical (F85+W108)	7	52
LlpB_A94	LlpB	N	L	-	R	V	S	F	I	T	K	W	canonical (F85+W108)	17	52
LlpB_A95	LlpB	N	L	-	R	V	S	F	I	S	K	W	canonical (F85+W108)	18	51
LlpB_A96	LlpB	N	L	-	R	V	S	F	I	S	K	W	canonical (F85+W108)	10	52
LlpB_B08	LlpB	N	L	-	R	V	S	F	I	S	K	W	canonical (F85+W108)	7	52
LlpB_B09	LlpB	N	L	-	R	V	S	F	I	S	K	W	canonical (F85+W108)	14	51
LlpB_B20	LlpB	N	L	-	R	V	S	F	I	S	K	W	canonical (F85+W108)	10	52
LlpB_B33	LlpB	N	L	-	R	V	S	F	I	S	K	W	canonical (F85+W108)	10	52
LlpB_B45	LlpB	N	L	-	R	V	A	F	I	S	K	W	canonical (F85+W108)	5	52
LlpB_B56	LlpB	N	L	-	R	V	S	F	I	S	K	W	canonical (F85+W108)	5	52
LlpB_B57	LlpB	N	L	-	R	V	S	F	I	S	K	W	canonical (F85+W108)	35	52
LlpB_B68	LlpB	N	L	-	R	V	S	F	I	S	K	W	canonical (F85+W108)	8	51
LlpB_B80	LlpB	N	L	-	R	V	S	F	I	S	K	W	canonical (F85+W108)	5	51
LlpB_C32	LlpB	N	I	-	R	L	S	F	I	T	K	W	canonical (F85+W108)	12	51
LlpA_B11	LlpA	L	G	-	N	Y	M	F	G	I	W	Y	register-shift (Trp~col176)	17	49
LlpA_B23	LlpA	L	G	-	N	Y	M	F	G	I	W	Y	register-shift (Trp~col176)	13	52
LlpA_B34	LlpA	L	G	-	K	Y	M	F	G	I	W	Y	register-shift (Trp~col176)	27	52
LlpA_B46	LlpA	L	G	-	K	Y	M	F	G	I	W	Y	register-shift (Trp~col176)	18	52
LlpA_B58	LlpA	L	G	-	K	Y	M	F	G	I	W	Y	register-shift (Trp~col176)	25	52
LlpA_B82	LlpA	L	G	-	N	Y	M	F	G	I	W	Y	register-shift (Trp~col176)	23	52
LlpB_B98	LlpB	R	D	P	D	Y	Q	F	A	I	D	A	Phe85 only (Trp lost)	6	52
LlpB_B99	LlpB	R	D	P	D	Y	Q	F	S	I	N	A	Phe85 only (Trp lost)	8	52
LlpA_B12	LlpA	L	V	L	P	L	N	Y	S	-	-	I	aromatic substitute at F85	8	51
LlpA_B88	LlpA	-	G	A	S	A	E	H	W	S	L	S	aromatic substitute at F85	9	51
LlpA_B04	LlpA	M	R	K	S	T	A	R	G	Y	N	K	no aromatic anchor	6	52
LlpA_B70	LlpA	H	L	W	V	Y	Y	T	Q	I	Q	A	no aromatic anchor	10	51
LlpB_C26	LlpB	R	D	P	S	Y	H	I	I	Q	A	P	no aromatic anchor	6	37

### Sheet: Legend
Short-targeting Llps: interface residues at the 11 loop-6 face positions
Positions use LlpC16 (chain F) numbering; residues from the ClustalO alignment columns.
Anchor positions F85 and F108 (aromatic Phe/Trp pair) are shown in bold.
anchor_status	meaning
canonical (F85+W108)	Phe at F85 and Trp at F108 (standard short-loop aromatic anchor)
register-shift (Trp~col176)	alignment insertion displaces the Trp; anchors present but shifted
Phe85 only (Trp lost)	retains Phe at F85, Trp position substituted
aromatic substitute at F85	Tyr/His at F85 instead of Phe
no aromatic anchor	no aromatic residue at anchor positions (genuine exception)
Cell colours (residue class)	aromatic=purple, aliphatic=tan, +charge=blue, -charge=red, polar=teal, Gly/Pro=grey
short_hits / short_total	short-loop strains inhibited / short-loop strains tested
