## Supplementary material for "A diverse family of protein antibiotics inhibits the BAM complex by β-signal mimicry": All supplementary data files: cterm_seqlogo_alignment_n246.xls

### Sheet: cterm_seqlogo_alignment_n246 (1
id	type	confidence	in_n220	aligned_m6_to_p8	pos_-6	pos_-5	pos_-4	pos_-3	pos_-2	pos_-1	pos_0	pos_+1	pos_+2	pos_+3	pos_+4	pos_+5	pos_+6	pos_+7	pos_+8
LlpB_A30	LlpB	low	FALSE	TNSNFRYPYSTT---	T	N	S	N	F	R	Y	P	Y	S	T	T	-	-	-
LlpB_A23	LlpB	med	TRUE	GVPFTIWEF------	G	V	P	F	T	I	W	E	F	-	-	-	-	-	-
LlpB_A68	LlpB	high	TRUE	GVPFTLWEF------	G	V	P	F	T	L	W	E	F	-	-	-	-	-	-
LlpB_A97	LlpB	high	TRUE	GEKIYEWNFSLGPF-	G	E	K	I	Y	E	W	N	F	S	L	G	P	F	-
LlpB_A10	LlpB	high	TRUE	HEPLFTWDFS-----	H	E	P	L	F	T	W	D	F	S	-	-	-	-	-
LlpB_A44	LlpB	high	TRUE	GKEIYEWKFSLGPL-	G	K	E	I	Y	E	W	K	F	S	L	G	P	L	-
LlpB_A54	LlpB	high	TRUE	GIPIFHWEFN-----	G	I	P	I	F	H	W	E	F	N	-	-	-	-	-
LlpB_A65	LlpB	high	TRUE	GIPIFHWDFN-----	G	I	P	I	F	H	W	D	F	N	-	-	-	-	-
LlpB_B68	LlpB	high	TRUE	GTQVFKWDF------	G	T	Q	V	F	K	W	D	F	-	-	-	-	-	-
LlpB_B56	LlpB	high	TRUE	GTQVYKWDF------	G	T	Q	V	Y	K	W	D	F	-	-	-	-	-	-
LlpB_A15	LlpB	high	TRUE	GTQFFKWEF------	G	T	Q	F	F	K	W	E	F	-	-	-	-	-	-
LlpB_A86	LlpB	high	TRUE	GTQVYKWDF------	G	T	Q	V	Y	K	W	D	F	-	-	-	-	-	-
LlpB_A74	LlpB	high	TRUE	GIEFFKWEF------	G	I	E	F	F	K	W	E	F	-	-	-	-	-	-
LlpB_A61	LlpB	high	TRUE	GTEFFKWEF------	G	T	E	F	F	K	W	E	F	-	-	-	-	-	-
LlpB_A37	LlpB	high	TRUE	GTEFFKWEFYSLPNV	G	T	E	F	F	K	W	E	F	Y	S	L	P	N	V
LlpB_A13	LlpB	high	TRUE	GTEFFKREF------	G	T	E	F	F	K	R	E	F	-	-	-	-	-	-
LlpB_A25	LlpB	high	TRUE	GTEFFKWEF------	G	T	E	F	F	K	W	E	F	-	-	-	-	-	-
LlpB_A73	LlpB	high	TRUE	GTEFFKWEF------	G	T	E	F	F	K	W	E	F	-	-	-	-	-	-
LlpB_A75	LlpB	high	TRUE	GTEFFKWDF------	G	T	E	F	F	K	W	D	F	-	-	-	-	-	-
LlpB_A26	LlpB	high	TRUE	GTEFFKWDF------	G	T	E	F	F	K	W	D	F	-	-	-	-	-	-
LlpB_A51	LlpB	high	TRUE	GTEFFKWDF------	G	T	E	F	F	K	W	D	F	-	-	-	-	-	-
LlpB_A39	LlpB	high	TRUE	GTEFFKWDF------	G	T	E	F	F	K	W	D	F	-	-	-	-	-	-
LlpB_A31	LlpB	high	TRUE	GTEFFKWDF------	G	T	E	F	F	K	W	D	F	-	-	-	-	-	-
LlpB_A66	LlpB	high	TRUE	GTEFFKWDF------	G	T	E	F	F	K	W	D	F	-	-	-	-	-	-
LlpB_A52	LlpB	high	TRUE	GTEFFKWEF------	G	T	E	F	F	K	W	E	F	-	-	-	-	-	-
LlpB_A38	LlpB	high	TRUE	GTEFYKWDF------	G	T	E	F	Y	K	W	D	F	-	-	-	-	-	-
LlpB_A55	LlpB	high	TRUE	GTEFYKWDF------	G	T	E	F	Y	K	W	D	F	-	-	-	-	-	-
LlpB_A08	LlpB	high	TRUE	GTEFYKWDF------	G	T	E	F	Y	K	W	D	F	-	-	-	-	-	-
LlpB_A16	LlpB	high	TRUE	GTEFYKWDF------	G	T	E	F	Y	K	W	D	F	-	-	-	-	-	-
LlpB_A17	LlpB	high	TRUE	GIPVFTWDF------	G	I	P	V	F	T	W	D	F	-	-	-	-	-	-
LlpB_A02	LlpB	high	TRUE	GIPIFIWNFP-----	G	I	P	I	F	I	W	N	F	P	-	-	-	-	-
LlpB_A03	LlpB	high	TRUE	GVPIFIWDLP-----	G	V	P	I	F	I	W	D	L	P	-	-	-	-	-
LlpB_B32	LlpB	high	TRUE	GVQFFEWRF------	G	V	Q	F	F	E	W	R	F	-	-	-	-	-	-
LlpB_A28	LlpB	high	TRUE	GIDVYEWTFS-----	G	I	D	V	Y	E	W	T	F	S	-	-	-	-	-
LlpB_A46	LlpB	high	TRUE	GIDVYEWKFS-----	G	I	D	V	Y	E	W	K	F	S	-	-	-	-	-
LlpB_A06	LlpB	high	TRUE	GIEVYEWTFS-----	G	I	E	V	Y	E	W	T	F	S	-	-	-	-	-
LlpB_A14	LlpB	high	TRUE	GIEIYEWKLS-----	G	I	E	I	Y	E	W	K	L	S	-	-	-	-	-
LlpB_A63	LlpB	high	TRUE	GIPIFIWEW------	G	I	P	I	F	I	W	E	W	-	-	-	-	-	-
LlpB_A81	LlpB	high	TRUE	GIPIFHWEW------	G	I	P	I	F	H	W	E	W	-	-	-	-	-	-
LlpB_A62	LlpB	high	TRUE	GIPVFEWIF------	G	I	P	V	F	E	W	I	F	-	-	-	-	-	-
LlpB_B69	LlpB	low	FALSE	VIKTWTFSLSPI---	V	I	K	T	W	T	F	S	L	S	P	I	-	-	-
LlpB_A40	LlpB	high	TRUE	GMKIYTWDFSL----	G	M	K	I	Y	T	W	D	F	S	L	-	-	-	-
LlpB_A79	LlpB	med	TRUE	GRQIHEWKFSLGNL-	G	R	Q	I	H	E	W	K	F	S	L	G	N	L	-
LlpB_A96	LlpB	high	TRUE	GIKIHEWKFD-----	G	I	K	I	H	E	W	K	F	D	-	-	-	-	-
LlpB_B20	LlpB	high	TRUE	GIKIHEWKFD-----	G	I	K	I	H	E	W	K	F	D	-	-	-	-	-
LlpB_A93	LlpB	high	TRUE	GTKIHEWKFSLGPL-	G	T	K	I	H	E	W	K	F	S	L	G	P	L	-
LlpB_B08	LlpB	high	TRUE	GTKIYEWKFSLGPL-	G	T	K	I	Y	E	W	K	F	S	L	G	P	L	-
LlpB_A29	LlpB	high	TRUE	GTEITLWKFP-----	G	T	E	I	T	L	W	K	F	P	-	-	-	-	-
LlpB_B09	LlpB	high	TRUE	GTEIKEWKFSLGPL-	G	T	E	I	K	E	W	K	F	S	L	G	P	L	-
LlpB_A71	LlpB	med	TRUE	GKQIHEWKFSLGPL-	G	K	Q	I	H	E	W	K	F	S	L	G	P	L	-
LlpB_B21	LlpB	med	TRUE	GKQIHEWKFSLGPL-	G	K	Q	I	H	E	W	K	F	S	L	G	P	L	-
LlpB_A45	LlpB	high	TRUE	GKEIYEWKFSLGPL-	G	K	E	I	Y	E	W	K	F	S	L	G	P	L	-
LlpB_A95	LlpB	high	TRUE	GTEIKTWKFSLGPL-	G	T	E	I	K	T	W	K	F	S	L	G	P	L	-
LlpB_B33	LlpB	high	TRUE	GTEIKTWKFSLGPL-	G	T	E	I	K	T	W	K	F	S	L	G	P	L	-
LlpB_B57	LlpB	high	TRUE	GKEIYEWKFSLGPL-	G	K	E	I	Y	E	W	K	F	S	L	G	P	L	-
LlpB_A92	LlpB	high	TRUE	DKEIWTWNFSLGPL-	D	K	E	I	W	T	W	N	F	S	L	G	P	L	-
LlpB_A34	LlpB	high	TRUE	GIPIFHWDLQ-----	G	I	P	I	F	H	W	D	L	Q	-	-	-	-	-
LlpB_A07	LlpB	high	TRUE	GIEIKTWKFSFPR--	G	I	E	I	K	T	W	K	F	S	F	P	R	-	-
LlpB_A98	LlpB	high	TRUE	GKQIYEWKFSLGPL-	G	K	Q	I	Y	E	W	K	F	S	L	G	P	L	-
LlpB_A57	LlpB	high	TRUE	GKQIYEWKFSLGPL-	G	K	Q	I	Y	E	W	K	F	S	L	G	P	L	-
LlpB_A20	LlpB	high	TRUE	GKQIYEWKFSLGPL-	G	K	Q	I	Y	E	W	K	F	S	L	G	P	L	-
LlpB_A58	LlpB	high	TRUE	GKQIYEWKFSLGPL-	G	K	Q	I	Y	E	W	K	F	S	L	G	P	L	-
LlpB_A82	LlpB	high	TRUE	DVPIYTWSFSLPPL-	D	V	P	I	Y	T	W	S	F	S	L	P	P	L	-
LlpB_A90	LlpB	high	TRUE	DVEVYTWSFSLPPL-	D	V	E	V	Y	T	W	S	F	S	L	P	P	L	-
LlpB_A22	LlpB	high	TRUE	DVPIHTWSFSLPPSK	D	V	P	I	H	T	W	S	F	S	L	P	P	S	K
LlpB_A33	LlpB	high	TRUE	DVPIHTWSFSLPPL-	D	V	P	I	H	T	W	S	F	S	L	P	P	L	-
LlpB_A50	LlpB	high	TRUE	DFELKTWSFSLPPF-	D	F	E	L	K	T	W	S	F	S	L	P	P	F	-
LlpB_A77	LlpB	high	TRUE	GFKIKTWSFSLPPL-	G	F	K	I	K	T	W	S	F	S	L	P	P	L	-
LlpB_A64	LlpB	high	TRUE	NFEIKTWSFSLPPL-	N	F	E	I	K	T	W	S	F	S	L	P	P	L	-
LlpB_A69	LlpB	high	TRUE	NFEIKTWSFSLPPL-	N	F	E	I	K	T	W	S	F	S	L	P	P	L	-
LlpB_A78	LlpB	low	FALSE	EIKTWKLSLDPL---	E	I	K	T	W	K	L	S	L	D	P	L	-	-	-
LlpB_A27	LlpB	low	FALSE	EIKTWKFSLDPL---	E	I	K	T	W	K	F	S	L	D	P	L	-	-	-
LlpB_A87	LlpB	low	FALSE	EIKTWKFSLDPL---	E	I	K	T	W	K	F	S	L	D	P	L	-	-	-
LlpB_A53	LlpB	high	TRUE	DVPIHTWKFSLGPF-	D	V	P	I	H	T	W	K	F	S	L	G	P	F	-
LlpB_A56	LlpB	high	TRUE	DVPIHTWTFSLGPF-	D	V	P	I	H	T	W	T	F	S	L	G	P	F	-
LlpB_A89	LlpB	high	TRUE	NVEVYTWSFSLPPL-	N	V	E	V	Y	T	W	S	F	S	L	P	P	L	-
LlpB_A09	LlpB	high	TRUE	EVPIYTYHFSLGPL-	E	V	P	I	Y	T	Y	H	F	S	L	G	P	L	-
LlpB_A42	LlpB	high	TRUE	EVPIYTYYFSLGPL-	E	V	P	I	Y	T	Y	Y	F	S	L	G	P	L	-
LlpB_B45	LlpB	high	TRUE	DIPIHTWKFSLGSL-	D	I	P	I	H	T	W	K	F	S	L	G	S	L	-
LlpB_A83	LlpB	high	TRUE	DFEIKTWSFSLPPL-	D	F	E	I	K	T	W	S	F	S	L	P	P	L	-
LlpB_A35	LlpB	med	TRUE	DLEIKTWSFSLPPL-	D	L	E	I	K	T	W	S	F	S	L	P	P	L	-
LlpB_A11	LlpB	high	TRUE	DVEIKTWSFSLPPL-	D	V	E	I	K	T	W	S	F	S	L	P	P	L	-
LlpB_A59	LlpB	high	TRUE	DLEIKTWSFSLPPL-	D	L	E	I	K	T	W	S	F	S	L	P	P	L	-
LlpB_A72	LlpB	med	TRUE	LPPLFQVKHDYP---	L	P	P	L	F	Q	V	K	H	D	Y	P	-	-	-
LlpB_A60	LlpB	med	TRUE	LKPVFKIKHDFP---	L	K	P	V	F	K	I	K	H	D	F	P	-	-	-
LlpB_A84	LlpB	med	TRUE	LDPQFELKHNYP---	L	D	P	Q	F	E	L	K	H	N	Y	P	-	-	-
LlpB_A48	LlpB	high	TRUE	PRPLISIPHDFP---	P	R	P	L	I	S	I	P	H	D	F	P	-	-	-
LlpB_A24	LlpB	high	TRUE	PDPLIKIPHDFP---	P	D	P	L	I	K	I	P	H	D	F	P	-	-	-
LlpB_A36	LlpB	high	TRUE	PDPLIKIPHDFP---	P	D	P	L	I	K	I	P	H	D	F	P	-	-	-
LlpB_C29	LlpB	high	TRUE	PPPLIKIPHDYP---	P	P	P	L	I	K	I	P	H	D	Y	P	-	-	-
LlpB_A00	LlpB	high	TRUE	PDPFIKIPHDYP---	P	D	P	F	I	K	I	P	H	D	Y	P	-	-	-
LlpB_A12	LlpB	high	TRUE	PKPLIEIPHDFP---	P	K	P	L	I	E	I	P	H	D	F	P	-	-	-
LlpB_A04	LlpB	high	TRUE	NFPIYEWNF------	N	F	P	I	Y	E	W	N	F	-	-	-	-	-	-
LlpB_A91	LlpB	high	TRUE	NFQIFKWDF------	N	F	Q	I	F	K	W	D	F	-	-	-	-	-	-
LlpB_A49	LlpB	high	TRUE	SFPLYTWEFD-----	S	F	P	L	Y	T	W	E	F	D	-	-	-	-	-
LlpB_C32	LlpB	high	TRUE	SFPLYTWEFD-----	S	F	P	L	Y	T	W	E	F	D	-	-	-	-	-
LlpB_A85	LlpB	high	TRUE	NFPVYTWDF------	N	F	P	V	Y	T	W	D	F	-	-	-	-	-	-
LlpB_B81	LlpB	med	TRUE	KLKHYKC--------	K	L	K	H	Y	K	C	-	-	-	-	-	-	-	-
LlpB_A19	LlpB	high	TRUE	KKDVYVWRFG-----	K	K	D	V	Y	V	W	R	F	G	-	-	-	-	-
LlpB_B10	LlpB	med	TRUE	EHEVYVWRFG-----	E	H	E	V	Y	V	W	R	F	G	-	-	-	-	-
LlpB_A32	LlpB	low	FALSE	SDERPIWKFDIW---	S	D	E	R	P	I	W	K	F	D	I	W	-	-	-
LlpB_A70	LlpB	high	TRUE	PFKIYTWRF------	P	F	K	I	Y	T	W	R	F	-	-	-	-	-	-
LlpB_A47	LlpB	high	TRUE	PFEIYTWVF------	P	F	E	I	Y	T	W	V	F	-	-	-	-	-	-
LlpB_A21	LlpB	high	TRUE	LIHVNGPHNVKETLN	L	I	H	V	N	G	P	H	N	V	K	E	T	L	N
LlpB_A41	LlpB	high	TRUE	VKDIYTWSF------	V	K	D	I	Y	T	W	S	F	-	-	-	-	-	-
LlpB_A67	LlpB	high	TRUE	VKDIYTWSF------	V	K	D	I	Y	T	W	S	F	-	-	-	-	-	-
LlpB_B80	LlpB	low	FALSE	RESIELWTF------	R	E	S	I	E	L	W	T	F	-	-	-	-	-	-
LlpB_A43	LlpB	low	FALSE	SSPQEIWRF------	S	S	P	Q	E	I	W	R	F	-	-	-	-	-	-
LlpB_A05	LlpB	low	FALSE	SSPQEIWRF------	S	S	P	Q	E	I	W	R	F	-	-	-	-	-	-
LlpB_A88	LlpB	low	FALSE	SSPQEIWRF------	S	S	P	Q	E	I	W	R	F	-	-	-	-	-	-
LlpB_A76	LlpB	low	FALSE	PYKIYEYKF------	P	Y	K	I	Y	E	Y	K	F	-	-	-	-	-	-
LlpB_A18	LlpB	low	FALSE	PYKIYEYKF------	P	Y	K	I	Y	E	Y	K	F	-	-	-	-	-	-
LlpB_A80	LlpB	low	FALSE	PYKIYEYKF------	P	Y	K	I	Y	E	Y	K	F	-	-	-	-	-	-
LlpB_A94	LlpB	high	TRUE	KKDIYTWHF------	K	K	D	I	Y	T	W	H	F	-	-	-	-	-	-
LlpB_B44	LlpB	high	TRUE	KKDIYTWRF------	K	K	D	I	Y	T	W	R	F	-	-	-	-	-	-
LlpA_C24	LlpA	high	TRUE	TWKDWTWSF------	T	W	K	D	W	T	W	S	F	-	-	-	-	-	-
LlpA_B77	LlpA	high	TRUE	TKDIWSWAF------	T	K	D	I	W	S	W	A	F	-	-	-	-	-	-
LlpA_B92	LlpA	high	TRUE	PIDIWTWHF------	P	I	D	I	W	T	W	H	F	-	-	-	-	-	-
LlpA_C08	LlpA	high	TRUE	PIDIWTWHF------	P	I	D	I	W	T	W	H	F	-	-	-	-	-	-
LlpA_B96	LlpA	high	TRUE	PIDIWTWHF------	P	I	D	I	W	T	W	H	F	-	-	-	-	-	-
LlpA_B79	LlpA	high	TRUE	PIDIWTWHF------	P	I	D	I	W	T	W	H	F	-	-	-	-	-	-
LlpA_C16	LlpA	high	TRUE	PIDIWTWHF------	P	I	D	I	W	T	W	H	F	-	-	-	-	-	-
LlpA_C04	LlpA	high	TRUE	PIDIWTWHF------	P	I	D	I	W	T	W	H	F	-	-	-	-	-	-
LlpA_B91	LlpA	high	TRUE	PIDIWTWHF------	P	I	D	I	W	T	W	H	F	-	-	-	-	-	-
LlpA_C12	LlpA	high	TRUE	PIDIWTWHF------	P	I	D	I	W	T	W	H	F	-	-	-	-	-	-
LlpA_C00	LlpA	high	TRUE	PIDIWTWHF------	P	I	D	I	W	T	W	H	F	-	-	-	-	-	-
PutidacinL1	pyocin/other	high	TRUE	PIDIWTWHF------	P	I	D	I	W	T	W	H	F	-	-	-	-	-	-
LlpA_B43	LlpA	high	TRUE	PIDIWTWHF------	P	I	D	I	W	T	W	H	F	-	-	-	-	-	-
LlpA_B60	LlpA	high	TRUE	TYGHIGWEF------	T	Y	G	H	I	G	W	E	F	-	-	-	-	-	-
LlpA_B01	LlpA	high	TRUE	TYGHIGWEF------	T	Y	G	H	I	G	W	E	F	-	-	-	-	-	-
LlpA_B13	LlpA	high	TRUE	TYGHIGWEF------	T	Y	G	H	I	G	W	E	F	-	-	-	-	-	-
LlpA_B22	LlpA	high	TRUE	TYGHIGWEF------	T	Y	G	H	I	G	W	E	F	-	-	-	-	-	-
LlpA_B03	LlpA	high	TRUE	TYGHIGWEF------	T	Y	G	H	I	G	W	E	F	-	-	-	-	-	-
LlpA_B71	LlpA	high	TRUE	TYGHIGWEF------	T	Y	G	H	I	G	W	E	F	-	-	-	-	-	-
LlpA_B06	LlpA	high	TRUE	TYGHIGWEF------	T	Y	G	H	I	G	W	E	F	-	-	-	-	-	-
LlpA_B55	LlpA	high	TRUE	TYGHIGWEF------	T	Y	G	H	I	G	W	E	F	-	-	-	-	-	-
LlpA_B67	LlpA	high	TRUE	TYGHIGWEF------	T	Y	G	H	I	G	W	E	F	-	-	-	-	-	-
LlpA_B07	LlpA	high	TRUE	TYGHIGWEF------	T	Y	G	H	I	G	W	E	F	-	-	-	-	-	-
LlpA_B54	LlpA	high	TRUE	TYGHIGWEF------	T	Y	G	H	I	G	W	E	F	-	-	-	-	-	-
LlpA_B66	LlpA	high	TRUE	TYGHIGWEF------	T	Y	G	H	I	G	W	E	F	-	-	-	-	-	-
LlpA_B89	LlpA	high	TRUE	THDIWTWHF------	T	H	D	I	W	T	W	H	F	-	-	-	-	-	-
LlpA_C25	LlpA	high	TRUE	TFDIWTWKVNNDPL-	T	F	D	I	W	T	W	K	V	N	N	D	P	L	-
LlpA_B30	LlpA	high	TRUE	TFDIWTWKVNNDPL-	T	F	D	I	W	T	W	K	V	N	N	D	P	L	-
LlpA_B53	LlpA	high	TRUE	TFDIWTWKVNNDPL-	T	F	D	I	W	T	W	K	V	N	N	D	P	L	-
LlpA_B41	LlpA	high	TRUE	TFDIWTWKI------	T	F	D	I	W	T	W	K	I	-	-	-	-	-	-
LlpA_B17	LlpA	high	TRUE	TFDIWTWAV------	T	F	D	I	W	T	W	A	V	-	-	-	-	-	-
LlpA_B29	LlpA	high	TRUE	TFDIWTWAV------	T	F	D	I	W	T	W	A	V	-	-	-	-	-	-
LlpA_B65	LlpA	high	TRUE	TFDIWTWKI------	T	F	D	I	W	T	W	K	I	-	-	-	-	-	-
LlpA_B18	LlpA	high	TRUE	TYDIWTWTI------	T	Y	D	I	W	T	W	T	I	-	-	-	-	-	-
LlpA_B78	LlpA	high	TRUE	TFDIWTWKI------	T	F	D	I	W	T	W	K	I	-	-	-	-	-	-
LlpA_C09	LlpA	high	TRUE	TTPIWSWPHDYP---	T	T	P	I	W	S	W	P	H	D	Y	P	-	-	-
LlpA_C01	LlpA	high	TRUE	TTPIWSWPHDYP---	T	T	P	I	W	S	W	P	H	D	Y	P	-	-	-
LlpA_C05	LlpA	high	TRUE	TTPIWSWSHDYP---	T	T	P	I	W	S	W	S	H	D	Y	P	-	-	-
LlpA_C13	LlpA	high	TRUE	TTPIWSWSHDYP---	T	T	P	I	W	S	W	S	H	D	Y	P	-	-	-
LlpA_C41	LlpA	low	FALSE	GYPFTIFEW------	G	Y	P	F	T	I	F	E	W	-	-	-	-	-	-
LlpA_B50	LlpA	high	TRUE	PFQVINWAF------	P	F	Q	V	I	N	W	A	F	-	-	-	-	-	-
LlpA_C39	LlpA	high	TRUE	TPQIVIWTF------	T	P	Q	I	V	I	W	T	F	-	-	-	-	-	-
LlpA_C38	LlpA	high	TRUE	TYGHIGWEF------	T	Y	G	H	I	G	W	E	F	-	-	-	-	-	-
LlpA_B59	LlpA	high	TRUE	LFGGIGWDF------	L	F	G	G	I	G	W	D	F	-	-	-	-	-	-
LlpA_B12	LlpA	high	TRUE	LFGGVGWDF------	L	F	G	G	V	G	W	D	F	-	-	-	-	-	-
LlpA_B83	LlpA	high	TRUE	LFGGVGWDF------	L	F	G	G	V	G	W	D	F	-	-	-	-	-	-
LlpA_B35	LlpA	high	TRUE	LFGGIGWDF------	L	F	G	G	I	G	W	D	F	-	-	-	-	-	-
LlpA_B24	LlpA	high	TRUE	LFGGIGWDF------	L	F	G	G	I	G	W	D	F	-	-	-	-	-	-
LlpA_B48	LlpA	high	TRUE	LFGGIGWDF------	L	F	G	G	I	G	W	D	F	-	-	-	-	-	-
LlpA_B86	LlpA	high	TRUE	LFGGIGWDF------	L	F	G	G	I	G	W	D	F	-	-	-	-	-	-
LlpA_C34	LlpA	low	FALSE	TYFHIGYEF------	T	Y	F	H	I	G	Y	E	F	-	-	-	-	-	-
LlpA_C30	LlpA	low	FALSE	TYFHIGYEF------	T	Y	F	H	I	G	Y	E	F	-	-	-	-	-	-
LlpA_B93	LlpA	low	FALSE	NGPWKTFDRVIYTF-	N	G	P	W	K	T	F	D	R	V	I	Y	T	F	-
LlpA_C20	LlpA	high	TRUE	GGPWKTYDRVIYTF-	G	G	P	W	K	T	Y	D	R	V	I	Y	T	F	-
LlpA_B19	LlpA	med	TRUE	TYGHIGYEF------	T	Y	G	H	I	G	Y	E	F	-	-	-	-	-	-
LlpA_A99	LlpA	low	FALSE	KWPTYNRPIYSF---	K	W	P	T	Y	N	R	P	I	Y	S	F	-	-	-
LlpA_B31	LlpA	low	FALSE	TYDRVVYKF------	T	Y	D	R	V	V	Y	K	F	-	-	-	-	-	-
LlpA_B42	LlpA	high	TRUE	QGEFNTYNHVIYSF-	Q	G	E	F	N	T	Y	N	H	V	I	Y	S	F	-
LlpA_B90	LlpA	high	TRUE	QGEFNTYNHVIYSF-	Q	G	E	F	N	T	Y	N	H	V	I	Y	S	F	-
LlpA_C31	LlpA	low	FALSE	TYNHVIYEFL-----	T	Y	N	H	V	I	Y	E	F	L	-	-	-	-	-
LlpA_B04	LlpA	low	FALSE	LFGPFDIPVLKVVDF	L	F	G	P	F	D	I	P	V	L	K	V	V	D	F
LlpA_B88	LlpA	low	FALSE	NIPVWPFPNLSLG--	N	I	P	V	W	P	F	P	N	L	S	L	G	-	-
LlpA_C42	LlpA	high	TRUE	TYGHIGYEF------	T	Y	G	H	I	G	Y	E	F	-	-	-	-	-	-
LlpA_B75	LlpA	low	FALSE	TKDQVIYKFG-----	T	K	D	Q	V	I	Y	K	F	G	-	-	-	-	-
LlpA_C36	LlpA	low	FALSE	TFDQPIYTFG-----	T	F	D	Q	P	I	Y	T	F	G	-	-	-	-	-
LlpA_B05	LlpA	low	FALSE	TYNPPIYTF------	T	Y	N	P	P	I	Y	T	F	-	-	-	-	-	-
LlpA_B87	LlpA	low	FALSE	TYDPPIYTF------	T	Y	D	P	P	I	Y	T	F	-	-	-	-	-	-
LlpA_B15	LlpA	low	FALSE	NGAWSTWNPAIYTF-	N	G	A	W	S	T	W	N	P	A	I	Y	T	F	-
LlpA_B16	LlpA	low	FALSE	TYDQPIYKF------	T	Y	D	Q	P	I	Y	K	F	-	-	-	-	-	-
LlpA_B70	LlpA	high	TRUE	TYDRVVWTF------	T	Y	D	R	V	V	W	T	F	-	-	-	-	-	-
LlpA_C40	LlpA	high	TRUE	TYDRVIWTF------	T	Y	D	R	V	I	W	T	F	-	-	-	-	-	-
LlpA_B28	LlpA	high	TRUE	TYGSWTWNNVF----	T	Y	G	S	W	T	W	N	N	V	F	-	-	-	-
LlpA_B76	LlpA	high	TRUE	TFKDWTWAF------	T	F	K	D	W	T	W	A	F	-	-	-	-	-	-
LlpA_B40	LlpA	high	TRUE	TFKDWTWAF------	T	F	K	D	W	T	W	A	F	-	-	-	-	-	-
LlpA_C28	LlpA	high	TRUE	TYGSWTWNNVL----	T	Y	G	S	W	T	W	N	N	V	L	-	-	-	-
LlpB_C10	LlpB	med	TRUE	PKDFNIWSF------	P	K	D	F	N	I	W	S	F	-	-	-	-	-	-
LlpB_C02	LlpB	high	TRUE	TFKEWTWNNVF----	T	F	K	E	W	T	W	N	N	V	F	-	-	-	-
LlpB_C26	LlpB	high	TRUE	TFKEWTWNNVF----	T	F	K	E	W	T	W	N	N	V	F	-	-	-	-
LlpB_C06	LlpB	high	TRUE	TFPAWSWTF------	T	F	P	A	W	S	W	T	F	-	-	-	-	-	-
LlpB_C14	LlpB	high	TRUE	SFPVWSWTF------	S	F	P	V	W	S	W	T	F	-	-	-	-	-	-
LlpB_C23	LlpB	high	TRUE	NFPVWTWTFG-----	N	F	P	V	W	T	W	T	F	G	-	-	-	-	-
LlpB_C03	LlpB	high	TRUE	SFPVWSWTF------	S	F	P	V	W	S	W	T	F	-	-	-	-	-	-
LlpB_C19	LlpB	high	TRUE	NFPVWTWTFG-----	N	F	P	V	W	T	W	T	F	G	-	-	-	-	-
LlpB_B98	LlpB	high	TRUE	SFPVWSWTF------	S	F	P	V	W	S	W	T	F	-	-	-	-	-	-
LlpB_C22	LlpB	high	TRUE	SFPVWSWTF------	S	F	P	V	W	S	W	T	F	-	-	-	-	-	-
LlpB_C07	LlpB	high	TRUE	SFPVWSWTF------	S	F	P	V	W	S	W	T	F	-	-	-	-	-	-
LlpB_C15	LlpB	high	TRUE	TFYTYYWNNAF----	T	F	Y	T	Y	Y	W	N	N	A	F	-	-	-	-
LlpB_B99	LlpB	high	TRUE	TFYTYYWNNAF----	T	F	Y	T	Y	Y	W	N	N	A	F	-	-	-	-
LlpB_B95	LlpB	high	TRUE	TFYTYHWNNAF----	T	F	Y	T	Y	H	W	N	N	A	F	-	-	-	-
LlpB_B94	LlpB	high	TRUE	TFYTYHWNNAF----	T	F	Y	T	Y	H	W	N	N	A	F	-	-	-	-
LlpB_C11	LlpB	high	TRUE	TFYTYHWNNAF----	T	F	Y	T	Y	H	W	N	N	A	F	-	-	-	-
LlpB_C18	LlpB	high	TRUE	TFYTYHWNNAF----	T	F	Y	T	Y	H	W	N	N	A	F	-	-	-	-
LlpA_B00	LlpA	high	TRUE	TYGHIGWEF------	T	Y	G	H	I	G	W	E	F	-	-	-	-	-	-
LlpA_B47	LlpA	high	TRUE	TYGHIGWEF------	T	Y	G	H	I	G	W	E	F	-	-	-	-	-	-
LlpA_B02	LlpA	low	FALSE	QINRTVYTF------	Q	I	N	R	T	V	Y	T	F	-	-	-	-	-	-
LlpA_B26	LlpA	high	TRUE	QIGAIGYEF------	Q	I	G	A	I	G	Y	E	F	-	-	-	-	-	-
LlpA_B62	LlpA	high	TRUE	QIGTIGYEF------	Q	I	G	T	I	G	Y	E	F	-	-	-	-	-	-
LlpA_B73	LlpA	high	TRUE	QIGTIGYEF------	Q	I	G	T	I	G	Y	E	F	-	-	-	-	-	-
LlpA_B49	LlpA	med	TRUE	TYGHIGYEF------	T	Y	G	H	I	G	Y	E	F	-	-	-	-	-	-
LlpA_B72	LlpA	med	TRUE	TYGHIGYEF------	T	Y	G	H	I	G	Y	E	F	-	-	-	-	-	-
LlpA_B36	LlpA	high	TRUE	KTGSYTWNNVF----	K	T	G	S	Y	T	W	N	N	V	F	-	-	-	-
LlpA_B84	LlpA	high	TRUE	KTASYTWDNKF----	K	T	A	S	Y	T	W	D	N	K	F	-	-	-	-
LlpA_C33	LlpA	high	TRUE	KTGSYTWDNVF----	K	T	G	S	Y	T	W	D	N	V	F	-	-	-	-
LlpA_B61	LlpA	high	TRUE	QTASYTWDNVF----	Q	T	A	S	Y	T	W	D	N	V	F	-	-	-	-
LlpA_B25	LlpA	high	TRUE	KTGSYTWDNVF----	K	T	G	S	Y	T	W	D	N	V	F	-	-	-	-
LlpA_B14	LlpA	high	TRUE	QTASYTWNNVF----	Q	T	A	S	Y	T	W	N	N	V	F	-	-	-	-
LlpA_B85	LlpA	high	TRUE	KTGSYTWNNVF----	K	T	G	S	Y	T	W	N	N	V	F	-	-	-	-
LlpA_B37	LlpA	high	TRUE	KTGSYTWNNVF----	K	T	G	S	Y	T	W	N	N	V	F	-	-	-	-
LlpA_B38	LlpA	high	TRUE	KTGSYTWDNVF----	K	T	G	S	Y	T	W	D	N	V	F	-	-	-	-
LlpA_B74	LlpA	high	TRUE	KVKDFTFDNVWG---	K	V	K	D	F	T	F	D	N	V	W	G	-	-	-
LlpA_C37	LlpA	high	TRUE	KVKDFVFDNVWG---	K	V	K	D	F	V	F	D	N	V	W	G	-	-	-
LlpA_B11	LlpA	low	FALSE	PKEIPLWSF------	P	K	E	I	P	L	W	S	F	-	-	-	-	-	-
LlpA_B82	LlpA	low	FALSE	PLSKILWTF------	P	L	S	K	I	L	W	T	F	-	-	-	-	-	-
LlpA_B23	LlpA	low	FALSE	IYERPLWTFN-----	I	Y	E	R	P	L	W	T	F	N	-	-	-	-	-
LlpA_B34	LlpA	low	FALSE	TYDRPVWTF------	T	Y	D	R	P	V	W	T	F	-	-	-	-	-	-
LlpA_B46	LlpA	med	TRUE	FIERPIWTF------	F	I	E	R	P	I	W	T	F	-	-	-	-	-	-
LlpA_B58	LlpA	med	TRUE	FIERPIWSF------	F	I	E	R	P	I	W	S	F	-	-	-	-	-	-
LlpA_B51	LlpA	high	TRUE	TFKDFIWTF------	T	F	K	D	F	I	W	T	F	-	-	-	-	-	-
LlpA_B27	LlpA	low	FALSE	TKNFWTFPF------	T	K	N	F	W	T	F	P	F	-	-	-	-	-	-
LlpA_B63	LlpA	med	TRUE	TKNFWTFTF------	T	K	N	F	W	T	F	T	F	-	-	-	-	-	-
LlpA_C27	LlpA	high	TRUE	TFKDFIWTF------	T	F	K	D	F	I	W	T	F	-	-	-	-	-	-
LlpA_B52	LlpA	high	TRUE	TFKDFIWTF------	T	F	K	D	F	I	W	T	F	-	-	-	-	-	-
LlpA_B39	LlpA	high	TRUE	TFKDFIWTF------	T	F	K	D	F	I	W	T	F	-	-	-	-	-	-
LlpA_B64	LlpA	high	TRUE	TFKDFIWTF------	T	F	K	D	F	I	W	T	F	-	-	-	-	-	-
PyocinL1	pyocin/other	high	TRUE	TTPIWSWPHDYP---	T	T	P	I	W	S	W	P	H	D	Y	P	-	-	-
PyocinL2	pyocin/other	high	TRUE	TTPIWSWPHDYP---	T	T	P	I	W	S	W	P	H	D	Y	P	-	-	-
PyocinL2b	pyocin/other	high	TRUE	TTPIWSWSHDYP---	T	T	P	I	W	S	W	S	H	D	Y	P	-	-	-
PyocinL3	pyocin/other	high	TRUE	LIPDSVSNWL-----	L	I	P	D	S	V	S	N	W	L	-	-	-	-	-
PyocinL3b	pyocin/other	med	TRUE	LIPDSINNWL-----	L	I	P	D	S	I	N	N	W	L	-	-	-	-	-
PyocinL4	pyocin/other	high	TRUE	TFPIYIWNT------	T	F	P	I	Y	I	W	N	T	-	-	-	-	-	-
PyocinL5	pyocin/other	low	FALSE	VGLGWLIPNAVTVWN	V	G	L	G	W	L	I	P	N	A	V	T	V	W	N
