## Supplementary material for "A diverse family of protein antibiotics inhibits the BAM complex by β-signal mimicry": All supplementary data files: cterm_structlogo_alignment_n14.xlsx

### Sheet: cterm_structlogo_alignment_n14
model	struct_register	pos_-8	pos_-7	pos_-6	pos_-5	pos_-4	pos_-3	pos_-2	pos_-1	pos_0	pos_+1	pos_+2	pos_+3	pos_+4
LlpA_B86	LPLFGGIGWDF--	L	P	L	F	G	G	I	G	W	D	F	-	-
LlpA_B35	LPLFGGIGWDF--	L	P	L	F	G	G	I	G	W	D	F	-	-
LlpA_B61	KWQTASYTWDNVF	K	W	Q	T	A	S	Y	T	W	D	N	V	F
LlpA_B74	NWKVKDFTFDNVW	N	W	K	V	K	D	F	T	F	D	N	V	W
LlpB_A00	PIPDPFIKIPHDY	P	I	P	D	P	F	I	K	I	P	H	D	Y
LlpB_A26	PNGTEFFKWDF--	P	N	G	T	E	F	F	K	W	D	F	-	-
LlpB_C32	LFSFPLYTWEFD-	L	F	S	F	P	L	Y	T	W	E	F	D	-
LlpB_C02	LPTFKEWTWNNVF	L	P	T	F	K	E	W	T	W	N	N	V	F
LlpB_C06	LPTFPAWSWTF--	L	P	T	F	P	A	W	S	W	T	F	-	-
LlpB_C11	LPTFYTYHWNNAF	L	P	T	F	Y	T	Y	H	W	N	N	A	F
LlpB_A67	HNVKDIYTWSF--	H	N	V	K	D	I	Y	T	W	S	F	-	-
LlpB_A63	VQGIPIFIWEW--	V	Q	G	I	P	I	F	I	W	E	W	-	-
PyocinL2	LDTTPIWSWPHDY	L	D	T	T	P	I	W	S	W	P	H	D	Y
LlpA_C16	QKPIDIWTWHF--	Q	K	P	I	D	I	W	T	W	H	F	-	-
