## Supplementary material for "A diverse family of protein antibiotics inhibits the BAM complex by β-signal mimicry": All supplementary data files: cterm_tail12_similarity_groups.xlsx

### Sheet: cterm_tail12_similarity_groups
id	tail12	group	cluster	confidence	arch_class
LlpB_A07	IEIKTWKFSFPR	G01	22	high	I. aromatic anchor + aromatic cap
LlpB_A09	PIYTYHFSLGPL	G01	22	high	I. aromatic anchor + aromatic cap
LlpB_A11	EIKTWSFSLPPL	G01	22	high	I. aromatic anchor + aromatic cap
LlpB_A20	QIYEWKFSLGPL	G01	22	high	I. aromatic anchor + aromatic cap
LlpB_A27	EIKTWKFSLDPL	G01	22	low	low-confidence (unassigned)
LlpB_A33	PIHTWSFSLPPL	G01	22	high	I. aromatic anchor + aromatic cap
LlpB_A35	EIKTWSFSLPPL	G01	22	med	I. aromatic anchor + aromatic cap
LlpB_A42	PIYTYYFSLGPL	G01	22	high	I. aromatic anchor + aromatic cap
LlpB_A44	EIYEWKFSLGPL	G01	22	high	I. aromatic anchor + aromatic cap
LlpB_A45	EIYEWKFSLGPL	G01	22	high	I. aromatic anchor + aromatic cap
LlpB_A50	ELKTWSFSLPPF	G01	22	high	I. aromatic anchor + aromatic cap
LlpB_A53	PIHTWKFSLGPF	G01	22	high	I. aromatic anchor + aromatic cap
LlpB_A56	PIHTWTFSLGPF	G01	22	high	I. aromatic anchor + aromatic cap
LlpB_A57	QIYEWKFSLGPL	G01	22	high	I. aromatic anchor + aromatic cap
LlpB_A58	QIYEWKFSLGPL	G01	22	high	I. aromatic anchor + aromatic cap
LlpB_A59	EIKTWSFSLPPL	G01	22	high	I. aromatic anchor + aromatic cap
LlpB_A64	EIKTWSFSLPPL	G01	22	high	I. aromatic anchor + aromatic cap
LlpB_A69	EIKTWSFSLPPL	G01	22	high	I. aromatic anchor + aromatic cap
LlpB_A71	QIHEWKFSLGPL	G01	22	med	I. aromatic anchor + aromatic cap
LlpB_A77	KIKTWSFSLPPL	G01	22	high	I. aromatic anchor + aromatic cap
LlpB_A78	EIKTWKLSLDPL	G01	22	low	low-confidence (unassigned)
LlpB_A79	QIHEWKFSLGNL	G01	22	med	I. aromatic anchor + aromatic cap
LlpB_A82	PIYTWSFSLPPL	G01	22	high	I. aromatic anchor + aromatic cap
LlpB_A83	EIKTWSFSLPPL	G01	22	high	I. aromatic anchor + aromatic cap
LlpB_A87	EIKTWKFSLDPL	G01	22	low	low-confidence (unassigned)
LlpB_A89	EVYTWSFSLPPL	G01	22	high	I. aromatic anchor + aromatic cap
LlpB_A90	EVYTWSFSLPPL	G01	22	high	I. aromatic anchor + aromatic cap
LlpB_A92	EIWTWNFSLGPL	G01	22	high	I. aromatic anchor + aromatic cap
LlpB_A93	KIHEWKFSLGPL	G01	22	high	I. aromatic anchor + aromatic cap
LlpB_A95	EIKTWKFSLGPL	G01	22	high	I. aromatic anchor + aromatic cap
LlpB_A97	KIYEWNFSLGPF	G01	22	high	I. aromatic anchor + aromatic cap
LlpB_A98	QIYEWKFSLGPL	G01	22	high	I. aromatic anchor + aromatic cap
LlpB_B08	KIYEWKFSLGPL	G01	22	high	I. aromatic anchor + aromatic cap
LlpB_B09	EIKEWKFSLGPL	G01	22	high	I. aromatic anchor + aromatic cap
LlpB_B21	QIHEWKFSLGPL	G01	22	med	I. aromatic anchor + aromatic cap
LlpB_B33	EIKTWKFSLGPL	G01	22	high	I. aromatic anchor + aromatic cap
LlpB_B45	PIHTWKFSLGSL	G01	22	high	I. aromatic anchor + aromatic cap
LlpB_B57	EIYEWKFSLGPL	G01	22	high	I. aromatic anchor + aromatic cap
LlpB_B69	VIKTWTFSLSPI	G01	22	low	low-confidence (unassigned)
LlpB_A06	PDGIEVYEWTFS	G02	24	high	I. aromatic anchor + aromatic cap
LlpB_A08	LPNGTEFYKWDF	G02	24	high	I. aromatic anchor + aromatic cap
LlpB_A13	LPNGTEFFKREF	G02	24	high	III. single-aromatic / shifted
LlpB_A14	PNGIEIYEWKLS	G02	24	high	I. aromatic anchor + aromatic cap
LlpB_A15	LPDGTQFFKWEF	G02	24	high	I. aromatic anchor + aromatic cap
LlpB_A16	LPNGTEFYKWDF	G02	24	high	I. aromatic anchor + aromatic cap
LlpB_A23	LPGGVPFTIWEF	G02	24	med	I. aromatic anchor + aromatic cap
LlpB_A25	LPNGTEFFKWEF	G02	24	high	I. aromatic anchor + aromatic cap
LlpB_A26	LPNGTEFFKWDF	G02	24	high	I. aromatic anchor + aromatic cap
LlpB_A28	PDGIDVYEWTFS	G02	24	high	I. aromatic anchor + aromatic cap
LlpB_A29	PDGTEITLWKFP	G02	24	high	I. aromatic anchor + aromatic cap
LlpB_A31	LPNGTEFFKWDF	G02	24	high	I. aromatic anchor + aromatic cap
LlpB_A37	FFKWEFYSLPNV	G02	24	high	I. aromatic anchor + aromatic cap
LlpB_A38	LPNGTEFYKWDF	G02	24	high	I. aromatic anchor + aromatic cap
LlpB_A39	LPNGTEFFKWDF	G02	24	high	I. aromatic anchor + aromatic cap
LlpB_A40	NGMKIYTWDFSL	G02	24	high	I. aromatic anchor + aromatic cap
LlpB_A46	PDGIDVYEWKFS	G02	24	high	I. aromatic anchor + aromatic cap
LlpB_A51	LPSGTEFFKWDF	G02	24	high	I. aromatic anchor + aromatic cap
LlpB_A52	LPSGTEFFKWEF	G02	24	high	I. aromatic anchor + aromatic cap
LlpB_A55	LPNGTEFYKWDF	G02	24	high	I. aromatic anchor + aromatic cap
LlpB_A61	LPNGTEFFKWEF	G02	24	high	I. aromatic anchor + aromatic cap
LlpB_A62	LPAGIPVFEWIF	G02	24	high	I. aromatic anchor + aromatic cap
LlpB_A66	LPNGTEFFKWDF	G02	24	high	I. aromatic anchor + aromatic cap
LlpB_A68	LPNGVPFTLWEF	G02	24	high	I. aromatic anchor + aromatic cap
LlpB_A73	LPNGTEFFKWEF	G02	24	high	I. aromatic anchor + aromatic cap
LlpB_A74	LPNGIEFFKWEF	G02	24	high	I. aromatic anchor + aromatic cap
LlpB_A75	LPNGTEFFKWDF	G02	24	high	I. aromatic anchor + aromatic cap
LlpB_A86	LPDGTQVYKWDF	G02	24	high	I. aromatic anchor + aromatic cap
LlpB_A96	PNGIKIHEWKFD	G02	24	high	I. aromatic anchor + aromatic cap
LlpB_B20	PNGIKIHEWKFD	G02	24	high	I. aromatic anchor + aromatic cap
LlpB_B32	LPNGVQFFEWRF	G02	24	high	I. aromatic anchor + aromatic cap
LlpB_B56	LPDGTQVYKWDF	G02	24	high	I. aromatic anchor + aromatic cap
LlpB_B68	LPDGTQVFKWDF	G02	24	high	I. aromatic anchor + aromatic cap
LlpA_B00	PYPTYGHIGWEF	G03	9	high	I. aromatic anchor + aromatic cap
LlpA_B01	PYPTYGHIGWEF	G03	9	high	I. aromatic anchor + aromatic cap
LlpA_B03	PYPTYGHIGWEF	G03	9	high	I. aromatic anchor + aromatic cap
LlpA_B06	PYPTYGHIGWEF	G03	9	high	I. aromatic anchor + aromatic cap
LlpA_B07	PYPTYGHIGWEF	G03	9	high	I. aromatic anchor + aromatic cap
LlpA_B12	PLPLFGGVGWDF	G03	9	high	I. aromatic anchor + aromatic cap
LlpA_B13	PYPTYGHIGWEF	G03	9	high	I. aromatic anchor + aromatic cap
LlpA_B19	PFPTYGHIGYEF	G03	9	med	I. aromatic anchor + aromatic cap
LlpA_B22	PYPTYGHIGWEF	G03	9	high	I. aromatic anchor + aromatic cap
LlpA_B24	PLPLFGGIGWDF	G03	9	high	I. aromatic anchor + aromatic cap
LlpA_B35	PLPLFGGIGWDF	G03	9	high	I. aromatic anchor + aromatic cap
LlpA_B47	PYPTYGHIGWEF	G03	9	high	I. aromatic anchor + aromatic cap
LlpA_B48	PFPLFGGIGWDF	G03	9	high	I. aromatic anchor + aromatic cap
LlpA_B49	PYPTYGHIGYEF	G03	9	med	I. aromatic anchor + aromatic cap
LlpA_B54	PYPTYGHIGWEF	G03	9	high	I. aromatic anchor + aromatic cap
LlpA_B55	PYPTYGHIGWEF	G03	9	high	I. aromatic anchor + aromatic cap
LlpA_B59	PLPLFGGIGWDF	G03	9	high	I. aromatic anchor + aromatic cap
LlpA_B60	PYPTYGHIGWEF	G03	9	high	I. aromatic anchor + aromatic cap
LlpA_B66	PYPTYGHIGWEF	G03	9	high	I. aromatic anchor + aromatic cap
LlpA_B67	PYPTYGHIGWEF	G03	9	high	I. aromatic anchor + aromatic cap
LlpA_B71	PYPTYGHIGWEF	G03	9	high	I. aromatic anchor + aromatic cap
LlpA_B72	PYPTYGHIGYEF	G03	9	med	I. aromatic anchor + aromatic cap
LlpA_B83	PLPLFGGVGWDF	G03	9	high	I. aromatic anchor + aromatic cap
LlpA_B86	PLPLFGGIGWDF	G03	9	high	I. aromatic anchor + aromatic cap
LlpA_C30	AFPTYFHIGYEF	G03	9	med	III. single-aromatic / shifted
LlpA_C34	AFPTYFHIGYEF	G03	9	med	III. single-aromatic / shifted
LlpA_C38	PYPTYGHIGWEF	G03	9	high	I. aromatic anchor + aromatic cap
LlpA_C42	PYPTYGHIGYEF	G03	9	high	I. aromatic anchor + aromatic cap
LlpA_B17	SFKTFDIWTWAV	G04	21	high	I. aromatic anchor + aromatic cap
LlpA_B18	SLKTYDIWTWTI	G04	21	high	I. aromatic anchor + aromatic cap
LlpA_B29	SFKTFDIWTWAV	G04	21	high	I. aromatic anchor + aromatic cap
LlpA_B30	DIWTWKVNNDPL	G04	21	high	I. aromatic anchor + aromatic cap
LlpA_B41	SFKTFDIWTWKI	G04	21	high	I. aromatic anchor + aromatic cap
LlpA_B43	DQKPIDIWTWHF	G04	21	high	I. aromatic anchor + aromatic cap
LlpA_B53	DIWTWKVNNDPL	G04	21	high	I. aromatic anchor + aromatic cap
LlpA_B65	SFRTFDIWTWKI	G04	21	high	I. aromatic anchor + aromatic cap
LlpA_B78	SLRTFDIWTWKI	G04	21	high	I. aromatic anchor + aromatic cap
LlpA_B79	DQKPIDIWTWHF	G04	21	high	I. aromatic anchor + aromatic cap
LlpA_B89	SLKTHDIWTWHF	G04	21	high	I. aromatic anchor + aromatic cap
LlpA_B91	DQKPIDIWTWHF	G04	21	high	I. aromatic anchor + aromatic cap
LlpA_B92	DQKPIDIWTWHF	G04	21	high	I. aromatic anchor + aromatic cap
LlpA_B96	DQKPIDIWTWHF	G04	21	high	I. aromatic anchor + aromatic cap
LlpA_C00	DQKPIDIWTWHF	G04	21	high	I. aromatic anchor + aromatic cap
LlpA_C04	DQKPIDIWTWHF	G04	21	high	I. aromatic anchor + aromatic cap
LlpA_C08	DQKPIDIWTWHF	G04	21	high	I. aromatic anchor + aromatic cap
LlpA_C12	DQKPIDIWTWHF	G04	21	high	I. aromatic anchor + aromatic cap
LlpA_C16	DQKPIDIWTWHF	G04	21	high	I. aromatic anchor + aromatic cap
LlpA_C25	DIWTWKVNNDPL	G04	21	high	I. aromatic anchor + aromatic cap
PutidacinL1	DQKPIDIWTWHF	G04	21	high	I. aromatic anchor + aromatic cap
LlpA_B14	WQTASYTWNNVF	G05	14	high	I. aromatic anchor + aromatic cap
LlpA_B25	WKTGSYTWDNVF	G05	14	high	I. aromatic anchor + aromatic cap
LlpA_B28	PTYGSWTWNNVF	G05	14	high	I. aromatic anchor + aromatic cap
LlpA_B36	WKTGSYTWNNVF	G05	14	high	I. aromatic anchor + aromatic cap
LlpA_B37	WKTGSYTWNNVF	G05	14	high	I. aromatic anchor + aromatic cap
LlpA_B38	WKTGSYTWDNVF	G05	14	high	I. aromatic anchor + aromatic cap
LlpA_B61	WQTASYTWDNVF	G05	14	high	I. aromatic anchor + aromatic cap
LlpA_B84	WKTASYTWDNKF	G05	14	high	I. aromatic anchor + aromatic cap
LlpA_B85	WKTGSYTWNNVF	G05	14	high	I. aromatic anchor + aromatic cap
LlpA_C28	PTYGSWTWNNVL	G05	14	high	I. aromatic anchor + aromatic cap
LlpA_C33	WKTGSYTWDNVF	G05	14	high	I. aromatic anchor + aromatic cap
LlpB_B94	PTFYTYHWNNAF	G05	14	high	I. aromatic anchor + aromatic cap
LlpB_B95	PTFYTYHWNNAF	G05	14	high	I. aromatic anchor + aromatic cap
LlpB_B99	PTFYTYYWNNAF	G05	14	high	I. aromatic anchor + aromatic cap
LlpB_C02	PTFKEWTWNNVF	G05	14	high	I. aromatic anchor + aromatic cap
LlpB_C11	PTFYTYHWNNAF	G05	14	high	I. aromatic anchor + aromatic cap
LlpB_C15	PTFYTYYWNNAF	G05	14	high	I. aromatic anchor + aromatic cap
LlpB_C18	PTFYTYHWNNAF	G05	14	high	I. aromatic anchor + aromatic cap
LlpB_C26	PTFKEWTWNNVF	G05	14	high	I. aromatic anchor + aromatic cap
LlpA_B39	PLPTFKDFIWTF	G06	19	high	I. aromatic anchor + aromatic cap
LlpA_B40	ALPTFKDWTWAF	G06	19	high	I. aromatic anchor + aromatic cap
LlpA_B51	PFPTFKDFIWTF	G06	19	high	I. aromatic anchor + aromatic cap
LlpA_B52	PLPTFKDFIWTF	G06	19	high	I. aromatic anchor + aromatic cap
LlpA_B64	PLPTFKDFIWTF	G06	19	high	I. aromatic anchor + aromatic cap
LlpA_B76	NLPTFKDWTWAF	G06	19	high	I. aromatic anchor + aromatic cap
LlpA_C24	PLPTWKDWTWSF	G06	19	high	I. aromatic anchor + aromatic cap
LlpA_C27	PLPTFKDFIWTF	G06	19	high	I. aromatic anchor + aromatic cap
LlpB_B98	PLPSFPVWSWTF	G06	19	high	I. aromatic anchor + aromatic cap
LlpB_C03	PLPSFPVWSWTF	G06	19	high	I. aromatic anchor + aromatic cap
LlpB_C06	PLPTFPAWSWTF	G06	19	high	I. aromatic anchor + aromatic cap
LlpB_C07	PLPSFPVWSWTF	G06	19	high	I. aromatic anchor + aromatic cap
LlpB_C14	PLPSFPVWSWTF	G06	19	high	I. aromatic anchor + aromatic cap
LlpB_C19	LPNFPVWTWTFG	G06	19	high	I. aromatic anchor + aromatic cap
LlpB_C22	PLPSFPVWSWTF	G06	19	high	I. aromatic anchor + aromatic cap
LlpB_C23	LPNFPVWTWTFG	G06	19	high	I. aromatic anchor + aromatic cap
LlpA_C01	TTPIWSWPHDYP	G07	5	high	I. aromatic anchor + aromatic cap
LlpA_C05	TTPIWSWSHDYP	G07	5	high	I. aromatic anchor + aromatic cap
LlpA_C09	TTPIWSWPHDYP	G07	5	high	I. aromatic anchor + aromatic cap
LlpA_C13	TTPIWSWSHDYP	G07	5	high	I. aromatic anchor + aromatic cap
LlpB_A00	PDPFIKIPHDYP	G07	5	high	II. His-capped (W/I anchor)
LlpB_A12	PKPLIEIPHDFP	G07	5	high	II. His-capped (W/I anchor)
LlpB_A24	PDPLIKIPHDFP	G07	5	high	II. His-capped (W/I anchor)
LlpB_A36	PDPLIKIPHDFP	G07	5	high	II. His-capped (W/I anchor)
LlpB_A48	PRPLISIPHDFP	G07	5	high	II. His-capped (W/I anchor)
LlpB_A60	LKPVFKIKHDFP	G07	5	med	II. His-capped (W/I anchor)
LlpB_A72	LPPLFQVKHDYP	G07	5	med	II. His-capped (W/I anchor)
LlpB_A84	LDPQFELKHNYP	G07	5	med	II. His-capped (W/I anchor)
LlpB_C29	PPPLIKIPHDYP	G07	5	high	II. His-capped (W/I anchor)
PyocinL1	TTPIWSWPHDYP	G07	5	high	I. aromatic anchor + aromatic cap
PyocinL2	TTPIWSWPHDYP	G07	5	high	I. aromatic anchor + aromatic cap
PyocinL2b	TTPIWSWSHDYP	G07	5	high	I. aromatic anchor + aromatic cap
LlpA_A99	KWPTYNRPIYSF	G08	11	low	low-confidence (unassigned)
LlpA_B05	AWSTYNPPIYTF	G08	11	low	low-confidence (unassigned)
LlpA_B15	AWSTWNPAIYTF	G08	11	low	low-confidence (unassigned)
LlpA_B16	AWSTYDQPIYKF	G08	11	low	low-confidence (unassigned)
LlpA_B31	EFKTYDRVVYKF	G08	11	low	low-confidence (unassigned)
LlpA_B34	AWSTYDRPVWTF	G08	11	low	low-confidence (unassigned)
LlpA_B42	EFNTYNHVIYSF	G08	11	high	II. His-capped (W/I anchor)
LlpA_B75	WKTKDQVIYKFG	G08	11	high	IV. no aromatic anchor (outlier)
LlpA_B87	AWSTYDPPIYTF	G08	11	med	III. single-aromatic / shifted
LlpA_B90	EFNTYNHVIYSF	G08	11	high	II. His-capped (W/I anchor)
LlpA_B93	PWKTFDRVIYTF	G08	11	low	low-confidence (unassigned)
LlpA_C20	PWKTYDRVIYTF	G08	11	high	III. single-aromatic / shifted
LlpA_C31	WPTYNHVIYEFL	G08	11	low	low-confidence (unassigned)
LlpA_C36	WKTFDQPIYTFG	G08	11	low	low-confidence (unassigned)
LlpB_A02	SEGIPIFIWNFP	G09	25	high	I. aromatic anchor + aromatic cap
LlpB_A03	FQGVPIFIWDLP	G09	25	high	I. aromatic anchor + aromatic cap
LlpB_A17	LFQGIPVFTWDF	G09	25	high	I. aromatic anchor + aromatic cap
LlpB_A34	ISGIPIFHWDLQ	G09	25	high	I. aromatic anchor + aromatic cap
LlpB_A54	AQGIPIFHWEFN	G09	25	high	I. aromatic anchor + aromatic cap
LlpB_A63	IVQGIPIFIWEW	G09	25	high	I. aromatic anchor + aromatic cap
LlpB_A65	VQGIPIFHWDFN	G09	25	high	I. aromatic anchor + aromatic cap
LlpB_A81	VIQGIPIFHWEW	G09	25	high	I. aromatic anchor + aromatic cap
LlpA_B23	VPIYERPLWTFN	G10	12	low	low-confidence (unassigned)
LlpA_B46	WTPFIERPIWTF	G10	12	med	I. aromatic anchor + aromatic cap
LlpA_B58	WTPFIERPIWSF	G10	12	med	I. aromatic anchor + aromatic cap
LlpA_B70	GLPTYDRVVWTF	G10	12	high	I. aromatic anchor + aromatic cap
LlpA_C39	SLSTPQIVIWTF	G10	12	high	I. aromatic anchor + aromatic cap
LlpA_C40	GLPTYDRVIWTF	G10	12	high	I. aromatic anchor + aromatic cap
LlpB_A32	SDERPIWKFDIW	G10	12	med	III. single-aromatic / shifted
LlpB_A04	ELFNFPIYEWNF	G11	26	high	I. aromatic anchor + aromatic cap
LlpB_A10	PHHEPLFTWDFS	G11	26	high	I. aromatic anchor + aromatic cap
LlpB_A49	LFSFPLYTWEFD	G11	26	high	I. aromatic anchor + aromatic cap
LlpB_A85	ELFNFPVYTWDF	G11	26	high	I. aromatic anchor + aromatic cap
LlpB_A91	ELFNFQIFKWDF	G11	26	high	I. aromatic anchor + aromatic cap
LlpB_C32	LFSFPLYTWEFD	G11	26	high	I. aromatic anchor + aromatic cap
PyocinL4	EPRTFPIYIWNT	G11	26	high	I. aromatic anchor + aromatic cap
LlpB_A19	HPKKDVYVWRFG	G12	20	high	I. aromatic anchor + aromatic cap
LlpB_A41	PHNVKDIYTWSF	G12	20	high	I. aromatic anchor + aromatic cap
LlpB_A67	PHNVKDIYTWSF	G12	20	high	I. aromatic anchor + aromatic cap
LlpB_A94	PHNKKDIYTWHF	G12	20	high	I. aromatic anchor + aromatic cap
LlpB_B10	HPEHEVYVWRFG	G12	20	med	I. aromatic anchor + aromatic cap
LlpB_B44	PHNKKDIYTWRF	G12	20	high	I. aromatic anchor + aromatic cap
LlpA_B50	ILGPFQVINWAF	G13	15	high	I. aromatic anchor + aromatic cap
LlpB_A18	IWGPYKIYEYKF	G13	15	low	low-confidence (unassigned)
LlpB_A47	WLAPFEIYTWVF	G13	15	high	I. aromatic anchor + aromatic cap
LlpB_A70	LVEPFKIYTWRF	G13	15	high	I. aromatic anchor + aromatic cap
LlpB_A76	IWGPYKIYEYKF	G13	15	low	low-confidence (unassigned)
LlpB_A80	IWGPYKIYEYKF	G13	15	low	low-confidence (unassigned)
LlpB_A05	WFMSSPQEIWRF	G14	7	med	III. single-aromatic / shifted
LlpB_A43	WFMSSPQEIWRF	G14	7	med	III. single-aromatic / shifted
LlpB_A88	WFMSSPQEIWRF	G14	7	low	low-confidence (unassigned)
LlpB_B80	WFNRESIELWTF	G14	7	med	III. single-aromatic / shifted
LlpA_B02	YPTQINRTVYTF	G15	10	low	low-confidence (unassigned)
LlpA_B26	YPTQIGAIGYEF	G15	10	high	I. aromatic anchor + aromatic cap
LlpA_B62	FPTQIGTIGYEF	G15	10	high	I. aromatic anchor + aromatic cap
LlpA_B73	FPTQIGTIGYEF	G15	10	high	I. aromatic anchor + aromatic cap
LlpA_B27	TWTTKNFWTFPF	G16	18	low	low-confidence (unassigned)
LlpA_B63	AWKTKNFWTFTF	G16	18	med	I. aromatic anchor + aromatic cap
LlpA_B77	NWKTKDIWSWAF	G16	18	high	I. aromatic anchor + aromatic cap
PyocinL3	GWLIPDSVSNWL	G17	6	high	III. single-aromatic / shifted
PyocinL3b	GWLIPDSINNWL	G17	6	med	III. single-aromatic / shifted
PyocinL5	GWLIPNAVTVWN	G17	6	low	low-confidence (unassigned)
LlpA_B04	PVLKVVDFVKGQ	singleton/small	4	low	low-confidence (unassigned)
LlpA_B11	PWDPKEIPLWSF	singleton/small	17	low	low-confidence (unassigned)
LlpA_B74	KVKDFTFDNVWG	singleton/small	3	high	I. aromatic anchor + aromatic cap
LlpA_B82	WSLPLSKILWTF	singleton/small	13	low	low-confidence (unassigned)
LlpA_B88	IPVWPFPNLSLG	singleton/small	8	low	low-confidence (unassigned)
LlpA_C37	KVKDFVFDNVWG	singleton/small	3	high	I. aromatic anchor + aromatic cap
LlpA_C41	FGKGYPFTIFEW	singleton/small	16	low	low-confidence (unassigned)
LlpB_A21	NGPHNVKETLNN	singleton/small	2	high	IV. no aromatic anchor (outlier)
LlpB_A22	SFSLPPSKNSLR	singleton/small	23	high	I. aromatic anchor + aromatic cap
LlpB_A30	TNSNFRYPYSTT	singleton/small	27	high	III. single-aromatic / shifted
LlpB_B81	PGRLKKLKHYKC	singleton/small	1	med	III. single-aromatic / shifted
LlpB_C10	DWRPKDFNIWSF	singleton/small	17	med	I. aromatic anchor + aromatic cap
